# Telomemore enables single-cell analysis of cell cycle and chromatin condensation

**DOI:** 10.1101/2023.03.19.533267

**Authors:** Iryna Yakovenko, Ionut Sebastian Mihai, Martin Selinger, William Rosenbaum, Andy Dernstedt, Remigius Gröning, Johan Trygg, Laura Carroll, Mattias Forsell, Johan Henriksson

## Abstract

**Graphical abstract:** 

**ABSTRACT:** Single-cell RNA-seq methods can be used to delineate cell types and states at unprecedented resolution but do little to explain why certain genes are expressed. Single-cell ATAC-seq and multiome (ATAC+RNA) have emerged to give a complementary view of the cell state. It is however unclear what additional information can be extracted from ATAC-seq data besides transcription factor binding sites. Here we show that ATAC-seq telomere-like reads, mostly originating from the subtelomere, cannot be used to infer telomere length, but can be used as a biomarker for chromatin condensation. Using long-read sequencing, we further show that modern hyperactive Tn5 does not duplicate 9bp of its target sequence, contrary to common belief. We provide a new tool, Telomemore, which can quantify non-aligning subtelomeric reads. By analyzing several public datasets, and generating new multiome fibroblast and B cell atlases, we show how this new readout can aid single-cell data interpretation. We show how drivers of condensation processes can be inferred, and how it complements common RNA-seq-based cell cycle inference, which fails for monocytes. Telomemore-based analysis of the condensation state is thus a valuable complement to the single-cell analysis toolbox.
