## Supplemental file 1 for "Telomemore enables single-cell analysis of cell cycle and chromatin condensation"

	ct	tissue	avg_telo
1	Smooth Muscle (Vaginal)	adrenal_gland	0.00917372337695663
2	Smooth Muscle (GE Junction)	esophagus_mucosa	0.0148378498445135
3	Fibroblast (Peripheral Nerve)	mammary_tissue	0.0170726022608088
4	Fibroblast (Sk Muscle Associated)	mammary_tissue	0.0170726022608088
5	Endocardial Cell	artery_aorta	0.0170915128430511
6	Alveolar Type 2 (AT2) Cell	artery_aorta	0.0245108695652174
7	Granular Epidermal (Skin)	esophagus_mucosa	0.0253403141361257
8	Alveolar Capillary Endothelial Cell	thyroid	0.0272310445090584
9	Fibroblast (Sk Muscle Associated)	adipose_omentum	0.0303166069295102
10	Enterochromaffin Cell	stomach	0.042449773169151
11	Keratinocyte	mammary_tissue	0.0463445349040021
12	Endothelial (Exocrine Tissues)	esophagus_mucosa	0.0467347845402044
13	Mammary Luminal Epithelial Cell	esophagus_mucosa	0.0486387434554974
14	Small Intestinal Enterocyte	vagina	0.0534010783907092
15	Fibroblast (Peripheral Nerve)	pancreas	0.0544845501777413
16	Chief Cell	lung	0.0553979790817231
17	Mesothelial Cell	lung	0.0553979790817231
18	Endothelial Cell (Myocardial)	lung	0.0554272517321016
19	Colon Epithelial Cell	colon_sigmoid	0.0579217245709502
20	Ductal Cell (Pancreatic)	colon_sigmoid	0.0579217245709502
21	Mesothelial Cell	colon_sigmoid	0.0579217245709502
22	Vascular Smooth Muscle	mammary_tissue	0.0591878085397043
23	Smooth Muscle (Colon)	pancreas	0.0593767949454337
24	Ductal Cell (Pancreatic)	artery_tibial	0.0654262753319357
25	Smooth Muscle (Colon)	artery_tibial	0.0654262753319357
26	Smooth Muscle (Uterine)	artery_tibial	0.0654262753319357
27	Alveolar Capillary Endothelial Cell	adipose_omentum	0.0757806549885758
28	Ductal Cell (Pancreatic)	adipose_omentum	0.0757806549885758
29	Thyroid Follicular Cell	esophagus_muscularis	0.0800318761384335
30	Smooth Muscle (Esophageal Mucosal)	esophagus_ge_junction	0.0839446656885349
31	Chief Cell	small_intestine	0.084047682828824
32	Endothelial Cell (Myocardial)	small_intestine	0.084047682828824
33	Smooth Muscle (Esophageal Mucosal)	ovary	0.0853615767693063
34	Smooth Muscle (Vaginal)	esophagus_muscularis	0.0880951022303299
35	Alveolar Type 1 (AT1) Cell	heart_atrial_appendage	0.0901966810079902
36	T lymphocyte 2 (CD4+)	heart_atrial_appendage	0.0901966810079902
37	Alverolar Type 2,Immune	uterus	0.093455098934551
38	Cardiac Fibroblasts	liver	0.0973035439137134
39	Smooth Muscle (General)	thyroid	0.0975046504111277
40	Melanocyte	nerve_tibial	0.0976602238046795
41	Mammary Luminal Epithelial Cell	thyroid	0.0999217177365243
42	Smooth Muscle (Uterine)	esophagus_muscularis	0.100752455516839
43	Fibroblast (Epithelial)	vagina	0.101254666113646
44	Fibroblast (Gastrointestinal)	vagina	0.101254666113646
45	Smooth Muscle (Esophageal Mucosal)	vagina	0.101254666113646
46	Ductal Cell (Pancreatic)	heart_lv	0.101346947642842
47	Luteal Cell (Ovarian)	heart_lv	0.101346947642842
48	Pericyte (Esophageal Muscularis)	heart_lv	0.101346947642842
49	Smooth Muscle (Esophageal Muscularis)	heart_lv	0.101346947642842
50	Smooth Muscle (Uterine)	colon_sigmoid	0.101448841348304
51	Ductal Cell (Pancreatic)	small_intestine	0.105243991260015
52	Fibroblast (Liver Adrenal)	artery_aorta	0.110606504541459
53	Fibroblast (Liver Adrenal)	stomach	0.11098509397278
54	Alveolar Capillary Endothelial Cell	small_intestine	0.111008325624422
55	Esophageal Epithelial Cell	small_intestine	0.111008325624422
56	Natural Killer T Cell	adrenal_gland	0.112763022838081
57	Pericyte (Esophageal Muscularis)	skin	0.114665057332529
58	Smooth Muscle (Vaginal)	esophagus_mucosa	0.119581151832461
59	Alveolar Capillary Endothelial Cell	colon_transverse	0.12216181643748
60	Fibroblast (Epithelial)	esophagus_mucosa	0.126638743455497
61	Keratinocyte	artery_aorta	0.128097826086957
62	Mast Cell	mammary_tissue	0.128131919356718
63	Smooth Muscle (General)	artery_aorta	0.129240631076336
64	Smooth Muscle (Vaginal)	skin_sun_exposed	0.129526462395543
65	Smooth Muscle (Esophageal Mucosal)	lung	0.130088304975232
66	Ductal Cell (Pancreatic)	colon_transverse	0.132812022725884
67	Memory B Cell	adrenal_gland	0.134141647421093
68	Small Intestinal Enterocyte	adipose_omentum	0.134317115885837
69	T lymphocyte 2 (CD4+)	mammary_tissue	0.134483160470808
70	Endothelial Cell (Myocardial)	thyroid	0.141872075632585
71	Smooth Muscle (Esophageal Mucosal)	esophagus_muscularis	0.144782285699327
72	Vascular Smooth Muscle	heart_lv	0.145223082061297
73	Luteal Cell (Ovarian)	mammary_tissue	0.145524612502129
74	T lymphocyte 2 (CD4+)	esophagus_ge_junction	0.148581172514807
75	Mammary Luminal Epithelial Cell	vagina	0.149108253836582
76	Mesothelial Cell	pancreas	0.149986327590922
77	Smooth Muscle (Vaginal)	esophagus_ge_junction	0.151600871959529
78	Mesothelial Cell	esophagus_muscularis	0.153280505515981
79	Endothelial Cell (General)	adrenal_gland	0.155842813560289
80	Small Intestinal Enterocyte	lung	0.156003115611439
81	Smooth Muscle (General)	mammary_tissue	0.156606329405617
82	Alveolar Capillary Endothelial Cell	esophagus_muscularis	0.161755343337881
83	Foveolar Cell	esophagus_muscularis	0.164228165461144
84	Cardiac Pericyte	adrenal_gland	0.164723780197221
85	Cardiac Fibroblasts	vagina	0.165180423060971
86	Pancreatic Delta,Gamma cell	stomach	0.16594010063719
87	Mesothelial Cell	artery_aorta	0.166579245291905
88	Lymphatic Endothelial Cell	artery_tibial	0.171907756813417
89	Pancreatic Acinar Cell	artery_aorta	0.173405606016213
90	Fibroblast (Peripheral Nerve)	esophagus_mucosa	0.175026178010471
91	Smooth Muscle (Esophageal Muscularis)	heart_atrial_appendage	0.175169022741242
92	Smooth Muscle (Uterine)	colon_transverse	0.176430841708048
93	Vascular Smooth Muscle	colon_sigmoid	0.178328100154937
94	Mast Cell	liver	0.178543913713405
95	T lymphocyte 2 (CD4+)	adrenal_gland	0.178855529894791
96	Smooth Muscle (General)	muscle	0.179867788832371
97	Cardiac Fibroblasts	adipose_omentum	0.181231898447269
98	Cardiac Pericyte	colon_transverse	0.182334407018732
99	Small Intestinal Enterocyte	artery_aorta	0.185414998665599
100	Smooth Muscle (General)	pancreas	0.19261394656486
101	Fibroblast (Epithelial)	pancreas	0.194524200164069
102	Cardiac Fibroblasts	skin_sun_exposed	0.195014469876348
103	Cardiac Fibroblasts	artery_aorta	0.198270978644363
104	Mesothelial Cell	esophagus_mucosa	0.201209240765251
105	Peripheral Nerve Stromal	esophagus_mucosa	0.201209240765251
106	Smooth Muscle (GE Junction)	artery_tibial	0.202116195889846
107	Schwann Cell (General)	lung	0.202750723538463
108	Myoepithelial (Skin)	mammary_tissue	0.20343638221768
109	Macrophage (General,Alveolar)	adrenal_gland	0.204320631254811
110	Lymphatic Endothelial Cell	artery_aorta	0.205928313311847
111	Gastric Neuroendocrine Cell	colon_transverse	0.20808902890329
112	Endothelial Cell (Myocardial)	esophagus_mucosa	0.210567318151405
113	Endothelial Cell (Myocardial)	stomach	0.212158808933002
114	Smooth Muscle (General)	esophagus_muscularis	0.213636340771878
115	Mesothelial Cell	skin	0.215902232951116
116	Ductal Cell (Pancreatic)	liver	0.21660740389554
117	Colonic Goblet Cell	small_intestine	0.217659174830095
118	Smooth Muscle (General)	skin_sun_exposed	0.219704720717142
119	Vascular Smooth Muscle	adrenal_gland	0.221516551193226
120	Smooth Muscle (General)	heart_lv	0.223369241673703
121	Cardiac Fibroblasts	colon_sigmoid	0.226044345185303
122	Ductal Cell (Pancreatic)	heart_atrial_appendage	0.226592332365969
123	Fibroblast (Sk Muscle Associated)	esophagus_muscularis	0.2268117800965
124	Cardiac Fibroblasts	esophagus_mucosa	0.22697806576534
125	Smooth Muscle (Uterine)	small_intestine	0.227501109739864
126	Memory B Cell	colon_sigmoid	0.230292703780962
127	Cardiac Fibroblasts	colon_transverse	0.230700862658113
128	T lymphocyte 2 (CD4+)	artery_aorta	0.232286773057738
129	Basal Epithelial (Mammary)	esophagus_mucosa	0.234328097731239
130	Small Intestinal Enterocyte	esophagus_muscularis	0.234574225865209
131	Endothelial Cell (Myocardial)	muscle	0.237296576845606
132	Macrophage (General,Alveolar)	mammary_tissue	0.238613483906237
133	Cardiac Fibroblasts	skin	0.23881762246305
134	Macrophage (General)	adrenal_gland	0.238819143108042
135	Cardiac Fibroblasts	pancreas	0.239457493104885
136	Mesothelial Cell	colon_transverse	0.240916878360017
137	Ductal Cell (Pancreatic)	artery_aorta	0.243431975778885
138	Natural Killer T Cell	nerve_tibial	0.244630948344071
139	Smooth Muscle (General)	esophagus_mucosa	0.246642600767958
140	Memory B Cell	artery_aorta	0.246686518299596
141	Smooth Muscle (General)	adipose_omentum	0.247452387192542
142	Smooth Muscle (Colon)	esophagus_muscularis	0.249481021548656
143	Smooth Muscle (Uterine)	stomach	0.249510379945163
144	Esophageal Epithelial Cell	lung	0.249749170333511
145	Macrophage (General,Alveolar)	skin_sun_exposed	0.250579077901359
146	Vascular Smooth Muscle	esophagus_muscularis	0.250732216852927
147	Endothelial Cell (Myocardial)	artery_aorta	0.255025193763625
148	Endothelial Cell (Myocardial)	colon_transverse	0.256230105087749
149	Smooth Muscle (Esophageal Mucosal)	uterus	0.256818873668189
150	Ductal Cell (Pancreatic)	stomach	0.257007580699257
151	Smooth Muscle (Vaginal)	colon_sigmoid	0.257427996546733
152	Smooth Muscle (General)	vagina	0.257663356014663
153	Natural Killer T Cell	artery_aorta	0.258401108118604
154	Lymphatic Endothelial Cell	esophagus_mucosa	0.259019907542618
155	Naive T cell	liver	0.259784283513097
156	Alverolar Type 2,Immune	artery_tibial	0.259958071278826
157	Macrophage (General,Alveolar)	artery_aorta	0.26057678411733
158	Ductal Cell (Pancreatic)	muscle	0.260718305535659
159	Naive T cell	artery_aorta	0.262052871877216
160	Fibroblast (Liver Adrenal)	esophagus_mucosa	0.2647996630971
161	Endothelial Cell (Myocardial)	colon_sigmoid	0.26499993891976
162	Peripheral Nerve Stromal	adipose_omentum	0.265232974910394
163	Vascular Smooth Muscle	esophagus_ge_junction	0.266322160484132
164	Lymphatic Endothelial Cell	pancreas	0.267277621937327
165	Schwann Cell (General)	uterus	0.268284976984796
166	Ductal Cell (Pancreatic)	uterus	0.269406392694064
167	T Lymphocyte 1 (CD8+)	artery_aorta	0.269796462153709
168	Lymphatic Endothelial Cell	adrenal_gland	0.274461617417738
169	Fibroblast (Liver Adrenal)	pancreas	0.275454269084472
170	Fibroblast (Sk Muscle Associated)	esophagus_ge_junction	0.276461957660868
171	Mammary Luminal Epithelial Cell	muscle	0.277061335084116
172	Hepatocyte	pancreas	0.278237018662847
173	Mast Cell	heart_lv	0.279483124481424
174	Cardiac Fibroblasts	lung	0.280677193486979
175	Smooth Muscle (Uterine)	skin_sun_exposed	0.281083818688276
176	Fibroblast (Epithelial)	colon_sigmoid	0.281307119185051
177	Basal Epidermal (Skin)	esophagus_mucosa	0.281623036649215
178	Smooth Muscle (Colon)	vagina	0.281861543682365
179	Small Intestinal Enterocyte	stomach	0.2825365932443
180	Alveolar Capillary Endothelial Cell	heart_lv	0.282668911579405
181	Smooth Muscle (Uterine)	muscle	0.283106164811804
182	Vascular Smooth Muscle	skin	0.283286305554958
183	Pancreatic Acinar Cell	stomach	0.283495754441371
184	Natural Killer T Cell	mammary_tissue	0.284663243507703
185	Smooth Muscle (General)	esophagus_ge_junction	0.284844935645388
186	Macrophage (General)	artery_aorta	0.285218249810155
187	Schwann Cell (General)	mammary_tissue	0.285477503089528
188	Fibroblast (Peripheral Nerve)	artery_aorta	0.285681822761594
189	Vascular Smooth Muscle	ovary	0.285771901522059
190	Smooth Muscle (Uterine)	esophagus_ge_junction	0.285963809124572
191	Schwann Cell (General)	thyroid	0.286847469834172
192	Naive T cell	adrenal_gland	0.286960665713553
193	T Lymphocyte 1 (CD8+)	adrenal_gland	0.287103132946089
194	Mammary Luminal Epithelial Cell	lung	0.288267371167155
195	Fibroblast (General)	mammary_tissue	0.289569364786487
196	Luteal Cell (Ovarian)	esophagus_muscularis	0.291336971350614
197	Endothelial (Exocrine Tissues)	liver	0.292733217669825
198	Smooth Muscle (General)	colon_sigmoid	0.293549245160607
199	Luteal Cell (Ovarian)	lung	0.295635129700043
200	Schwann Cell (General)	artery_aorta	0.299054326021166
201	Cardiac Fibroblasts	ovary	0.299233125248416
202	Luteal Cell (Ovarian)	adrenal_gland	0.299689219627634
203	Fibroblast (General)	adrenal_gland	0.299711763968706
204	Type II Skeletal Myocyte	esophagus_muscularis	0.300603369763206
205	Fibroblast (Epithelial)	esophagus_ge_junction	0.302242716411654
206	Mammary Epithelial	skin_sun_exposed	0.302329379156524
207	Endothelial Cell (Myocardial)	esophagus_ge_junction	0.302557115908615
208	Smooth Muscle (Colon)	uterus	0.302801648806876
209	Smooth Muscle (Esophageal Muscularis)	small_intestine	0.303289418440851
210	Adipocyte	adrenal_gland	0.30366307415961
211	Macrophage (General)	muscle	0.30437251545078
212	Schwann Cell (General)	liver	0.304969183359014
213	Fibroblast (Epithelial)	stomach	0.305008157384349
214	Smooth Muscle (Colon)	small_intestine	0.305085750043757
215	Ductal Cell (Pancreatic)	mammary_tissue	0.30556974961676
216	Smooth Muscle (Colon)	mammary_tissue	0.30556974961676
217	Smooth Muscle (Vaginal)	uterus	0.305722860869395
218	Smooth Muscle (Colon)	esophagus_ge_junction	0.306033138379603
219	Hepatocyte	muscle	0.306430754761345
220	Lymphatic Endothelial Cell	muscle	0.307116631811393
221	Lymphatic Endothelial Cell	thyroid	0.307146814305671
222	T lymphocyte 2 (CD4+)	pancreas	0.308872107766157
223	Foveolar Cell	adipose_omentum	0.309310738766184
224	Smooth Muscle (Colon)	skin_sun_exposed	0.309414587590037
225	Fibroblast (Gastrointestinal)	uterus	0.309533693095337
226	Cardiac Fibroblasts	thyroid	0.310090273419532
227	Adipocyte	small_intestine	0.310845337209815
228	Melanocyte	colon_sigmoid	0.311008790288824
229	Cardiac Fibroblasts	uterus	0.313547959417338
230	Smooth Muscle (Vaginal)	adipose_omentum	0.314487617771978
231	Vascular Smooth Muscle	muscle	0.314661762119841
232	Mammary Luminal Epithelial Cell	pancreas	0.314971923326492
233	Fibroblast (General)	heart_lv	0.315807790691088
234	Mast Cell	adipose_omentum	0.31702084026103
235	Natural Killer T Cell	muscle	0.318105967136944
236	Lymphatic Endothelial Cell	mammary_tissue	0.318569855355155
237	Smooth Muscle (Esophageal Muscularis)	pancreas	0.320276182663385
238	Cardiac Fibroblasts	esophagus_muscularis	0.320331540877429
239	Smooth Muscle (General)	artery_tibial	0.323074164825562
240	Cardiac Pericyte	skin	0.323117430226435
241	Fibroblast (Gastrointestinal)	esophagus_muscularis	0.323997216603465
242	Endothelial Cell (General)	liver	0.324542565485362
243	Peripheral Nerve Stromal	heart_lv	0.32487922705314
244	Luteal Cell (Ovarian)	vagina	0.325200963836385
245	Peripheral Nerve Stromal	esophagus_ge_junction	0.325286007065175
246	Fibroblast (General)	skin_sun_exposed	0.325673763984929
247	Alveolar Capillary Endothelial Cell	vagina	0.325798423890502
248	Pericyte (Esophageal Muscularis)	heart_atrial_appendage	0.325816943249334
249	T lymphocyte 2 (CD4+)	artery_tibial	0.32601450695942
250	Lymphatic Endothelial Cell	esophagus_ge_junction	0.326456798951232
251	Endothelial Cell (Myocardial)	vagina	0.330982994608046
252	Keratinocyte	vagina	0.330982994608046
253	Mesothelial Cell	vagina	0.330982994608046
254	Smooth Muscle (General)	nerve_tibial	0.33263488373864
255	Cardiac Fibroblasts	mammary_tissue	0.333323621955483
256	Luteal Cell (Ovarian)	esophagus_ge_junction	0.333462425893002
257	Endothelial Cell (Myocardial)	adipose_omentum	0.333748626894744
258	Lymphatic Endothelial Cell	heart_lv	0.333760372071221
259	Endothelial Cell (Myocardial)	heart_lv	0.334627714003737
260	Smooth Muscle (General)	heart_atrial_appendage	0.335865625858758
261	Luteal Cell (Ovarian)	heart_atrial_appendage	0.336353717796212
262	Fibroblast (General)	esophagus_mucosa	0.337760951195847
263	Smooth Muscle (General)	lung	0.33811069103008
264	Smooth Muscle (GE Junction)	esophagus_muscularis	0.338167277434843
265	Ductal Cell (Pancreatic)	pancreas	0.338880496217416
266	Endothelial Cell (Myocardial)	esophagus_muscularis	0.340144777647191
267	T Lymphocyte 1 (CD8+)	mammary_tissue	0.342435561379017
268	Peripheral Nerve Stromal	vagina	0.34244089589382
269	Endothelial Cell (General)	heart_lv	0.342510899433941
270	Cardiac Pericyte	colon_sigmoid	0.342699500706892
271	Smooth Muscle (Esophageal Muscularis)	esophagus_mucosa	0.3447029490774
272	Smooth Muscle (General)	skin	0.344782170886705
273	Smooth Muscle (Uterine)	vagina	0.345721988505066
274	Mammary Epithelial	skin	0.346201809356829
275	Pericyte (General)	adrenal_gland	0.347103832785126
276	Smooth Muscle (Esophageal Muscularis)	ovary	0.347231639298694
277	Cardiac Fibroblasts	artery_tibial	0.347432123308632
278	Memory B Cell	artery_tibial	0.34763714185884
279	Peripheral Nerve Stromal	skin	0.347796107629623
280	Pancreatic Acinar Cell	adipose_omentum	0.347804011170348
281	Vascular Smooth Muscle	nerve_tibial	0.348763143741282
282	T Lymphocyte 1 (CD8+)	muscle	0.349728990912643
283	Smooth Muscle (Vaginal)	colon_transverse	0.35005117344895
284	Schwann Cell (General)	heart_lv	0.350709309893234
285	Peripheral Nerve Stromal	stomach	0.351547199373286
286	Endothelial Cell (General)	muscle	0.352841105595811
287	Adipocyte	heart_lv	0.352846923329076
288	Pancreatic Delta,Gamma cell	small_intestine	0.353376503237743
289	Peripheral Nerve Stromal	muscle	0.353411219746168
290	Fibroblast (Liver Adrenal)	adrenal_gland	0.353464744775368
291	Smooth Muscle (Esophageal Muscularis)	muscle	0.354507940477679
292	Endothelial (Exocrine Tissues)	adrenal_gland	0.355276791239976
293	Endothelial Cell (Myocardial)	uterus	0.355538381225294
294	Schwann Cell (General)	adrenal_gland	0.356053802069968
295	Endothelial Cell (Myocardial)	nerve_tibial	0.356996403701655
296	Mast Cell	esophagus_mucosa	0.357367844132605
297	Smooth Muscle (Uterine)	ovary	0.35766139941282
298	Pericyte (Esophageal Muscularis)	artery_aorta	0.357802255012593
299	Fibroblast (General)	ovary	0.358062947904599
300	Smooth Muscle (General)	stomach	0.359341706496864
301	T Lymphocyte 1 (CD8+)	heart_lv	0.359825917718809
302	Esophageal Epithelial Cell	skin	0.360236656603928
303	Macrophage (General,Alveolar)	esophagus_mucosa	0.360662147868868
304	Vascular Smooth Muscle	colon_transverse	0.36150972278176
305	Pericyte (Esophageal Muscularis)	stomach	0.362823319450838
306	Fibroblast (Liver Adrenal)	liver	0.363279370860265
307	Mast Cell	thyroid	0.363328834440753
308	Pericyte (Esophageal Muscularis)	mammary_tissue	0.363440001579228
309	Smooth Muscle (Esophageal Mucosal)	colon_transverse	0.363840473843345
310	Cardiac Pericyte	heart_lv	0.363871685095352
311	Lymphatic Endothelial Cell	skin_sun_exposed	0.365706848876565
312	Keratinocyte	muscle	0.365904839208812
313	Memory B Cell	adipose_omentum	0.366548193280867
314	Smooth Muscle (GE Junction)	adipose_omentum	0.367532855436081
315	Macrophage (General)	esophagus_mucosa	0.367857882326493
316	Peripheral Nerve Stromal	artery_aorta	0.368956090735763
317	Fibroblast (Peripheral Nerve)	adrenal_gland	0.370295526473356
318	T Lymphocyte 1 (CD8+)	nerve_tibial	0.370941220483191
319	Smooth Muscle (General)	uterus	0.371332455094649
320	Fibroblast (Sk Muscle Associated)	nerve_tibial	0.371674710623009
321	Fibroblast (Epithelial)	muscle	0.372526135153218
322	Myoepithelial (Skin)	skin	0.373132527731722
323	Foveolar Cell	pancreas	0.373735302160241
324	Macrophage (General)	artery_tibial	0.374834343459359
325	Pericyte (Esophageal Muscularis)	artery_tibial	0.375053025666992
326	Smooth Muscle (Esophageal Muscularis)	artery_tibial	0.375053025666992
327	Alverolar Type 2,Immune	ovary	0.376131023356947
328	Smooth Muscle (Vaginal)	ovary	0.376216194551048
329	Smooth Muscle (General)	small_intestine	0.376558621043335
330	Macrophage (General,Alveolar)	skin	0.376974723538705
331	Smooth Muscle (General)	colon_transverse	0.377433079264484
332	Macrophage (General,Alveolar)	artery_tibial	0.378182150381599
333	Endocardial Cell	liver	0.378274268104777
334	Smooth Muscle (Esophageal Muscularis)	nerve_tibial	0.378525036736587
335	Memory B Cell	nerve_tibial	0.378942014242116
336	T lymphocyte 2 (CD4+)	nerve_tibial	0.378942014242116
337	Foveolar Cell	stomach	0.379406724086872
338	Esophageal Epithelial Cell	skin_sun_exposed	0.379748350460819
339	Cardiac Pericyte	thyroid	0.380129972051297
340	Fibroblast (General)	pancreas	0.38016669663075
341	Chief Cell	adipose_omentum	0.380343370358541
342	Lymphatic Endothelial Cell	heart_atrial_appendage	0.380574769914913
343	Plasma Cell	heart_lv	0.380838583532479
344	Macrophage (General,Alveolar)	muscle	0.380901040143632
345	Lymphatic Endothelial Cell	stomach	0.381952229507729
346	Natural Killer T Cell	esophagus_muscularis	0.382644882137467
347	Fibroblast (Epithelial)	adipose_omentum	0.383565832803297
348	Macrophage (General)	nerve_tibial	0.383955230457243
349	Pericyte (General)	liver	0.384325243965074
350	Vascular Smooth Muscle	vagina	0.385296557445044
351	Vascular Smooth Muscle	adipose_omentum	0.386520668917695
352	Chief Cell	esophagus_mucosa	0.386894713460684
353	Mast Cell	skin_sun_exposed	0.38692813163406
354	Fibroblast (General)	skin	0.387131247751641
355	Myoepithelial (Skin)	esophagus_mucosa	0.387303664921466
356	Fibroblast (Epithelial)	nerve_tibial	0.387653833459867
357	Cardiac Fibroblasts	nerve_tibial	0.387796200135778
358	Pericyte (Esophageal Muscularis)	muscle	0.38792369587089
359	Macrophage (General)	vagina	0.390075443173424
360	Cardiac Pericyte	liver	0.390515322718713
361	Mammary Luminal Epithelial Cell	liver	0.390523882896764
362	Lymphatic Endothelial Cell	skin	0.390775710319943
363	Fibroblast (General)	muscle	0.391746056318548
364	Pericyte (General)	esophagus_mucosa	0.391877974692244
365	Endothelial (Exocrine Tissues)	heart_atrial_appendage	0.391897052084924
366	Cardiac Pericyte	esophagus_mucosa	0.391907530848448
367	Mast Cell	artery_aorta	0.391909468425791
368	Luteal Cell (Ovarian)	adipose_omentum	0.392314869317284
369	Eccrine Epidermal (Skin)	skin	0.392953709548139
370	Vascular Smooth Muscle	esophagus_mucosa	0.393195620111236
371	T Lymphocyte 1 (CD8+)	pancreas	0.393571999259579
372	Basal Epithelial (Mammary)	skin	0.393719123584578
373	Cardiac Fibroblasts	muscle	0.39445075228006
374	T Lymphocyte 1 (CD8+)	esophagus_mucosa	0.39487652535757
375	Lymphatic Endothelial Cell	esophagus_muscularis	0.395013352535586
376	Fibroblast (Epithelial)	uterus	0.395053272450533
377	Mammary Luminal Epithelial Cell	skin_sun_exposed	0.396305342845607
378	Macrophage (General)	liver	0.396553929121726
379	Tuft Cell	colon_transverse	0.39672653966397
380	Pericyte (Esophageal Muscularis)	esophagus_ge_junction	0.397549622490756
381	Ductal Cell (Pancreatic)	lung	0.398070479720618
382	Gastric Neuroendocrine Cell	stomach	0.398137396184684
383	Endothelial Cell (General)	artery_aorta	0.399299192079802
384	Schwann Cell (General)	pancreas	0.399519779584271
385	Cardiac Fibroblasts	heart_lv	0.399727069881914
386	Cardiac Pericyte	esophagus_ge_junction	0.400260562467466
387	Lymphatic Endothelial Cell	adipose_omentum	0.400741629991933
388	Macrophage (General,Alveolar)	nerve_tibial	0.401015737576725
389	Macrophage (General,Alveolar)	pancreas	0.40222826554014
390	T Lymphocyte 1 (CD8+)	esophagus_ge_junction	0.40225818191962
391	Naive T cell	heart_lv	0.402362471942566
392	Adipocyte	stomach	0.402865546403324
393	Club Cell	lung	0.402941371765822
394	Chief Cell	artery_aorta	0.402989057912997
395	Cardiac Pericyte	artery_aorta	0.403098707639857
396	Natural Killer T Cell	esophagus_mucosa	0.403121767026613
397	Pericyte (General)	heart_lv	0.403389653906416
398	Cardiac Pericyte	stomach	0.403452013988377
399	Fibroblast (Gastrointestinal)	esophagus_ge_junction	0.404138096236189
400	Macrophage (General,Alveolar)	stomach	0.404210248325164
401	Luteal Cell (Ovarian)	skin_sun_exposed	0.404363663571843
402	Smooth Muscle (Colon)	ovary	0.40485375604966
403	Fibroblast (General)	stomach	0.40559469866587
404	Macrophage (General)	thyroid	0.405789626462616
405	T Lymphocyte 1 (CD8+)	colon_sigmoid	0.406067425259245
406	Luteal Cell (Ovarian)	colon_sigmoid	0.4061343336472
407	Macrophage (General)	skin_sun_exposed	0.406256061366678
408	Endothelial Cell (General)	pancreas	0.406695100538809
409	Smooth Muscle (Esophageal Muscularis)	vagina	0.407239843698836
410	Pericyte (General)	pancreas	0.407321183605214
411	Granular Epidermal (Skin)	skin	0.407372407880846
412	Mast Cell	pancreas	0.408369671239727
413	Macrophage (General)	pancreas	0.408526149301567
414	Natural Killer T Cell	pancreas	0.409146808295619
415	Memory B Cell	heart_atrial_appendage	0.409808325108719
416	T lymphocyte 2 (CD4+)	stomach	0.410212257951757
417	Endothelial Cell (General)	colon_sigmoid	0.410248597224474
418	Keratinocyte	adipose_omentum	0.410493827160494
419	Thyroid Follicular Cell	heart_atrial_appendage	0.41080208973571
420	T lymphocyte 2 (CD4+)	lung	0.410922190261064
421	Smooth Muscle (General)	ovary	0.411106996391418
422	Endothelial Cell (Myocardial)	heart_atrial_appendage	0.411568001323317
423	Endothelial Cell (General)	esophagus_mucosa	0.411835739830264
424	T lymphocyte 2 (CD4+)	muscle	0.413590406771691
425	Satellite Cell	muscle	0.413934991241097
426	Memory B Cell	pancreas	0.414145077311588
427	Vascular Smooth Muscle	pancreas	0.415777960076565
428	Endocardial Cell	heart_lv	0.416675742618242
429	Small Intestinal Enterocyte	colon_transverse	0.417158679044214
430	Pericyte (General)	stomach	0.417309025661551
431	Smooth Muscle (Esophageal Muscularis)	uterus	0.41757526480095
432	Luteal Cell (Ovarian)	small_intestine	0.418337002689608
433	Natural Killer T Cell	stomach	0.418597055544462
434	Fibroblast (General)	uterus	0.418867223172824
435	Basal Epithelial (Mammary)	skin_sun_exposed	0.419594373907349
436	Schwann Cell (General)	muscle	0.420092601073525
437	Keratinocyte	lung	0.422271464233948
438	Fibroblast (Peripheral Nerve)	vagina	0.422749896308586
439	Vascular Smooth Muscle	heart_atrial_appendage	0.422838795612073
440	Fibroblast (Peripheral Nerve)	stomach	0.423194349228734
441	Endothelial Cell (General)	thyroid	0.423837248950188
442	Lymphatic Endothelial Cell	colon_transverse	0.424528468671435
443	Ductal Cell (Pancreatic)	ovary	0.42561548712913
444	Macrophage (General,Alveolar)	ovary	0.42561548712913
445	Atrial Cardiomyocyte	heart_lv	0.425837610088902
446	Macrophage (General,Alveolar)	liver	0.425923331932577
447	Fibroblast (General)	colon_transverse	0.425960887426243
448	Fibroblast (Liver Adrenal)	esophagus_muscularis	0.426947574718275
449	Luteal Cell (Ovarian)	artery_tibial	0.427106649043617
450	Airway Goblet Cell	esophagus_ge_junction	0.427221653700256
451	Luteal Cell (Ovarian)	thyroid	0.427485793596754
452	Macrophage (General)	lung	0.427632679163617
453	Ventricular Cardiomyocyte	heart_atrial_appendage	0.42767718410961
454	Luteal Cell (Ovarian)	muscle	0.427845869111496
455	Endocardial Cell	heart_atrial_appendage	0.428931719102825
456	Vascular Smooth Muscle	thyroid	0.428984028526494
457	Vascular Smooth Muscle	skin_sun_exposed	0.429139890116381
458	Gastric Neuroendocrine Cell	lung	0.430348371439724
459	Smooth Muscle (Esophageal Mucosal)	small_intestine	0.4311787817653
460	Cardiac Pericyte	nerve_tibial	0.431226433161918
461	Melanocyte	skin_sun_exposed	0.431733790256587
462	Smooth Muscle (Esophageal Mucosal)	esophagus_mucosa	0.432659700095086
463	Natural Killer T Cell	esophagus_ge_junction	0.432727821127368
464	Macrophage (General,Alveolar)	colon_sigmoid	0.433290092470605
465	Myoepithelial (Skin)	skin_sun_exposed	0.433710256779531
466	T lymphocyte 2 (CD4+)	esophagus_muscularis	0.433795397464995
467	Mast Cell	nerve_tibial	0.433891511508123
468	T Lymphocyte 1 (CD8+)	colon_transverse	0.434259029819646
469	Gastric Neuroendocrine Cell	thyroid	0.434690225900246
470	Naive T cell	pancreas	0.434853527889348
471	Mesothelial Cell	stomach	0.434947924066268
472	Schwann Cell (General)	esophagus_mucosa	0.435751403468177
473	Memory B Cell	colon_transverse	0.436115494826331
474	Fibroblast (General)	colon_sigmoid	0.437548490452836
475	T lymphocyte 2 (CD4+)	colon_transverse	0.437747801989267
476	Luteal Cell (Ovarian)	stomach	0.437873234827775
477	Smooth Muscle (Esophageal Mucosal)	skin_sun_exposed	0.438129618999785
478	Eccrine Epidermal (Skin)	mammary_tissue	0.438206870781799
479	Fibroblast (General)	artery_aorta	0.438440292725885
480	Memory B Cell	esophagus_mucosa	0.438630830663737
481	T Lymphocyte 1 (CD8+)	esophagus_muscularis	0.439711237847232
482	Macrophage (General)	mammary_tissue	0.439739669969868
483	Pericyte (Esophageal Muscularis)	uterus	0.440273123894578
484	Macrophage (General)	adipose_omentum	0.440434514850487
485	Pericyte (General)	artery_aorta	0.441434762423887
486	Macrophage (General)	heart_lv	0.442078365703479
487	Pancreatic Alpha Cell	pancreas	0.443064587590012
488	T Lymphocyte 1 (CD8+)	vagina	0.443126660463865
489	Macrophage (General)	stomach	0.444026320235035
490	Macrophage (General)	colon_sigmoid	0.444376378713487
491	Peripheral Nerve Stromal	nerve_tibial	0.444516996347003
492	Fibroblast (Sk Muscle Associated)	muscle	0.444583698254366
493	Natural Killer T Cell	heart_lv	0.444669352769471
494	Smooth Muscle (Esophageal Muscularis)	skin_sun_exposed	0.446146245059289
495	Cardiac Pericyte	muscle	0.446798586191359
496	Endothelial Cell (General)	lung	0.446977340817443
497	Smooth Muscle (GE Junction)	colon_sigmoid	0.447400974805423
498	Keratinocyte	nerve_tibial	0.447957204066676
499	Fibroblast (General)	heart_atrial_appendage	0.448293726741858
500	Cardiac Fibroblasts	heart_atrial_appendage	0.448465925148715
501	Cardiac Pericyte	esophagus_muscularis	0.449030919027379
502	T Lymphocyte 1 (CD8+)	adipose_omentum	0.449143179832366
503	Adipocyte	esophagus_ge_junction	0.45134918820032
504	Endothelial Cell (General)	nerve_tibial	0.451384251709555
505	Vascular Smooth Muscle	lung	0.451635242733916
506	Macrophage (General)	colon_transverse	0.452270165639684
507	Paneth Cell	colon_transverse	0.452499322805688
508	Pericyte (Esophageal Muscularis)	adipose_omentum	0.452660114745868
509	T lymphocyte 2 (CD4+)	adipose_omentum	0.452906829144453
510	Esophageal Epithelial Cell	esophagus_ge_junction	0.453121426938029
511	T lymphocyte 2 (CD4+)	heart_lv	0.453222389731188
512	Fibroblast (General)	adipose_omentum	0.453644485276612
513	Macrophage (General)	esophagus_ge_junction	0.453741986308252
514	Fibroblast (Gastrointestinal)	colon_sigmoid	0.453888237683763
515	Mast Cell	muscle	0.454088883806934
516	Zona Glomerulosa Cortical Cell	adrenal_gland	0.454194558677347
517	Plasma Cell	uterus	0.454604261796043
518	Pericyte (General)	colon_sigmoid	0.4546381028401
519	Enterochromaffin Cell	colon_transverse	0.454754270522847
520	Smooth Muscle (GE Junction)	ovary	0.455898856701971
521	Adipocyte	pancreas	0.455988674868495
522	Pancreatic Beta Cell	pancreas	0.457252128203065
523	Mast Cell	adrenal_gland	0.4576597382602
524	Fibroblast (Gastrointestinal)	colon_transverse	0.457765878583664
525	Macrophage (General,Alveolar)	vagina	0.458359256186921
526	Macrophage (General,Alveolar)	heart_lv	0.458360621861033
527	Fibroblast (General)	thyroid	0.458412689241912
528	Lymphatic Endothelial Cell	nerve_tibial	0.459593978461346
529	Eccrine Epidermal (Skin)	skin_sun_exposed	0.460245605723683
530	Mammary Luminal Epithelial Cell	nerve_tibial	0.460353450626626
531	Lymphatic Endothelial Cell	uterus	0.461030846805241
532	T lymphocyte 2 (CD4+)	esophagus_mucosa	0.461138540833901
533	Fibroblast (General)	liver	0.461515453639083
534	Macrophage (General)	skin	0.461570372385714
535	Melanocyte	skin	0.461805528225457
536	Macrophage (General)	heart_atrial_appendage	0.463817579174335
537	Schwann Cell (General)	skin_sun_exposed	0.46394217370799
538	Granular Epidermal (Skin)	skin_sun_exposed	0.465114664955893
539	Endothelial Cell (General)	mammary_tissue	0.465348181880262
540	Fibroblast (General)	nerve_tibial	0.465445645916953
541	Cardiac Pericyte	lung	0.46562040730632
542	Fibroblast (General)	esophagus_muscularis	0.465692947850718
543	Colonic Goblet Cell	colon_transverse	0.466303529634175
544	Mast Cell	esophagus_ge_junction	0.466437741153172
545	Schwann Cell (General)	heart_atrial_appendage	0.467260779686783
546	Endothelial Cell (General)	esophagus_muscularis	0.467294957897484
547	Endothelial Cell (General)	heart_atrial_appendage	0.467326252845528
548	Small Intestinal Goblet Cell	colon_transverse	0.468404323170369
549	T Lymphocyte 1 (CD8+)	stomach	0.471934783519492
550	Alveolar Type 2 (AT2) Cell	lung	0.472176580002202
551	Mammary Luminal Epithelial Cell	skin	0.47265692919313
552	Naive T cell	muscle	0.47320756908237
553	Pericyte (General)	muscle	0.473529243058962
554	Luteal Cell (Ovarian)	colon_transverse	0.473693898758098
555	Luteal Cell (Ovarian)	pancreas	0.474609335190857
556	Mesothelial Cell	adipose_omentum	0.47618570570573
557	Endothelial Cell (General)	stomach	0.477546345756795
558	Natural Killer T Cell	vagina	0.477841144753214
559	Luteal Cell (Ovarian)	skin	0.478241031936113
560	T Lymphocyte 1 (CD8+)	thyroid	0.479080482193489
561	Fibroblast (General)	vagina	0.47964178290447
562	Cardiac Pericyte	pancreas	0.48056647982531
563	Pericyte (Esophageal Muscularis)	colon_sigmoid	0.480871031480942
564	T Lymphocyte 1 (CD8+)	skin_sun_exposed	0.481185535995658
565	Vascular Smooth Muscle	uterus	0.481367117338092
566	Adipocyte	artery_tibial	0.482031608149437
567	T Lymphocyte 1 (CD8+)	skin	0.482341407235129
568	Natural Killer T Cell	skin	0.48241381370559
569	Endothelial Cell (General)	adipose_omentum	0.484158050220187
570	Mammary Luminal Epithelial Cell	small_intestine	0.485365337620941
571	T Lymphocyte 1 (CD8+)	small_intestine	0.485395149946988
572	Cilliated Cell	lung	0.485527121789608
573	Pericyte (Esophageal Muscularis)	esophagus_muscularis	0.486015503683626
574	Smooth Muscle (Uterine)	uterus	0.486730302337987
575	Myoepithelial (Skin)	esophagus_ge_junction	0.486900020959966
576	Macrophage (General,Alveolar)	esophagus_muscularis	0.486942411165585
577	Airway Goblet Cell	esophagus_mucosa	0.487239742706406
578	Pericyte (General)	small_intestine	0.487509990274276
579	Small Intestinal Goblet Cell	small_intestine	0.487609392364047
580	Fibroblast (General)	esophagus_ge_junction	0.48790130913853
581	Endothelial Cell (General)	colon_transverse	0.488518888714598
582	Adipocyte	artery_aorta	0.489396620315941
583	Smooth Muscle (Esophageal Muscularis)	colon_transverse	0.490514928509577
584	Macrophage (General,Alveolar)	lung	0.491666827258251
585	Cardiac Pericyte	heart_atrial_appendage	0.492352847653316
586	Smooth Muscle (GE Junction)	small_intestine	0.492885964075964
587	Small Intestinal Enterocyte	small_intestine	0.493247957063689
588	Memory B Cell	small_intestine	0.493267062416743
589	Natural Killer T Cell	colon_transverse	0.494349467690742
590	T Lymphocyte 1 (CD8+)	heart_atrial_appendage	0.494827565024914
591	Mast Cell	colon_transverse	0.495510650895061
592	Smooth Muscle (General Gastrointestinal)	esophagus_ge_junction	0.49556987212785
593	Natural Killer T Cell	heart_atrial_appendage	0.495980713551159
594	Luteal Cell (Ovarian)	uterus	0.496043577708608
595	Type II Skeletal Myocyte	muscle	0.496444479952979
596	Schwann Cell (General)	colon_sigmoid	0.496637579855943
597	Lymphatic Endothelial Cell	colon_sigmoid	0.49696588217489
598	Fibroblast (Epithelial)	mammary_tissue	0.497066775243719
599	Schwann Cell (General)	artery_tibial	0.497182666354083
600	Vascular Smooth Muscle	artery_tibial	0.497209830618482
601	Pericyte (Esophageal Muscularis)	thyroid	0.497380593089287
602	Pericyte (Esophageal Muscularis)	nerve_tibial	0.497535335224559
603	Macrophage (General,Alveolar)	thyroid	0.498882410312653
604	Mammary Epithelial	mammary_tissue	0.49990776947259
605	Macrophage (General,Alveolar)	small_intestine	0.501921563113274
606	T lymphocyte 2 (CD4+)	vagina	0.502203442554956
607	T lymphocyte 2 (CD4+)	skin	0.502744684308537
608	Fibroblast (General)	small_intestine	0.502990464564436
609	Lymphatic Endothelial Cell	small_intestine	0.503176477583013
610	T lymphocyte 2 (CD4+)	skin_sun_exposed	0.503477699336455
611	Fibroblast (Epithelial)	skin	0.50358926233069
612	Lymphatic Endothelial Cell	lung	0.504762020608804
613	Pericyte (General)	nerve_tibial	0.505950709108764
614	Cardiac Pericyte	adipose_omentum	0.506202638435175
615	Peripheral Nerve Stromal	esophagus_muscularis	0.506378333109831
616	Pericyte (General)	lung	0.506622860724516
617	Mammary Luminal Epithelial Cell	mammary_tissue	0.507307470780275
618	Cardiac Pericyte	artery_tibial	0.508107653961408
619	Parietal Cell	stomach	0.508282866991754
620	Smooth Muscle (Vaginal)	vagina	0.508506823620529
621	Colon Epithelial Cell	small_intestine	0.508714440912663
622	Thyroid Follicular Cell	thyroid	0.508820479458718
623	Macrophage (General)	esophagus_muscularis	0.508996446655361
624	Endothelial Cell (General)	artery_tibial	0.509621635462026
625	Pericyte (General)	esophagus_muscularis	0.510316219605823
626	Fibroblast (General)	lung	0.510350720178948
627	Endothelial Cell (General)	esophagus_ge_junction	0.510584251228969
628	Mammary Luminal Epithelial Cell	colon_transverse	0.511095375253562
629	Fibroblast (Peripheral Nerve)	skin	0.51133116497562
630	Endothelial Cell (Myocardial)	artery_tibial	0.511560222584848
631	Luteal Cell (Ovarian)	ovary	0.511607055738339
632	Macrophage (General,Alveolar)	adipose_omentum	0.512012721190437
633	Lymphatic Endothelial Cell	liver	0.512634822804314
634	Colon Epithelial Cell	colon_transverse	0.513495092755733
635	Pericyte (General)	colon_transverse	0.513982303290581
636	Alveolar Capillary Endothelial Cell	lung	0.514048254894882
637	Memory B Cell	stomach	0.514477867293583
638	Tuft Cell	small_intestine	0.516692142700636
639	Natural Killer T Cell	uterus	0.517279591424418
640	Pancreatic Delta,Gamma cell	pancreas	0.51801699983014
641	Luteal Cell (Ovarian)	artery_aorta	0.518848308277453
642	Natural Killer T Cell	thyroid	0.519127064907275
643	Macrophage (General,Alveolar)	colon_transverse	0.51944683046519
644	Hepatocyte	liver	0.520145690691193
645	Endothelial Cell (General)	small_intestine	0.52047285367465
646	Fibroblast (General)	artery_tibial	0.521142562709573
647	Adipocyte	heart_atrial_appendage	0.521969349829438
648	T Lymphocyte 1 (CD8+)	lung	0.52280596136987
649	Endothelial Cell (General)	skin	0.522898423995323
650	Endothelial Cell (General)	skin_sun_exposed	0.52303930085545
651	Macrophage (General)	small_intestine	0.52439669248032
652	Vascular Smooth Muscle	small_intestine	0.524512690879301
653	Plasma Cell	artery_aorta	0.526018582745104
654	Mammary Luminal Epithelial Cell	colon_sigmoid	0.526218739195574
655	T lymphocyte 2 (CD4+)	thyroid	0.526985864093088
656	Type I Skeletal Myocyte	muscle	0.527336535370141
657	Smooth Muscle (GE Junction)	uterus	0.52739281990226
658	Mast Cell	small_intestine	0.528075830570838
659	Schwann Cell (General)	nerve_tibial	0.528319288462293
660	Fibroblast (Epithelial)	skin_sun_exposed	0.528598464386975
661	Pericyte (General)	adipose_omentum	0.528777361376271
662	Plasma Cell	pancreas	0.528916200150402
663	Naive T cell	heart_atrial_appendage	0.529637765797103
664	Naive T cell	stomach	0.529702169625904
665	Pericyte (General)	skin_sun_exposed	0.530484803855151
666	Natural Killer T Cell	small_intestine	0.530702397560085
667	T Lymphocyte 1 (CD8+)	artery_tibial	0.530894968524389
668	Smooth Muscle (Esophageal Mucosal)	stomach	0.531996419499535
669	Fibroblast (Peripheral Nerve)	muscle	0.532174414496367
670	Basal Epithelial (Mammary)	mammary_tissue	0.533274301736078
671	Alveolar Capillary Endothelial Cell	stomach	0.533321517192485
672	Smooth Muscle (Esophageal Muscularis)	esophagus_muscularis	0.533910772173618
673	Mast Cell	stomach	0.53501991140246
674	Naive T cell	adipose_omentum	0.535320750374316
675	Mast Cell	lung	0.535739285766657
676	Enterochromaffin Cell	small_intestine	0.535757760261594
677	Mast Cell	heart_atrial_appendage	0.536376878820622
678	Lymphatic Endothelial Cell	vagina	0.536489656781418
679	Transitional Zone Cortical Cell	adrenal_gland	0.536616040854318
680	Natural Killer T Cell	adipose_omentum	0.537367391835907
681	Natural Killer T Cell	skin_sun_exposed	0.537374011125715
682	Smooth Muscle (General Gastrointestinal)	esophagus_muscularis	0.53788799848574
683	Alveolar Type 1 (AT1) Cell	lung	0.537926789314642
684	Mast Cell	vagina	0.538414212636527
685	Schwann Cell (General)	esophagus_ge_junction	0.539102963318604
686	Plasma Cell	esophagus_mucosa	0.539202114385345
687	Luteal Cell (Ovarian)	nerve_tibial	0.540128463407802
688	T Lymphocyte 1 (CD8+)	ovary	0.540782598022024
689	Keratinocyte	skin_sun_exposed	0.541590778063881
690	Pancreatic Acinar Cell	pancreas	0.541885890173968
691	Pericyte (General)	esophagus_ge_junction	0.54189338219864
692	Smooth Muscle (GE Junction)	esophagus_ge_junction	0.542839962349105
693	Fibroblast (Peripheral Nerve)	colon_sigmoid	0.542895486345928
694	Macrophage (General,Alveolar)	esophagus_ge_junction	0.54351528134983
695	Naive T cell	nerve_tibial	0.544529463382379
696	Vascular Smooth Muscle	artery_aorta	0.544935090569568
697	Mast Cell	colon_sigmoid	0.546156879570723
698	Schwann Cell (General)	esophagus_muscularis	0.54721581840184
699	Alverolar Type 2,Immune	nerve_tibial	0.547914257554698
700	Basal Epidermal (Skin)	mammary_tissue	0.548096576392437
701	Macrophage (General,Alveolar)	heart_atrial_appendage	0.548852306327339
702	Peripheral Nerve Stromal	skin_sun_exposed	0.549422288597241
703	Pericyte (General)	mammary_tissue	0.549593315103575
704	Chief Cell	stomach	0.549849220919594
705	T lymphocyte 2 (CD4+)	small_intestine	0.552080542905617
706	Pericyte (General)	thyroid	0.553709360935748
707	Naive T cell	esophagus_mucosa	0.555540325137336
708	Mast Cell	skin	0.555670203692239
709	Keratinocyte	esophagus_mucosa	0.556785484759252
710	Naive T cell	lung	0.556849761656468
711	Macrophage (General,Alveolar)	uterus	0.558371385083714
712	Adipocyte	muscle	0.558595450596585
713	Paneth Cell	small_intestine	0.559280585797991
714	Endothelial Cell (Myocardial)	pancreas	0.559611703582171
715	Pericyte (General)	vagina	0.559904317853516
716	Plasma Cell	adipose_omentum	0.560569918730818
717	Memory B Cell	lung	0.561997550768308
718	Mast Cell	uterus	0.562552393717318
719	Natural Killer T Cell	lung	0.56340827784563
720	Fibroblast (Peripheral Nerve)	esophagus_ge_junction	0.564661619532836
721	Zona Fasciculata Cortical Cell	adrenal_gland	0.564762272842959
722	Pericyte (General)	skin	0.565004398367774
723	Smooth Muscle (Colon)	colon_sigmoid	0.565130241974344
724	Natural Killer T Cell	ovary	0.565336326015291
725	Keratinocyte	skin	0.567425471253923
726	Fibroblast (Peripheral Nerve)	esophagus_muscularis	0.568295866554184
727	Alverolar Type 2,Immune	lung	0.568982514962965
728	Pericyte (Esophageal Muscularis)	colon_transverse	0.569373943996472
729	Esophageal Epithelial Cell	esophagus_mucosa	0.569574099317358
730	Cortical Epithelial-like	adrenal_gland	0.56990478728354
731	Endocardial Cell	muscle	0.570158241142697
732	Alveolar Capillary Endothelial Cell	pancreas	0.57068635493574
733	Cardiac Pericyte	skin_sun_exposed	0.573377546186641
734	Schwann Cell (General)	vagina	0.574068571929937
735	Fibroblast (Sk Muscle Associated)	colon_transverse	0.574860676237175
736	Smooth Muscle (Colon)	colon_transverse	0.575656995753961
737	Mammary Luminal Epithelial Cell	esophagus_ge_junction	0.576678543980996
738	Plasma Cell	heart_atrial_appendage	0.576730978094285
739	T Lymphocyte 1 (CD8+)	liver	0.577272727272727
740	Gastric Neuroendocrine Cell	pancreas	0.578403216542217
741	Pericyte (General)	uterus	0.578706557918268
742	Adipocyte	skin_sun_exposed	0.578913244701314
743	Atrial Cardiomyocyte	heart_atrial_appendage	0.580758491388572
744	Endothelial Cell (General)	uterus	0.580990217184033
745	Smooth Muscle (GE Junction)	vagina	0.583865615927001
746	Smooth Muscle (General Gastrointestinal)	colon_transverse	0.585448206835015
747	Schwann Cell (General)	stomach	0.585766238885232
748	Pericyte (General)	heart_atrial_appendage	0.586378675698967
749	Club Cell	ovary	0.587290453812162
750	Adipocyte	vagina	0.587411862297802
751	Smooth Muscle (Esophageal Muscularis)	esophagus_ge_junction	0.587548908177775
752	Lymphatic Endothelial Cell	ovary	0.589806761590797
753	Pancreatic Delta,Gamma cell	thyroid	0.589856855289644
754	Schwann Cell (General)	skin	0.590520447770317
755	Endothelial Cell (General)	vagina	0.590809148393817
756	Fibroblast (Gastrointestinal)	stomach	0.590967368415219
757	Basal Epidermal (Skin)	skin	0.592351656961166
758	Macrophage (General)	uterus	0.59241246155051
759	Mast Cell	artery_tibial	0.593749412419442
760	Satellite Cell	esophagus_muscularis	0.594063069216758
761	Hepatocyte	stomach	0.594134802333117
762	Naive T cell	mammary_tissue	0.595106250115748
763	Smooth Muscle (General Gastrointestinal)	colon_sigmoid	0.595769393626861
764	Smooth Muscle (GE Junction)	colon_transverse	0.596157821002648
765	Adipocyte	mammary_tissue	0.598074327189093
766	Plasma Cell	mammary_tissue	0.598934470077844
767	Schwann Cell (General)	small_intestine	0.599617215497208
768	Naive T cell	colon_transverse	0.601453390403387
769	Schwann Cell (General)	colon_transverse	0.603302406012712
770	Plasma Cell	colon_transverse	0.604177434122935
771	Endothelial Cell (General)	ovary	0.60531284319839
772	Naive T cell	esophagus_muscularis	0.606593161668283
773	Pericyte (Esophageal Muscularis)	esophagus_mucosa	0.606634557230635
774	Mesothelial Cell	heart_atrial_appendage	0.606802435575513
775	Adipocyte	nerve_tibial	0.607691427704327
776	Naive T cell	small_intestine	0.612365945541405
777	Pericyte (Esophageal Muscularis)	skin_sun_exposed	0.613011567914943
778	Naive T cell	skin	0.614102215440392
779	Macrophage (General)	ovary	0.614308760608824
780	Mast Cell	esophagus_muscularis	0.614851279241649
781	Plasma Cell	thyroid	0.616528694747822
782	Mesothelial Cell	ovary	0.619099389773445
783	Adipocyte	colon_sigmoid	0.619127793990965
784	Plasma Cell	stomach	0.619585284203384
785	T Lymphocyte 1 (CD8+)	uterus	0.621548440018351
786	Memory B Cell	vagina	0.622459560348403
787	Smooth Muscle (Esophageal Muscularis)	stomach	0.623318667158555
788	Fibroblast (Peripheral Nerve)	nerve_tibial	0.624010771460093
789	Pericyte (Esophageal Muscularis)	vagina	0.624187750587585
790	Basal Epidermal (Skin)	skin_sun_exposed	0.625069599539589
791	Schwann Cell (General)	adipose_omentum	0.62683949405155
792	Pericyte (General)	ovary	0.626970961632882
793	Adipocyte	skin	0.627903981057485
794	Granular Epidermal (Skin)	mammary_tissue	0.627904814613745
795	Adipocyte	adipose_omentum	0.629213211129498
796	Mammary Luminal Epithelial Cell	ovary	0.631444202847724
797	Adipocyte	thyroid	0.636228006996605
798	Fibroblast (Peripheral Nerve)	skin_sun_exposed	0.638000230641018
799	Alverolar Type 2,Immune	stomach	0.639468478876464
800	Cardiac Pericyte	ovary	0.64292978887564
801	Smooth Muscle (Colon)	stomach	0.644982718705053
802	Smooth Muscle (General)	adrenal_gland	0.647292789325122
803	Plasma Cell	skin	0.648630858346498
804	Pericyte (General)	artery_tibial	0.656969072022504
805	Plasma Cell	nerve_tibial	0.660054255679892
806	Smooth Muscle (Esophageal Muscularis)	colon_sigmoid	0.664102795490921
807	Smooth Muscle (Vaginal)	small_intestine	0.66442097596504
808	Vascular Smooth Muscle	stomach	0.666134650468963
809	Ventricular Cardiomyocyte	heart_lv	0.668265329713864
810	Keratinocyte	small_intestine	0.669254658385093
811	Type I Skeletal Myocyte	esophagus_muscularis	0.6751912896748
812	Memory B Cell	muscle	0.679755466729367
813	Fibroblast (Peripheral Nerve)	adipose_omentum	0.685294150708103
814	Cardiac Pericyte	vagina	0.688044379925342
815	Cardiac Pericyte	uterus	0.692749415111969
816	Smooth Muscle (General Gastrointestinal)	stomach	0.692964052947389
817	Natural Killer T Cell	artery_tibial	0.697207886826336
818	Naive T cell	skin_sun_exposed	0.700106779341726
819	Naive T cell	ovary	0.700427859998597
820	Smooth Muscle (Esophageal Mucosal)	colon_sigmoid	0.709972791963165
821	Gastric Neuroendocrine Cell	skin_sun_exposed	0.716004051658648
822	Plasma Cell	esophagus_muscularis	0.716291296491375
823	Naive T cell	thyroid	0.720067222279384
824	Mammary Luminal Epithelial Cell	heart_atrial_appendage	0.720344191763983
825	Plasma Cell	small_intestine	0.726360897762842
826	Plasma Cell	ovary	0.727308043012609
827	Smooth Muscle (Vaginal)	heart_atrial_appendage	0.727585153505422
828	Plasma Cell	lung	0.731812720338103
829	Alverolar Type 2,Immune	adipose_omentum	0.7471037388099
830	Adipocyte	colon_transverse	0.747479430390617
831	Pancreatic Acinar Cell	esophagus_muscularis	0.751016880211511
832	Club Cell	uterus	0.751065449010655
833	Smooth Muscle (GE Junction)	stomach	0.754733759410852
834	Naive T cell	colon_sigmoid	0.760806626477922
835	Naive T cell	artery_tibial	0.764290803979963
836	Naive T cell	vagina	0.772241808378266
837	Naive T cell	esophagus_ge_junction	0.790338565048966
838	Type II Skeletal Myocyte	stomach	0.824206092028516
839	Fibroblast (Epithelial)	heart_atrial_appendage	0.833282419428746
840	Fibroblast (Sk Muscle Associated)	skin_sun_exposed	0.865134175217048
841	Endothelial Cell (Myocardial)	liver	0.868412942989214
842	Fibroblast (Epithelial)	colon_transverse	0.881585268214572
843	Ductal Cell (Pancreatic)	nerve_tibial	0.885130552729739
844	Naive T cell	uterus	0.902130898021309
845	Memory B Cell	ovary	0.913726590446798
846	Mesothelial Cell	esophagus_ge_junction	0.918305511090784
847	Smooth Muscle (Esophageal Muscularis)	adipose_omentum	0.933243727598566
848	Alveolar Capillary Endothelial Cell	heart_atrial_appendage	0.934397433939209
849	Club Cell	esophagus_ge_junction	0.982603227834835
850	Plasma Cell	colon_sigmoid	0.993145667643365
