## Supplemental file 2 for "Telomemore enables single-cell analysis of cell cycle and chromatin condensation": allcorr_ct.csv

	gene	cor_cnt_telo	p_rank_telo
5	MEF2D_642	-0.00896567131720098	2.73060034622212e-18
6	AC0021266_638	-0.00737610915356575	3.8967877109133e-17
7	MEF2B_643	-0.00737610915356575	3.8967877109133e-17
4	MEF2A_639	-0.00719053341829378	1.62730779252108e-18
3	MEF2C_640	-0.00558683168307248	2.59072228791715e-19
35	AR_689	-0.00491668410386968	4.37055726448475e-07
16	NR3C1_666	-0.00458536348572682	3.15730565549473e-12
109	HOXD11_464	-0.00453520852560543	0.00044440425098842
247	KLF9_192	-0.00434181182089854	0.0164297250646002
261	KDM2B_299	-0.00429724395952363	0.0198921064439715
43	LCOR_711	-0.00348242300746905	1.53131425143627e-06
173	HOXC11_453	-0.00347282844096888	0.00310420363754594
184	HOXA9_405	-0.00331649620341597	0.00380260994661242
345	DLX5_412	-0.00281608827069004	0.0678612796043479
63	PGR_660	-0.00274390362389418	8.45933931546995e-06
83	ASCL2_89	-0.00267239728980334	5.35626553439637e-05
339	PDX1_482	-0.00258643004008028	0.0627069242187512
523	ENSG00000250542_156	-0.00256857335392748	0.29903680450977
145	SRF_641	-0.00256139236279979	0.00134420641157773
200	CDX1_435	-0.00247326413338222	0.00592414027818557
175	TBP_793	-0.00242338073448479	0.00318753377469628
197	HOXB9_529	-0.00234441569122877	0.00559442135826579
107	TGIF1_541	-0.00234193060932209	0.000326286138279213
180	MYF6_30	-0.00233989986739935	0.00356909569609006
84	ZNF202_230	-0.00228751557035559	5.87071665318901e-05
137	ZNF238_260	-0.00227613915888708	0.00108518416539574
138	ZBTB42_261	-0.00227613915888708	0.00108518416539574
275	HOXA11_395	-0.00226472504664833	0.0269590218613115
409	HSFY2_625	-0.00225902014198691	0.127474789786356
410	HSFY1_626	-0.00225902014198691	0.127474789786356
190	CDX4_467	-0.00225303239556687	0.00479765275056015
210	CDX2_514	-0.00225093845889581	0.00782575057783504
61	NHLH2_80	-0.00222293331535369	7.33482361290426e-06
167	HOXC10_548	-0.00213518798434147	0.00281588264223126
56	TFAP4_23	-0.00211063701807117	4.3415015237036e-06
244	HHEX_491	-0.00210618440124863	0.0157767374877494
235	HOXB1_448	-0.00209153992080409	0.0128888809374255
204	NR3C2_685	-0.00203334238536443	0.00707109559708412
230	HOXA13_418	-0.0020255757667877	0.0114398654875947
121	MEIS1_486	-0.00199513116685359	0.000693528207494708
388	HOMEZ_568	-0.0019658318167351	0.106342178336117
170	NFATC1_720	-0.00185704754202731	0.00287231681875478
179	SMAD9_867	-0.00185346077597726	0.00349787261394117
279	HOXD13_465	-0.00182464477645648	0.0286882194812754
236	TAL1_62	-0.00177297284368328	0.0130310430560404
237	TAL2_822	-0.00177297284368328	0.0130310430560404
90	SMAD2_745	-0.00176672183170152	0.000148600772243319
330	TCF21_39	-0.0017644300629039	0.0573790358504497
331	ENSG00000187728_92	-0.0017644300629039	0.0573790358504497
161	HAND1_33	-0.00170213483892152	0.00252267121271095
162	HAND2_66	-0.00170213483892152	0.00252267121271095
305	HOXC12_454	-0.00169535504808969	0.042302509841738
150	TBPL2_794	-0.00168352656374092	0.00185298069770754
266	HOXC13_452	-0.00166477045108408	0.0219551716203449
231	SOX1_770	-0.00161775004985582	0.0121277143471859
311	TGIF2_441	-0.00157972544571269	0.0467340614166927
206	CPEB1_815	-0.00153284048204141	0.00717938004477633
297	PRDM16_211	-0.00147390864192888	0.0380486220735418
207	SMAD4_739	-0.00142105704146279	0.00743941156524759
373	LBX1_481	-0.00141071008857916	0.0976372984505731
350	POU3F2_617	-0.00138528798874828	0.0712208235421671
361	LHX4_450	-0.00138363801994923	0.0841942407179621
427	NANOG_433	-0.00135239688793163	0.159783780237543
166	EBF1_67	-0.00134073898687099	0.00269434567917178
431	SIX3_480	-0.00133593516046868	0.167681718073135
219	MYF5_842	-0.00131353709379401	0.00916090836971754
347	MSC_82	-0.00130313434605394	0.0690656042361154
386	THRB_684	-0.00129348463352086	0.106028553234943
454	HMGA2_13	-0.00127659643292613	0.199730689944736
298	ZIC1_213	-0.00126550281276739	0.038353514439509
187	ZIC5_210	-0.00126438328404654	0.00431034105914303
401	TGIF2LX_492	-0.00121670809850558	0.116933072061965
402	TGIF2LY_538	-0.00121670809850558	0.116933072061965
271	ZNF274_244	-0.00121389639419342	0.025233946440831
329	GFI1B_228	-0.0011950006883823	0.0572719937214509
390	VDR_663	-0.00116450222089674	0.106859315207643
295	ASCL1_843	-0.00115747761147087	0.0361805588319072
532	SIX1_459	-0.00115235724719939	0.317564671955008
316	NR2E1_665	-0.00114812822217404	0.0488432137748927
215	GLIS2_201	-0.00112559583813895	0.00844338607992359
323	GLIS1_250	-0.00112534970011122	0.0544936433212542
218	MYOG_41	-0.0011133058196953	0.00882131497220573
296	ZIC2_162	-0.00109047296857323	0.0378852289277025
342	ZIC3_215	-0.00108842300698564	0.0636845817392762
248	NHLH1_74	-0.00108803932197924	0.0166571161051915
249	LYL1_818	-0.00108803932197924	0.0166571161051915
123	NR0B1_811	-0.00108619843072029	0.000710704761378487
280	HLTF_802	-0.00107365234794504	0.0288536836603868
640	ZNF187_849	-0.00107335501079654	0.441313744550007
284	HMGA1_12	-0.00106274000958964	0.0303019224059897
423	HOXB13_494	-0.00106181557427924	0.149557463129154
587	PAX3_608	-0.00104517285873865	0.357780870870383
105	PLAG1_264	-0.00103171404646995	0.000307030960609941
362	BCL6_187	-0.00101066798286443	0.0844784736259819
632	MYBL1_653	-0.00100766130768006	0.4298479473054
395	ZBTB7B_216	-0.000999401649606338	0.110945930247828
489	HOXD12_524	-0.000991294173226939	0.236628316702728
455	ZBTB12_280	-0.000966805898311531	0.20145855309614
456	AL8448538_281	-0.000966805898311531	0.20145855309614
457	CR7597843_285	-0.000966805898311531	0.20145855309614
458	CR3882194_286	-0.000966805898311531	0.20145855309614
459	AL66283413_287	-0.000966805898311531	0.20145855309614
430	MITF_91	-0.000962479961126602	0.16581690871057
382	ZNF713_257	-0.000940391232981819	0.103027734417968
608	DLX6_397	-0.000935166822300834	0.379559244311655
265	ARID3A_6	-0.000921741691677742	0.0219310763204435
371	NFATC4_715	-0.000909943902735391	0.0948530109364748
586	CLOCK_53	-0.000909172156956999	0.355520884039054
447	IKZF4_197	-0.000871440035056391	0.190114936268732
448	IKZF1_270	-0.000871440035056391	0.190114936268732
421	NFATC2_716	-0.000869671903804088	0.146855766427016
405	ENO1_803	-0.000848231912598775	0.120141571869819
178	ZNF281_221	-0.000846992493202029	0.00336359468737102
335	TCF12_56	-0.000832187599607557	0.0604438083647348
506	NFE2L1_106	-0.000816985851260171	0.257642287554025
507	NFE2L3_845	-0.000816985851260171	0.257642287554025
363	REST_168	-0.000805609669352174	0.0849391589561428
508	HOXD9_462	-0.00080391918172163	0.258903856396898
444	TCF15_46	-0.000794688608737891	0.187608886300002
445	SCXB_93	-0.000794688608737891	0.187608886300002
446	SCXA_96	-0.000794688608737891	0.187608886300002
442	NR1I3_680	-0.000792924663322556	0.185653019089568
499	NR2F2_694	-0.000755133720636891	0.248471624040299
472	AL8445277_699	-0.000750432253282938	0.215745137098897
473	AL6628245_700	-0.000750432253282938	0.215745137098897
474	CR7597334_701	-0.000750432253282938	0.215745137098897
475	CR3545653_702	-0.000750432253282938	0.215745137098897
476	CR9368773_703	-0.000750432253282938	0.215745137098897
629	PBX1_555	-0.000741762552130202	0.421133625815161
205	MBD2_644	-0.000727159010709264	0.00709241913237965
496	GLIS3_183	-0.000722410131665279	0.246178311447241
477	HOXD10_463	-0.000719932492666701	0.215955233753424
480	NR1I2_682	-0.000719597716030617	0.224223718992286
528	RORC_681	-0.00071147575156746	0.308560975635791
658	VSX2_442	-0.000700451375649029	0.505604699689019
634	PHOX2B_431	-0.000698342446126932	0.43161918952556
525	ENSG00000234254_595	-0.000684004087791915	0.30457332800391
683	HOXA3_415	-0.000678257330933622	0.54451350166664
351	MZF1_171	-0.000677017924477531	0.0724845037768319
585	NR4A2_686	-0.000675433239835021	0.353821504293166
389	PRDM1_163	-0.000673433100458949	0.106499493631455
622	MEIS2_471	-0.000673340297550707	0.409225763797407
542	SNAI3_268	-0.000660232997068641	0.320869635636349
332	MECP2_645	-0.000659652032442488	0.0574178599437377
673	DLX1_487	-0.000645557670152516	0.525413025009098
648	NKX26_544	-0.000640317882138867	0.468743243586863
349	ZIC4_252	-0.000632338337688373	0.0702507335497406
618	POU3F1_618	-0.000629269192514886	0.400789662955034
252	ZNF219_229	-0.000600386439431983	0.0172793840521779
491	ZBTB6_271	-0.000595386715270467	0.240119442083521
374	INSM1_248	-0.000594869130013786	0.10047098665448
533	FERD3L_58	-0.000576040419915223	0.318285666528686
141	PURA_813	-0.000560680082882077	0.00131299999822825
397	PLAGL1_190	-0.000558785116790566	0.112220549492845
649	NR1D2_841	-0.000555281434081916	0.46917948458705
646	NPAS2_72	-0.000550235624929579	0.456191001954223
65	MAZ_178	-0.00054982017288295	9.02174983297926e-06
624	NKX32_432	-0.000548560557300138	0.417957256223246
732	EVX1_419	-0.000517852321395687	0.680849368367061
605	TOPORS_814	-0.00051721337494707	0.37385689520971
232	PATZ1_172	-0.000508841283857154	0.0126001630257073
678	THRA_672	-0.000505456242231118	0.534296434936721
517	EP300_804	-0.000486508910530253	0.283234196205919
607	MEIS3_411	-0.000478633306743567	0.378376711006626
726	ZNF333_217	-0.000477630133753712	0.661665230651421
465	ZNF354C_256	-0.00047758560266713	0.210948166280971
176	ZBTB7A_258	-0.000473807533078724	0.00326813395388731
653	NR4A1_671	-0.000473461159028134	0.487687230299983
650	HSF2_623	-0.000468730518712232	0.471110284609775
694	TEAD3_795	-0.000464240962968552	0.564666355425389
699	CDC5L_646	-0.000459545251046078	0.576968087986203
493	IRF1_629	-0.000458704128420003	0.242846059576553
155	ZNF263_159	-0.000455014775362813	0.0021229693788602
530	SMAD1_744	-0.000432099985076601	0.313869897804271
713	PAX8_707	-0.000412334868374194	0.61363568660575
659	LIN54_297	-0.000406965696476855	0.5067259902094
604	HDX_511	-0.000399916418789874	0.372428022754523
652	SOX12_768	-0.000398143301114163	0.485710013814623
707	CREM_108	-0.000395539797943392	0.603798686432123
692	HOXD4_523	-0.000394921031074843	0.556504572513347
651	ESR2_678	-0.000394359057955879	0.471778631201361
717	E2F7_316	-0.000390864122976267	0.625793747623219
616	STAT2_778	-0.000384982130539415	0.393219530712604
706	SOX8_746	-0.000377743136009312	0.600819620374561
588	MAFA_146	-0.000377551340978393	0.359228125838542
705	ARID5A_9	-0.000375149975768189	0.591160565181894
352	ZFY_166	-0.000372756575502837	0.0735618937024378
690	NR2C1_670	-0.000360579942326639	0.554733520659388
229	ZFX_158	-0.000356937036445499	0.0113432941618892
630	FUBP1_809	-0.000349802069117664	0.422079750116668
723	ZBTB47_188	-0.000341089558950751	0.652565499301849
724	ZNF652_278	-0.000341089558950751	0.652565499301849
743	PRKRIR_799	-0.000335770838305068	0.702184513720356
776	SIX4_407	-0.000323122525557133	0.76516243844335
716	BRCA1_319	-0.000318101471464824	0.619641599901821
708	IRF3_630	-0.000308966679925089	0.604340585423163
762	OVOL1_246	-0.000308045805160631	0.735996991236576
310	KLF15_223	-0.000304800698551983	0.0446506992702985
696	HOXC6_561	-0.000298794537141728	0.568812178282163
820	HOXD1_460	-0.000298000258334823	0.851614144968102
737	ESRRG_697	-0.000285728764291152	0.692066398996922
729	PITX2_504	-0.000285161010398935	0.679057643151807
734	IRX1_526	-0.000282958599125778	0.684570995543763
735	IRX3_542	-0.000282958599125778	0.684570995543763
793	MEOX1_396	-0.000278482240738611	0.795689947071015
675	HES1_34	-0.000276510680274458	0.530659717078685
691	KLF12_191	-0.000269039665955216	0.556133745543241
802	PAX1_708	-0.000268363979260702	0.805321025606651
795	SIM1_31	-0.000259494381913862	0.799913425861918
796	NPAS1_49	-0.000259494381913862	0.799913425861918
797	NPAS3_59	-0.000259494381913862	0.799913425861918
798	SIM2_61	-0.000259494381913862	0.799913425861918
799	ENSG00000250811_102	-0.000259494381913862	0.799913425861918
738	BCL6B_218	-0.00025318137640213	0.692887813764725
779	ALX1_545	-0.000249302400304252	0.76851446217851
773	STAT4_775	-0.000245191643022194	0.751455939355928
783	POU6F2_612	-0.00024148247730999	0.774967124155597
697	ATF5_136	-0.000239256623269093	0.570808419823906
800	PAX9_710	-0.000238360577153153	0.803297970208001
767	HSF1_627	-0.000227853493991926	0.740259698063717
760	MAF_144	-0.00022708053785644	0.734752929568614
739	ZBTB7C_265	-0.000226879329432736	0.694704803082633
751	SREBF2_99	-0.000224471630127691	0.717490514335259
490	TFAP2D_2	-0.000218186864364539	0.2399921401282
775	ZNF691_224	-0.000216338172633937	0.76235759727329
701	EGR4_207	-0.000215306834710236	0.58091572988313
759	NFATC3_713	-0.000210179095211467	0.734408025658027
736	MYC_55	-0.000209716227515366	0.688448456756082
753	MAFB_150	-0.00020843334554479	0.722720759744144
778	HSF4_624	-0.000206558521592316	0.766591617055439
803	PBX4_861	-0.000197351057268379	0.806473659183389
756	ZNF423_176	-0.0001966737489986	0.727341748330303
770	NKX61_502	-0.000191692430961906	0.742707988905894
821	LBX2_543	-0.000191236326209761	0.851732895987313
714	DNMT1_301	-0.000183453272645197	0.61491639961879
755	ESR1_661	-0.000183353938836289	0.726665289542456
810	HOXD8_537	-0.000181514684670398	0.821396060337977
826	HESX1_503	-0.000175008033063202	0.871539837020513
663	E2F6_317	-0.000174337598453819	0.517118946893792
807	ESRRA_691	-0.000171319872474477	0.817114485579653
835	FOXL1_369	-0.00016373633865242	0.902411901383818
468	ZNF148_222	-0.000162303071940101	0.211833373070679
811	SOX11_767	-0.000154537256861479	0.821724409934327
763	ZNF75A_219	-0.000154524325032336	0.736910254551514
764	ZNF75D_272	-0.000154524325032336	0.736910254551514
765	ZNF75C_851	-0.000154524325032336	0.736910254551514
786	STAT6_776	-0.000151354426998117	0.781574441858591
849	OTX1_437	-0.000148422607805026	0.934217395761036
749	ZNF350_817	-0.000139641357589989	0.710448255322282
655	EGR1_195	-0.000136766927934412	0.494702639313046
834	BATF3_120	-0.000129366603533363	0.8979968426684
619	WT1_266	-0.000123725200045952	0.401036235339451
815	STAT1_773	-0.000118805795648292	0.838971925329734
804	NR2E3_657	-0.000116842253249206	0.806562866254718
844	SMAD3_743	-0.00011169729535124	0.917591052997031
833	TERF2_649	-0.000105572740767747	0.897391641352848
836	ZBTB1_203	-0.00010154455817721	0.90258048805623
824	ARID3C_10	-9.92244207065271e-05	0.861355891007554
859	TET1_302	-9.90723308394265e-05	0.956600049943386
711	KLF6_165	-9.74286059334448e-05	0.609842453671243
846	ZNF410_193	-9.03781899408807e-05	0.920263739614774
768	SMAD5_866	-8.47309908509433e-05	0.74140112519065
830	ZBTB3_269	-8.02591072902184e-05	0.882014743256153
838	NR1H4_655	-7.94309502384951e-05	0.908079408873297
845	NKX28_475	-7.72826396912092e-05	0.918057958814261
854	YBX2_827	-7.31128053594073e-05	0.939229542609374
855	CSDA_828	-7.31128053594073e-05	0.939229542609374
842	SOHLH2_819	-7.30245746116211e-05	0.916852181002875
843	C13orf38SOHLH2_823	-7.30245746116211e-05	0.916852181002875
831	FOXI2_375	-7.28447549947867e-05	0.884050376092063
847	ZNF524_243	-5.30008510107843e-05	0.922767184263622
858	NKX22_458	-4.83289549849099e-05	0.953062773262161
852	ZNF282_240	-4.33372997521257e-05	0.938494849819258
851	FOXM1_352	-3.54229173417548e-05	0.936729736559269
864	DRGX_516	-2.73415859151559e-05	0.975590628292085
863	HES2_19	-2.48709780186072e-05	0.975202700395432
867	DLX4_429	-2.01899629117176e-05	0.984919269694917
868	DLX2_438	-2.01899629117176e-05	0.984919269694917
866	SOX15_757	-1.42231667634966e-05	0.984836615715277
870	HEY2_54	-3.32927907628104e-06	0.996214684422452
865	ZNF683_253	1.13000317408837e-05	0.981088816923943
869	ALX3_493	1.66880159134581e-05	0.988385242734377
862	MYB_648	2.80081491621873e-05	0.966175185499522
860	FEZF1_204	2.9304271513712e-05	0.959171045569149
861	FEZF2_214	2.9304271513712e-05	0.959171045569149
832	E2F4_318	5.30717646574069e-05	0.890970874767836
814	ZNF740_209	5.715309465764e-05	0.830717689529634
850	RORB_865	6.16329739953979e-05	0.934470900385247
856	MECOM_169	6.88934320560778e-05	0.941351890614596
857	NOTO_567	7.20005196717047e-05	0.949802895241765
841	RORA_658	7.78548867540712e-05	0.915992887907456
853	BARHL2_484	8.20117256937961e-05	0.939198133467314
848	PROX1_712	8.59906688819677e-05	0.933905979131132
808	KLF8_174	8.93397136603337e-05	0.819064069588708
823	PRDM4_185	9.23912280884744e-05	0.859423696072654
825	MYCL1_37	9.94484281221167e-05	0.864694327433266
829	HMG20B_748	0.000101411659863032	0.878768805409503
837	ALX4_401	0.000105653783180209	0.907238887290876
827	NKX25_550	0.000106520916878456	0.875851704807275
792	BPTF_812	0.000112499687368428	0.794389043230125
784	UBP1_393	0.000112778348963134	0.779305041801591
822	IRF7_635	0.000116834661630537	0.858723343340868
840	CENPB_289	0.000119102088721646	0.91118647006761
817	MYCN_52	0.000135823805745253	0.843344397318584
813	NFKB2_714	0.000138403783530249	0.826643879331938
839	EVX2_534	0.000143293097382302	0.909077624961835
742	SPZ1_810	0.000146548633298994	0.699219317160233
828	GBX2_520	0.000151371200439977	0.876206886724364
801	RARB_659	0.000160980685894042	0.803824001783007
818	HMX3_557	0.000164232777958914	0.845690955849842
788	DDIT3_141	0.000182388030757758	0.786982632508528
812	MLXIP_78	0.000189280724473268	0.82321071013402
806	PHOX2A_512	0.000195597361463882	0.81414834265344
787	SOX3_759	0.000196874281918469	0.784366903200174
745	GLI1_186	0.000196892318287936	0.703826977227935
816	MSX1_501	0.000199931226580143	0.842238276484704
819	LHX6_423	0.000206481951966099	0.848533850574276
782	GATA4_386	0.000216537951246197	0.773348066322352
789	IRX5_539	0.000220129806342229	0.788772001423045
785	POU6F1_551	0.000222636731392438	0.779917219571733
809	SIX2_528	0.000226836485520684	0.821025314597728
766	NKX21_476	0.000229216712607753	0.738068575173452
639	RREB1_200	0.000235696401902108	0.439319680610983
748	E2F8_314	0.000243547326488092	0.710324146707256
727	STAT3_777	0.000244962864593767	0.662536365471954
758	STAT5B_779	0.000252659580593695	0.734283355638785
728	CIC_749	0.000255607588928218	0.675440821472991
750	NR1D1_673	0.000256783407855297	0.715678607200712
360	SP1_267	0.000256854476306235	0.0833557634000816
790	NKX24_457	0.000262740009433008	0.790318816235629
720	SRY_771	0.000264968724445814	0.640049123155314
777	DMRT1_305	0.000267646699508314	0.765570186315306
794	CXXC1_303	0.00027249129363763	0.79952556699318
771	HOXB6_427	0.000275354142917864	0.744987240625548
754	HMX2_558	0.000277081720088272	0.723764335897345
721	GFI1_220	0.000278533910106511	0.641740663247224
769	GATA6_387	0.000282865384476192	0.74210101037154
731	RARG_690	0.000290458408957465	0.680137826228811
642	ZNF76_164	0.000301928329109669	0.446533446710577
715	FOXQ1_363	0.000304388310330414	0.6166756762633
780	MSX2_449	0.000305482997418822	0.772771520965997
781	BSX_559	0.000305482997418822	0.772771520965997
761	GCM2_389	0.000307106022837594	0.735442332076285
435	CTCFL_198	0.000310253111668666	0.174215479695121
725	PPARG_676	0.000312846571379499	0.659484384737024
676	RBPJ_291	0.000314091044616052	0.530833126472995
306	SP2_232	0.000314585215707326	0.0425686259855523
752	RFX4_725	0.000315840699568277	0.718420455164995
774	ZNF32_237	0.000317163898036514	0.760486239439454
612	EGR2_196	0.000324317363325094	0.383184867094479
710	PPARD_664	0.000326333460005595	0.60614390168955
695	ZBTB4_249	0.000335792819983748	0.567890696575825
772	HNF4G_688	0.00033633792069798	0.749667924910963
791	EMX2_525	0.000337581383527071	0.790618288520241
679	ZFP161_850	0.000338507496532699	0.536829382190992
615	EPAS1_36	0.000343982851042652	0.392217446841488
515	TFAP2A_5	0.000347614541904272	0.270366746055245
740	ARX_394	0.000347674974770532	0.695698864141364
733	HOXB8_444	0.000353783512732616	0.681366655120094
712	HEY1_68	0.000354917605047558	0.610872791702616
645	NEUROD1_63	0.000369772174235278	0.453892869230761
741	TCFL5_25	0.000370731509339556	0.698073229943111
719	NKX31_517	0.000384039859901143	0.636072219329287
693	SPI1_322	0.000389457331714943	0.556546595791132
704	ARID3B_8	0.000398086488939468	0.590785622561023
805	MYBL2_647	0.000398559242036603	0.809107063825429
757	CGBP_298	0.00039885107062649	0.731403083979005
684	IRF2_634	0.000402010491147883	0.548033869693208
611	HIC1_254	0.000422526372442655	0.383084805424427
641	GLI2_167	0.000423469825532618	0.446395848687734
730	DMRTC2_852	0.000431275439619332	0.679636158622775
744	HMBOX1_488	0.000431953778687908	0.702868012831268
747	PAX4_607	0.00043741249287968	0.708038169713373
746	GBX1_508	0.000438527562591302	0.704280629722218
722	VSX1_408	0.000445193207241459	0.642917840154715
664	SOX30_747	0.000450586068200944	0.518232627738532
433	CTCF_177	0.000451775447933406	0.170408088782788
702	NKX23_443	0.000453924346994228	0.583638607370653
677	MNT_20	0.00045646569841456	0.534158641431925
698	TEAD4_797	0.000460480238246752	0.570813838206485
425	ARNT2_76	0.000471405995108496	0.156933170480802
709	ZKSCAN1_181	0.000477647739628563	0.605254010578944
589	GLI3_182	0.000484876750127777	0.359721331776983
636	IRF4_632	0.000485242260923335	0.434665149024434
625	BCL11A_194	0.000487555325161843	0.418686326139425
626	BCL11B_825	0.000487555325161843	0.418686326139425
688	ARID5B_7	0.000489096585881255	0.553912366810569
662	OSR1_212	0.000489107656450125	0.515067674689163
583	AHRR_17	0.000489459773666898	0.347440546797185
584	AHR_28	0.000489459773666898	0.347440546797185
613	FOXF1_351	0.000504770302063612	0.383795380226262
686	NR1H3_656	0.000506974557551719	0.553592493914112
687	NR1H2_674	0.000506974557551719	0.553592493914112
718	HOXA7_451	0.0005217253796104	0.626799901404675
689	IRX2_527	0.000523260512414838	0.554520329152242
598	AL7735441_836	0.000523486087261514	0.36893520209147
599	CR3882292_837	0.000523486087261514	0.36893520209147
600	AL6628334_838	0.000523486087261514	0.36893520209147
601	CR7598154_839	0.000523486087261514	0.36893520209147
602	BX0885802_840	0.000523486087261514	0.36893520209147
603	CR8477943_864	0.000523486087261514	0.36893520209147
620	NFAT5_717	0.000530331338402058	0.404446108398404
503	HIVEP1_170	0.000533346484371103	0.252233209066737
504	HIVEP3_824	0.000533346484371103	0.252233209066737
471	EGR3_259	0.000540554367821982	0.215560368442592
647	PKNOX1_497	0.000540613658791722	0.462466360023614
485	ZNF35_239	0.000547479733086217	0.232375025494342
259	KLF16_205	0.000550133842361026	0.0194945626044584
574	MXI1_40	0.000571727263760545	0.327335389321645
644	HEYL_65	0.000575828963832909	0.453470388098174
578	TBX3_785	0.000579997849739056	0.336658857305753
700	CEBPA_155	0.000581410956797409	0.579335211777671
610	PPARA_696	0.00058474251476272	0.381346963370574
597	MTF1_274	0.000591218277623033	0.367699420395369
660	NR2F1_692	0.000600398542923439	0.507794262190039
627	STAT5A_774	0.000600723183736875	0.420507824156985
703	GATA3_384	0.000608392746035975	0.588756908847332
661	GCM1_390	0.000616629698266494	0.508286843878791
637	SIX5_540	0.000618231725844026	0.435118557401902
631	DMRT2_307	0.00061995454668579	0.423381601266024
665	DLX3_403	0.000622984132196908	0.52005679202068
666	LHX9_485	0.000622984132196908	0.52005679202068
667	PRRX2_519	0.000622984132196908	0.52005679202068
668	SHOX2_521	0.000622984132196908	0.52005679202068
669	RAX2_533	0.000622984132196908	0.52005679202068
670	ISX_536	0.000622984132196908	0.52005679202068
643	T_789	0.000624707485995048	0.448759874230131
487	ZSCAN4_263	0.000625394794343967	0.232433534362569
494	ATF6_116	0.000625516114867323	0.243821391433417
464	ZSCAN10_206	0.000630202238047738	0.208955309112024
529	NR4A3_668	0.000636881309250557	0.310742485835196
674	ISL2_496	0.000637904739911044	0.526346544089161
420	TFCP2_392	0.000647089998891492	0.139326666670453
672	NANOGP1_835	0.000651283617815701	0.523933529371774
580	ZNF589_225	0.000657222503716242	0.342669651732942
516	FOXO4_373	0.000657790083461751	0.278666773589908
510	HIC2_236	0.000666494246040193	0.26383436776086
573	SOX17_764	0.000682390182325556	0.326262760519339
657	ARNT_57	0.000682417520262123	0.503662592346668
501	ATOH1_844	0.000696220709835968	0.251019640056585
572	BARX1_468	0.000701230874402296	0.325925139542548
633	RXRB_698	0.000708158423519977	0.430320851517061
638	DMRT3_304	0.00071186407776008	0.437290834570302
654	HNF4A_662	0.000721800712707619	0.494680810168399
484	RARA_675	0.000725091353321209	0.231590317649831
534	PBX2_563	0.000735783240109285	0.319820988074621
535	AL8454643_566	0.000735783240109285	0.319820988074621
536	BX2846861_573	0.000735783240109285	0.319820988074621
537	CR8124782_575	0.000735783240109285	0.319820988074621
538	BX9272396_589	0.000735783240109285	0.319820988074621
539	CR9338788_599	0.000735783240109285	0.319820988074621
540	AL6628305_600	0.000735783240109285	0.319820988074621
656	CREB5_127	0.000738250300490878	0.501116563287201
671	NEUROG3_43	0.000746229258232397	0.521340187110811
541	ESRRB_669	0.000746375643273918	0.320722975311131
478	ZNF384_202	0.000753409246587809	0.218150805453722
101	KLF5_175	0.000756254171149467	0.000279679087228029
488	FOXJ3_378	0.000765605031882956	0.232794759045542
685	CUX2_292	0.000766869596197233	0.552511396792493
436	ZNF143_231	0.000773913085278365	0.176036226586202
544	ENSG00000215754_570	0.000774231851085471	0.323583581736292
545	ENSG00000217642_571	0.000774231851085471	0.323583581736292
546	ENSG00000224558_572	0.000774231851085471	0.323583581736292
547	ENSG00000225958_574	0.000774231851085471	0.323583581736292
548	ENSG00000226866_576	0.000774231851085471	0.323583581736292
549	DUX4L5_578	0.000774231851085471	0.323583581736292
550	ENSG00000227522_579	0.000774231851085471	0.323583581736292
551	DUX4L2_580	0.000774231851085471	0.323583581736292
552	DUX4L3_581	0.000774231851085471	0.323583581736292
553	DUX4L6_582	0.000774231851085471	0.323583581736292
554	ENSG00000228710_583	0.000774231851085471	0.323583581736292
555	CT4768282_585	0.000774231851085471	0.323583581736292
556	ENSG00000230380_586	0.000774231851085471	0.323583581736292
557	ENSG00000230776_587	0.000774231851085471	0.323583581736292
558	AL5921702_588	0.000774231851085471	0.323583581736292
559	ENSG00000232923_590	0.000774231851085471	0.323583581736292
560	ENSG00000233294_591	0.000774231851085471	0.323583581736292
561	ENSG00000233361_592	0.000774231851085471	0.323583581736292
562	ENSG00000233698_593	0.000774231851085471	0.323583581736292
563	ENSG00000233794_594	0.000774231851085471	0.323583581736292
564	ENSG00000234550_596	0.000774231851085471	0.323583581736292
565	ENSG00000236207_598	0.000774231851085471	0.323583581736292
566	ENSG00000237516_601	0.000774231851085471	0.323583581736292
567	ENSG00000250589_602	0.000774231851085471	0.323583581736292
568	DUX4_603	0.000774231851085471	0.323583581736292
569	DUX1_859	0.000774231851085471	0.323583581736292
570	DUX3_860	0.000774231851085471	0.323583581736292
521	HES5_98	0.000776283810114657	0.294444845608461
514	ZBTB33_255	0.00077728372939876	0.269788391411971
581	E2F5_315	0.000788498847729899	0.345413317875727
628	ATF1_118	0.000795037655243355	0.420686897243459
466	TLX1_425	0.000809487473513555	0.211326116557823
467	TLX3_505	0.000809487473513555	0.211326116557823
594	CREB3L3_104	0.000812161083780342	0.366984387745482
595	CREB3_111	0.000812161083780342	0.366984387745482
596	CREB3L4_126	0.000812161083780342	0.366984387745482
680	PRRX1_440	0.000819554359782643	0.541718058835573
681	VENTX_490	0.000819554359782643	0.541718058835573
682	SHOX_556	0.000819554359782643	0.541718058835573
461	PAX5_709	0.000825143766072829	0.205386826181885
450	NR6A1_683	0.000830275802447935	0.190358500125252
482	ID2_35	0.000833079277454783	0.231344830783133
483	ID1_47	0.000833079277454783	0.231344830783133
505	TEAD1_796	0.000838366850417475	0.252588639779084
194	SP8_226	0.000839512285693637	0.00547013111638587
195	SP7_241	0.000839512285693637	0.00547013111638587
196	SP9_283	0.000839512285693637	0.00547013111638587
606	SIX6_552	0.000842240796559527	0.374487507092699
497	SOX21_755	0.000844604750230808	0.248003753612745
635	EN1_500	0.000850192782905971	0.431700070408432
463	ONECUT3_296	0.000858319750568085	0.206825389956555
370	THAP1_798	0.000860028007277566	0.0942501825624629
621	ESX1_455	0.000863181601311401	0.407309213769794
582	RXRA_695	0.000868482497949929	0.345663386971427
481	CREB3L2_145	0.000876692495870574	0.227175410554042
522	DMRTA2_306	0.000879286733137122	0.297307649118546
511	HMX1_569	0.000889846299694125	0.267221050304327
577	XBP1_109	0.000894659086013038	0.336038232934093
623	HINFP_245	0.000900100682578969	0.411605417793384
469	YY2_284	0.000906313548961791	0.213718775832705
590	NKX11_597	0.000908445754306274	0.360554697435431
526	E2F2_311	0.000909026616991884	0.305869340519043
519	HOXB7_446	0.000910952601155777	0.29300762096164
437	TFDP2_308	0.000912409263159745	0.178530289308894
438	TFDP3_309	0.000912409263159745	0.178530289308894
439	TFDP1_310	0.000912409263159745	0.178530289308894
524	SPIC_344	0.000915763793562232	0.304543758453292
304	FOXE1_371	0.000921207813943962	0.0414948772019418
527	RFX3_723	0.000923940870339591	0.307492174845972
486	HOXA5_416	0.000926093421195653	0.232379034157081
453	PKNOX2_513	0.000926208525221178	0.196251534917643
449	HES7_83	0.000930740427442936	0.190254385887289
543	RXRG_679	0.000933129963674811	0.323188053637942
404	ZBTB49_235	0.000939795571221982	0.11964828836517
492	ZNF232_233	0.00094134552025921	0.240484971156195
617	ATF7_138	0.000948781666859006	0.396417531945199
452	C11orf9_654	0.000952317364201227	0.194186526674462
98	SP3_247	0.000957035908289031	0.000239135517043158
509	NR2F6_687	0.000961125670209196	0.2616391681748
392	RFX2_724	0.000971344706925521	0.109394462482501
383	POU5F1_621	0.000987831368814696	0.103903090774455
327	SMARCC2_650	0.000992843300276758	0.0571017182316565
571	TBX21_780	0.000994274333020381	0.325560966060415
593	E4F1_234	0.00101174082248876	0.366290589655984
364	MAFK_149	0.00101580821700846	0.0855008926206278
411	USF2_26	0.00101595925554154	0.129110020467664
495	IRF5_631	0.00101902510587862	0.244582306614492
520	GATA2_388	0.00102257263739692	0.29383465652139
462	UNCX_507	0.00102442940985102	0.205783217444456
575	VAX2_439	0.00103974294801846	0.335411555945574
576	VAX1_489	0.00103974294801846	0.335411555945574
163	TFAP2C_3	0.00104736422187131	0.00252812440396241
579	NEUROG1_87	0.00104789303655428	0.337757462169048
303	BBX_753	0.0010557653483451	0.0407388619474456
441	IRF9_636	0.00106885434644267	0.184554458646561
354	NR5A2_667	0.00107174577790458	0.0737809790063616
372	NR5A1_677	0.00107828002087564	0.095918461494224
518	CEBPD_152	0.0010817781375568	0.289998475671736
301	FOXD3_377	0.00108881067244207	0.0401717546450612
75	KLF4_208	0.00109700892694993	2.71376645415639e-05
592	EMX1_474	0.00110590289994128	0.364692123773064
434	IRF8_633	0.00110640435574352	0.171934099923962
502	AC2261502_577	0.00111623076585027	0.251534265149475
343	HES4_95	0.00113470665761062	0.0645446134486509
223	PTF1A_70	0.0011362334403151	0.0103776688750258
470	BHLHE41_44	0.00114172019695187	0.213942218514637
369	USF1_60	0.00114350797338397	0.0932937954220789
498	RAX_472	0.00114913127862684	0.248159480959341
268	RELB_718	0.00115431641831658	0.0230427471047284
500	TWIST2_101	0.00115513643701055	0.248769083687041
376	TBX10_791	0.00116256557471818	0.102038811996164
513	NEUROG2_81	0.00116417709114412	0.269408783707528
429	HOXC8_399	0.00117977434601457	0.164695988683339
357	NFE2L2_115	0.00118180902532355	0.0771230712699054
451	GSC2_402	0.0011824648979853	0.190575472811255
396	SOX2_769	0.00119866340147917	0.111788258317483
416	ARID2_11	0.0011996174656396	0.133652751026015
326	CBFB_801	0.00120011581916884	0.0566643353154323
479	MLL_300	0.00121324739246548	0.220366298336973
432	TFEC_27	0.00121604163580854	0.169078826443538
151	TFAP2B_1	0.00121870369775561	0.00187411722070043
148	KLF1_179	0.00122336280516797	0.0015176064474299
609	NPAS4_77	0.00122367178192712	0.380741201319542
313	KLF13_238	0.00123216649117484	0.0479140224573487
314	KLF10_826	0.00123216649117484	0.0479140224573487
246	HIVEP2_160	0.00123385657221344	0.0162390733201595
356	YBX1_290	0.00123703581952564	0.0746586359378943
424	HOXB5_445	0.00123930477336983	0.156324864978274
358	MAFF_147	0.00123950294751711	0.0780313558870103
365	AIRE_736	0.00124107344254132	0.0882262117968517
385	SOX7_766	0.00124549647582874	0.1053847853464
272	RFX6_729	0.00124974030085166	0.0264275257213929
307	YY1_173	0.0012513354303741	0.042918575082317
334	NRL_123	0.00125662689892871	0.0602142166535315
353	TBR1_786	0.0012648220473966	0.0735940854220598
403	OSR2_227	0.0012676349149647	0.117144118518013
319	ZFP42_848	0.00127380787799902	0.050668927841344
378	FOXP1_353	0.00127643686858233	0.102914523878108
379	FOXP4_358	0.00127643686858233	0.102914523878108
380	FOXK2_360	0.00127643686858233	0.102914523878108
381	FOXG1_368	0.00127643686858233	0.102914523878108
115	NFIC_740	0.00128255561740735	0.000591878207114708
308	HIF1A_24	0.00128337028771789	0.0433129602404264
419	PROP1_535	0.00130534649136198	0.135352538552138
512	GATA5_385	0.00131332869004225	0.268635055450447
208	NFKB1_719	0.00131369253788308	0.00751910571174271
269	SREBF1_22	0.00131851146140816	0.0236907945540861
406	HOXC9_547	0.0013237326189872	0.121662652936525
300	TBX20_790	0.00132439230056364	0.0397030249957773
168	KLF14_251	0.0013297733525519	0.00285082786964908
169	KLF11_847	0.0013297733525519	0.00285082786964908
412	CR7538031_135	0.00133056563464453	0.129691490381758
413	ATF6B_151	0.00133056563464453	0.129691490381758
414	CR9257962_153	0.00133056563464453	0.129691490381758
415	AL6628286_154	0.00133056563464453	0.129691490381758
440	NOBOX_420	0.00133189202198528	0.178696337138321
393	DUXA_564	0.00133581610764822	0.109430513492325
228	RFX5_727	0.00133729281484964	0.0112726669466042
366	IRX4_434	0.00134497632393525	0.088488528617566
367	IRX6_495	0.00134497632393525	0.088488528617566
394	TFEB_32	0.00136084017048985	0.1094540035315
317	ZKSCAN4_273	0.00136745887524338	0.0494053165351899
318	ZKSCAN3_276	0.00136745887524338	0.0494053165351899
408	GSX1_522	0.00139658763023208	0.126018608399192
258	TBX1_792	0.00140286094752382	0.019421840022858
216	FOXI1_365	0.00140433663677231	0.0085725519830508
407	BARHL1_456	0.00140503562303016	0.123675436811453
222	FOXJ2_350	0.00140874266609843	0.00988773826133713
417	EN2_506	0.00141602025757852	0.133890989070988
274	MAX_14	0.00142445679314657	0.0267969696050864
614	GMEB1_737	0.00143522433420766	0.38999144688198
336	SOX13_761	0.00144770416578606	0.0611553792041024
96	SP4_180	0.00145286585015463	0.000214046084842396
289	ZSCAN16_277	0.00146121258924133	0.0317808591457606
263	TCF7L2_762	0.00148097665417862	0.0203593422042417
422	MYPOP_652	0.00148447380736543	0.147376218107198
384	E2F3_313	0.00148987015105579	0.104953398165342
443	OLIG3_79	0.00149695946274207	0.186651360119541
188	RELA_722	0.00152976815066264	0.00442831140386808
460	OLIG2_100	0.00153748617263326	0.205261271926493
531	PAX7_605	0.00154181980486947	0.317117477247211
387	PITX1_404	0.00156364538774655	0.106295240816498
262	POU4F3_611	0.00156370012563995	0.0203398930880946
286	FOXK1_364	0.00156651154374899	0.0311053170607831
287	KIAA0415_381	0.00156651154374899	0.0311053170607831
340	SOX14_765	0.00157087894880932	0.0629956683376811
338	TLX2_436	0.00157407380772347	0.0619713816198551
71	RUNX1_733	0.00157435537724426	1.52834458605441e-05
199	REL_721	0.00158224137548653	0.00575820025513033
324	SOX5_758	0.00159752790771801	0.0556196649606673
325	SOX6_868	0.00159752790771801	0.0556196649606673
291	FOXN3_829	0.00159754263200196	0.0336355195655417
292	FOXN2_854	0.00159754263200196	0.0336355195655417
293	FOXL2_855	0.00159754263200196	0.0336355195655417
428	CEBPB_140	0.00160645022476002	0.160108693292745
160	ETS2_340	0.00160834706955684	0.00247793968523109
88	TFAP2E_4	0.00160923987133644	0.000114678982990254
341	TFE3_18	0.00161283446196601	0.0630474157115394
399	GATA1_383	0.00161295959997202	0.115604504006963
368	MIXL1_553	0.00162401821334159	0.0921740728216823
312	BHLHE40_51	0.0016241196807818	0.0474452614855199
234	MYOD1_48	0.00163325577502008	0.0127810893547315
81	SP6_275	0.00163550602805332	4.08111145168896e-05
82	SP5_279	0.00163550602805332	4.08111145168896e-05
251	FOXH1_362	0.00164172607767403	0.0170614802849155
346	ARNTL_50	0.00167379310240339	0.0687119863617069
400	ENSG00000229544_584	0.00168660311664382	0.116279376983579
209	POU4F2_615	0.0017013421045749	0.00771810260854599
391	PAX2_606	0.0017059145675569	0.108345868480551
426	SPIB_336	0.00172444078664336	0.157514206233407
282	SOX9_756	0.00172844078188631	0.0292500177906835
288	BARX2_400	0.00173164028492612	0.0315870640424551
328	VTN_430	0.00173308343998497	0.0571947070198556
398	RHOXF1_409	0.00174197521537608	0.112264644190934
276	TBX15_782	0.00177735279000001	0.0271825154774091
277	TBX18_869	0.00177735279000001	0.0271825154774091
278	TBX22_870	0.00177735279000001	0.0271825154774091
348	CREB1_117	0.00181771479792217	0.0700644094529725
177	LEF1_760	0.00182465236769772	0.0032974766012901
62	KLF7_189	0.00186677281816523	8.08729703049445e-06
73	KLF2_846	0.00186684669832875	2.44041479025143e-05
344	LHX2_422	0.00187292762132933	0.0655708721776889
355	TEF_134	0.00188930350893499	0.0739287021426448
250	HOXA2_414	0.00189543370010765	0.0168628048535533
186	RFX7_728	0.0018972604179282	0.0039521750523839
241	ATF3_132	0.0019074031371612	0.0145495666075002
203	CREB3L1_131	0.0019232981334954	0.00682390307504815
240	ONECUT1_295	0.00193294719505722	0.0135972927204937
267	ARNTL2_16	0.00195595645908241	0.0223675135138468
591	ZHX1_510	0.00195959893302943	0.363941279180785
283	HOXB3_447	0.00197070308541504	0.0292893896962755
281	GSC_470	0.00198106580882308	0.0290752862912711
153	ETV6_335	0.00198513489197785	0.00202568184407435
110	ELF2_326	0.001987824439106	0.000448487355573754
225	LHX5_406	0.00199949570077843	0.0109590560719197
226	LHX1_469	0.00199949570077843	0.0109590560719197
221	NFE2_119	0.00199960817370985	0.00968030157843876
321	ATF4_122	0.00202605998737038	0.0520344888873802
211	LHX3_424	0.00203769336431867	0.00794912990078754
99	KLF3_184	0.00205049837769166	0.000262178216691734
294	ZFHX3_483	0.00205877033375992	0.0359560148586544
359	ZFHX2_477	0.00206988107509351	0.0813331429939537
220	ONECUT2_293	0.00207822994411287	0.00963601050741109
202	SOX18_772	0.00209035687329094	0.00678615446733073
273	CRX_410	0.00210630960327679	0.0264966304344042
290	PAX6_604	0.00211779612477854	0.0324006737205152
375	TCF23_64	0.00212494534390263	0.100790755404488
124	TCF7L1_763	0.00212988481228917	0.000747965715829518
333	LHX8_498	0.0021346377345235	0.058857787530962
136	ETV7_321	0.00213890276582056	0.00105943986522895
158	NFIX_738	0.00214752241763251	0.00230041436725147
139	POU4F1_616	0.00217077436520845	0.00116361327543889
131	HLX_478	0.00219157949225326	0.000986462145065468
132	AC0125311_531	0.00219157949225326	0.000986462145065468
133	DBX2_554	0.00219157949225326	0.000986462145065468
140	SOX10_751	0.00219885816233725	0.00129415122690388
92	RUNX2_732	0.00219930722487922	0.000153882619357459
93	ENSG00000250096_734	0.00219930722487922	0.000153882619357459
315	BHLHE22_86	0.00219968265830256	0.0484329131617806
299	TBX19_787	0.00222691925552301	0.0392868827306519
256	MEOX2_421	0.00222959234587524	0.0190357940033401
171	RFX8_730	0.00227929509324916	0.00307540691644072
213	FOXO6_379	0.00228278219206084	0.00818608465876372
254	NKX62_862	0.00229452661753033	0.017819576729071
257	HOXA1_413	0.00230162034304135	0.019353240956511
172	MNX1_466	0.00230332261999476	0.00308603079996864
418	CEBPE_107	0.00231986075913331	0.134697223556266
183	HBP1_752	0.00234909157328584	0.0037529796710625
255	MLX_29	0.00235431270893564	0.0184107014191262
102	FOXD2_374	0.00235570988708049	0.000286437956860465
174	GSX2_546	0.00235750505884021	0.00311038542990437
116	NFIB_741	0.00235964117388392	0.000594788984734501
95	HOXA4_863	0.0023657210339225	0.000188214824203122
147	EOMES_788	0.00239438949675795	0.00149655796623555
111	FOXP2_356	0.00240518434482799	0.000513564488556385
253	MLXIPL_15	0.00241221981227906	0.0174225884756179
142	FOXD4_830	0.00242443904107965	0.00131838647607887
143	FOXD4L1_831	0.00242443904107965	0.00131838647607887
144	FOXJ1_853	0.00242443904107965	0.00131838647607887
182	ISL1_398	0.00242784927364178	0.00371980848741272
40	TFCP2L1_858	0.00244720961784495	1.04730571743063e-06
309	HLF_112	0.00245869604313937	0.0439173479455691
106	POU1F1_610	0.00247910331410706	0.000314341369014203
302	OTP_530	0.00251843002650624	0.0404409035963491
104	NFIA_742	0.00252873801670712	0.000300406725830648
126	TBX5_781	0.00253476945482184	0.00077762351301719
127	TBX4_784	0.00253476945482184	0.00077762351301719
149	PITX3_426	0.00255250237364575	0.00176562130047207
260	DPRX_565	0.00257370739519643	0.0196470168714403
128	FOXF2_359	0.00260475376212243	0.000911099365278511
217	DMBX1_560	0.00264319270744666	0.008661232413805
192	ETV4_345	0.00267173198159053	0.00502437457361356
125	RFX1_726	0.00267430769522956	0.000751867940409663
89	NRF1_805	0.0027221391464636	0.000129649851276746
201	ERG_339	0.00275068466144166	0.0067673404993293
181	NFYA_288	0.00275496518955919	0.00365381857327624
198	FLI1_337	0.00277519211537774	0.00569213108643933
94	POU2F2_609	0.00277608350450336	0.000171814783418404
78	POU3F3_620	0.00280087056896013	3.30448715955117e-05
80	FOXS1_372	0.00281939316527242	3.89725218497735e-05
227	OTX2_515	0.0028260597704275	0.011042270522737
233	ATOH7_84	0.00283654216190415	0.0126723762462882
130	HOXA6_417	0.00286918234609984	0.000960935302161073
164	CEBPZ_806	0.00287130599045036	0.00256411866571297
152	MAFG_148	0.00287737154888197	0.00188333026231668
189	ETV2_324	0.00288302146028616	0.00478628229902815
185	ERF_325	0.00289177528235337	0.00384242286518325
122	NFYC_800	0.00289884314359285	0.000707922666086795
154	HOXB2_532	0.00291929811369954	0.00210069376896189
245	E2F1_312	0.00292740255465131	0.0160561463463259
113	TBX2_783	0.0029344947923451	0.00056757777621197
242	NEUROD4_820	0.00293832250828772	0.0146897614533752
243	NEUROD6_821	0.00293832250828772	0.0146897614533752
165	RUNX3_731	0.00299055811384393	0.00259832912317154
146	ETV1_320	0.00300877801386551	0.00144794041013751
67	MGA_103	0.00300888459782881	1.10628541011236e-05
79	TCF3_21	0.00301752187845153	3.4228807756968e-05
264	BHLHA15_85	0.00302029394557506	0.0215618745163709
134	NKX63_509	0.00306523765070281	0.000989485219020143
377	ATF2_114	0.00308331201220994	0.102750689711861
72	ELK4_341	0.0031038409802647	2.0906922149775e-05
270	DBP_110	0.00310637431666013	0.0243840232618002
54	SOX4_754	0.0031317136587345	3.55952378414796e-06
25	LMO2_808	0.00313300782208246	9.75500836493481e-10
191	NFIL3_133	0.00316551440083194	0.00488892921573712
97	BATF_129	0.0031779117518651	0.000227682084396003
159	ENSG00000235187_346	0.00322001801958246	0.00245378521471913
74	FOXB1_367	0.00322229995349585	2.48101403745426e-05
129	ETS1_332	0.00325982987783349	0.000935856460790354
51	TCF7_750	0.00328465555220478	2.82870613481185e-06
108	ETV5_347	0.00329851254447027	0.000361142525549515
114	NFYB_807	0.00334057580079463	0.000567959518786276
103	ETV3_328	0.00336317703501043	0.000294087996480223
117	FOXO3_354	0.00336509685134717	0.000626745470330404
118	FOXO1_361	0.00336509685134717	0.000626745470330404
119	FOXE3_376	0.00336509685134717	0.000626745470330404
120	FOXD1_382	0.00336509685134717	0.000626745470330404
38	ELF1_329	0.00336777964920955	8.25269120733541e-07
285	CEBPG_128	0.00338523201505851	0.0309548844212496
100	PBX3_518	0.00338533239822326	0.000279650440383843
214	BHLHE23_45	0.00341474417413059	0.00832509782498037
212	OLIG1_90	0.00342131080555556	0.00805149139991377
29	TWIST1_42	0.00342307731264385	6.81117755154777e-09
57	GABPA_338	0.00343760925627897	5.18172810712937e-06
112	FEV_343	0.00345722317558997	0.000540744622130325
42	SCRT1_242	0.00348218273320227	1.47545818685001e-06
91	ELK1_331	0.00349806543967926	0.000149573213640945
44	TP53_706	0.00354168693473872	2.01371219055606e-06
238	LMX1B_479	0.00355290048975948	0.0130614273530295
239	LMX1A_499	0.00355290048975948	0.0130614273530295
36	SCRT2_282	0.00356299906039032	5.34440674474701e-07
37	POU2F1_614	0.0036163233616217	7.36665305060983e-07
320	NAIF1_637	0.00362692180831635	0.0516039394311531
39	FIGLA_88	0.00364393649170696	9.83925661803975e-07
156	IRF6_628	0.00364957460805063	0.00215091404420737
87	ELK3_327	0.00365554812458799	0.000104809777015282
59	POU2F3_613	0.00370692813948395	7.06548957860472e-06
60	POU5F1B_622	0.00370692813948395	7.06548957860472e-06
24	NR2C2_693	0.00371456803574389	9.55980324572382e-10
45	FOXP3_348	0.00372566694165743	2.32927226173617e-06
46	FOXD4L3_832	0.00372566694165743	2.32927226173617e-06
47	FOXD4L5_833	0.00372566694165743	2.32927226173617e-06
48	FOXD4L6_834	0.00372566694165743	2.32927226173617e-06
49	FOXD4L4_856	0.00372566694165743	2.32927226173617e-06
50	FOXD4L2_857	0.00372566694165743	2.32927226173617e-06
322	ZBED1_816	0.00374052111709259	0.0523105541977585
135	FOSB_121	0.00375896687065795	0.00102336716795395
193	HOXD3_461	0.00379823249083644	0.00515804915138971
32	FOXC1_349	0.00380258739859857	1.44417046250058e-07
69	HOXB4_549	0.00381698140651942	1.51834009607474e-05
70	HOXC5_562	0.00381698140651942	1.51834009607474e-05
22	FOXA3_366	0.00385843957248669	2.8980941578793e-10
157	NEUROD2_73	0.00399295014714425	0.0022760852014541
28	ATOH8_71	0.00401660742684638	3.59812481826252e-09
33	FOXB2_380	0.00401693441918038	2.60189436821056e-07
41	POU3F4_619	0.00405588062409575	1.31570045584395e-06
224	CUX1_294	0.00413609892358182	0.0104117340211045
337	GMEB2_735	0.00422418008544085	0.0614318602976093
34	ELF4_323	0.00437822718166507	3.26922163883091e-07
68	SPDEF_330	0.00455302252739202	1.2931524259281e-05
86	SMARCC1_651	0.00470345124123094	8.96914119004489e-05
85	BACH1_130	0.00478130073169255	7.3252146149894e-05
12	SNAI1_199	0.00484111605333848	1.89499807427174e-14
14	SNAI2_161	0.00487084584297303	1.21241315532624e-12
31	FOXC2_370	0.00488552341760287	9.15752988175623e-08
77	BACH2_113	0.0049564545559253	2.91202257448871e-05
26	ZNF784_262	0.00496466989314586	1.5585223309443e-09
19	ID3_38	0.00524753173933661	9.50979245905416e-11
20	ID4_75	0.00524753173933661	9.50979245905416e-11
76	JUND_124	0.00533506827675817	2.81630910363918e-05
15	FOXA2_355	0.00540250668727569	2.15932441288238e-12
30	ELF5_334	0.00542590764997265	2.23945418110646e-08
66	FOSL1_142	0.00553287667221694	9.97588381015408e-06
64	FOS_137	0.00569652903570164	8.63559116443687e-06
13	ZEB1_157	0.00586629920041534	7.10482103312088e-13
58	FOSL2_105	0.00587735025365387	6.77781361612731e-06
21	ELF3_342	0.00589391710538398	1.91099260132889e-10
55	JUN_143	0.00601391904202491	3.60274372974986e-06
53	JUNB_139	0.00606216480368505	3.2726394190082e-06
52	JDP2_125	0.00613506338830206	3.2117106283611e-06
18	EHF_333	0.00625440232310428	3.14553317870318e-11
23	HNF1A_473	0.00661766260075994	6.98403659905546e-10
10	MESP1_69	0.00671650892892108	2.59545158894118e-15
11	MESP2_94	0.00671650892892108	2.59545158894118e-15
9	TCF4_97	0.00674738818287718	9.12065427565372e-16
17	FOXA1_357	0.00678773286914984	4.06999163952142e-12
8	TP73_705	0.007569965066573	5.70845234316187e-17
27	HNF1B_428	0.00891851039909518	2.68629027574017e-09
2	TP63_704	0.0101789539218054	1.29704323204386e-22
1	GRHL1_391	0.0139464158843911	2.28438176302932e-23
