## Supplemental file 2 for "Telomemore enables single-cell analysis of cell cycle and chromatin condensation": allcorr_ct_sample.csv

	gene	cor_cnt_telo	p_rank_telo
1	TP63_704	0.00534983755657212	4.05223573512917e-09
2	TP73_705	0.00402849656328786	5.3037280940498e-07
3	NR3C1_666	-0.00271647571754348	1.64069529206211e-05
4	GRHL1_391	0.00494559814044196	0.000119142294445132
5	TFAP2C_3	0.00127886818377187	0.000125218973640972
6	MEF2D_642	-0.00303062163481525	0.000757262773509265
7	SOX10_751	0.00229227421509416	0.00092146146502094
8	AR_689	-0.00303868283924368	0.00114875934538479
9	PBX1_555	-0.00294519613000167	0.00147673215647439
10	MYCL1_37	-0.00175577215906821	0.00179516292535868
11	RELB_718	0.00153187990480414	0.00260613502238199
12	PAX1_708	-0.00295418428741932	0.00274586706459258
13	KLF3_184	0.00156909929755023	0.00291724331505896
14	PAX9_710	-0.00252422038199319	0.00401108756224288
15	RELA_722	0.00150517299727443	0.00443732479183574
16	RUNX1_733	0.000997563143334278	0.0046283806711595
17	NHLH2_80	-0.00136508551095094	0.00472508827014627
18	JUNB_139	0.00313292363692534	0.00479873682372539
19	MEF2A_639	-0.00200327617853318	0.00494242631593558
20	AC0021266_638	-0.00210084410699099	0.00604087197443497
21	MEF2B_643	-0.00210084410699099	0.00604087197443497
22	JUN_143	0.00301409895604316	0.00657494212997034
23	MYF5_842	-0.0012879140074457	0.0067495991045808
24	ZNF219_229	-0.000661551236775712	0.00688027640861379
25	FOSL2_105	0.00301277814190255	0.00690817731386652
26	HOXC10_548	-0.00182602220262728	0.00694238629662139
27	TFCP2L1_858	0.00132910347660605	0.0071478807151484
28	TFAP2B_1	0.00103978220190733	0.00740941760048065
29	JDP2_125	0.00308184103781779	0.00753088352787919
30	HOXD11_464	-0.00332664680686114	0.00759584737712063
31	TGIF1_541	-0.00171891311422882	0.00791019762178413
32	NFKB1_719	0.00128928442230402	0.00807926371703488
33	KLF1_179	0.000916285560811045	0.00855379872125271
34	HOXA13_418	-0.00194968561714355	0.00863562984973975
35	MEF2C_640	-0.00143228096580024	0.0087243850143926
36	ZNF784_262	0.00213832951429421	0.00878022063565145
37	FOS_137	0.00287026405846822	0.00892174374871174
38	USF1_60	-0.00165427402875485	0.00922361697148192
39	SOX18_772	0.00202188800717225	0.00982455867013132
40	FOSL1_142	0.00275124618985341	0.0100913784973575
41	MEIS1_486	-0.00148747576854341	0.0108571137045851
42	NKX62_862	0.00248939876237284	0.0112073433089343
43	YBX1_290	-0.00162343562022745	0.0114705830165873
44	MXI1_40	-0.00143125887617967	0.0115088336985676
45	TCFL5_25	-0.00233804604185988	0.0119610748684167
46	ARNTL_50	-0.00215469674723282	0.0132640639377226
47	NHLH1_74	-0.00109868234233862	0.0133407850040642
48	LYL1_818	-0.00109868234233862	0.0133407850040642
49	CDX4_467	-0.00183599599591542	0.0134839247395445
50	TFAP4_23	-0.00110901864868179	0.013605586268343
51	TFAP2E_4	0.00102692282134876	0.013798748843493
52	SNAI1_199	0.00144381658479334	0.0150346377761106
53	NFYA_288	-0.0020418364644774	0.0163697214699062
54	ARNT_57	-0.00237140028629666	0.0165304196043611
55	TBX2_783	0.00204372254123922	0.016951114992472
56	MNX1_466	0.00187540171359551	0.0170656260264389
57	CREB3L2_145	-0.00165720686866823	0.017502302017428
58	CDX1_435	-0.00189850509112413	0.0180382813346563
59	SREBF1_22	0.00137206438685685	0.0181515530598943
60	MYCN_52	-0.00159326274469926	0.0185237833354496
61	MESP1_69	0.00186376109938334	0.0188262491538472
62	MESP2_94	0.00186376109938334	0.0188262491538472
63	ATOH7_84	0.00268042265977964	0.0190765300014339
64	PGR_660	-0.00142133271887147	0.0200723789551392
65	ENO1_803	-0.00123495312774508	0.0205597314272217
66	NFIC_740	0.000834993508809048	0.0208422238535869
67	NKX63_509	0.00216402926285386	0.0211932625652056
68	TCF12_56	-0.000980508919275211	0.0215693256743223
69	HOXA2_414	0.00184609820682756	0.0216482373182796
70	ATOH8_71	0.00149130513112659	0.0220768534828722
71	JUND_124	0.00248726989781682	0.0222293723947625
72	ZEB1_157	0.0017681683022754	0.0225561286755441
73	ASCL2_89	-0.00144757108406327	0.0226588919656906
74	HOXC11_453	-0.00256007465061547	0.0234457070331902
75	MYC_55	-0.0011678721703136	0.0237954393848319
76	SMARCC1_651	0.00231896354775839	0.0239094473357115
77	LMX1B_479	0.00326663637270239	0.0244150176518042
78	LMX1A_499	0.00326663637270239	0.0244150176518042
79	TBPL2_794	-0.00120732451097713	0.0249578711736893
80	SOX1_770	-0.00144992710032902	0.0257889147338597
81	CDX2_514	-0.00169718247610322	0.0259422244580344
82	CEBPZ_806	-0.00185886880851188	0.0282415277624618
83	HEY2_54	-0.001504099748812	0.0283350460356589
84	TCF4_97	0.00171545336031364	0.0285402312362219
85	HOXD3_461	0.0029972543481943	0.0288223499475034
86	BACH1_130	0.0022634680013218	0.0288925915515141
87	HOXB9_529	-0.00167199796989628	0.0298682556136673
88	USF2_26	-0.00136037984671304	0.0299110346637331
89	PAX8_707	-0.0017578360625505	0.030053652486253
90	HHEX_491	-0.00185286855080206	0.0304289442536465
91	GSX2_546	0.0017337158321695	0.0312667938501614
92	SMAD2_745	-0.000998018141601196	0.0324371264210598
93	BACH2_113	0.00215128926893074	0.0349861874243503
94	NEUROD2_73	0.00276028199624648	0.036169372360677
95	HIVEP1_170	0.000973116381668247	0.0362050347963045
96	HIVEP3_824	0.000973116381668247	0.0362050347963045
97	OLIG1_90	0.00272818694674215	0.036367878090802
98	ZNF524_243	0.00112602654244296	0.0371540831783428
99	TFE3_18	-0.00169192067022163	0.0375267628294178
100	HOXA9_405	-0.00225906941810359	0.0388994909689545
101	CREM_108	-0.00152196662060861	0.0389307375464797
102	POU1F1_610	0.00142456789214015	0.0402914016104552
103	HOXA11_395	-0.00191039867854348	0.0403773920550422
104	HOXB2_532	0.00193942566235274	0.0407885604851648
105	PURA_813	-0.000352094722766607	0.0413270955042414
106	NFATC1_720	-0.0012709483645941	0.0415680010495743
107	GLI2_167	0.00110958593933143	0.0419420643896514
108	ARID3A_6	-0.000808432856002847	0.0423829731467834
109	LHX5_406	0.00160971140183625	0.0428478661780456
110	LHX1_469	0.00160971140183625	0.0428478661780456
111	EGR4_207	-0.000778908280531054	0.043894319881633
112	HLX_478	0.00133899743261485	0.0443021647616286
113	AC0125311_531	0.00133899743261485	0.0443021647616286
114	DBX2_554	0.00133899743261485	0.0443021647616286
115	TFEB_32	-0.00160118568092991	0.044524765279511
116	KDM2B_299	-0.00374786843769869	0.0446865367264845
117	RUNX2_732	0.00115663755512237	0.0451191394917763
118	ENSG00000250096_734	0.00115663755512237	0.0451191394917763
119	PITX3_426	0.00162584299330421	0.0451524939362149
120	PDX1_482	-0.00281673542907657	0.0459064162474741
121	IRX4_434	0.0015958242847827	0.0466897748260396
122	IRX6_495	0.0015958242847827	0.0466897748260396
123	TCF23_64	0.00256978011585788	0.0488255749683735
124	NR2C2_693	0.00114622944824704	0.0494228883010112
125	BHLHE23_45	0.00255780958684939	0.0498946040728692
126	SPZ1_810	0.000746383051202988	0.0503735001077482
127	NPAS2_72	-0.00143791643966817	0.0506233477082731
128	NFATC3_713	0.00119402689887023	0.0511072492534378
129	NEUROD4_820	0.00233784916011904	0.0540368720405161
130	NEUROD6_821	0.00233784916011904	0.0540368720405161
131	DLX1_487	-0.00196809255231751	0.0549112048478293
132	HOXC13_452	-0.00129508697023451	0.0566062334662373
133	RFX4_725	-0.00161107863845132	0.0571805563092125
134	BATF3_120	-0.00187198990384379	0.0576296948453444
135	NFYB_807	-0.00162841873611005	0.0577836014949592
136	E4F1_234	-0.0020577899688986	0.0581479477245231
137	NFIA_742	0.00124294389599564	0.0592934123139422
138	MSC_82	-0.00130462517825006	0.0599430423322876
139	REL_721	0.00106672836067171	0.062688610891353
140	PRDM16_211	-0.00131578091300894	0.0655823740347546
141	TCF7_750	0.00125402731426404	0.0657597353589454
142	NFIB_741	0.00119161050239212	0.0659678678936535
143	CREB5_127	-0.001901962106306	0.0674273895316722
144	CLOCK_53	-0.00181874387840433	0.0675190268754918
145	DLX5_412	-0.0028601160746751	0.0681001814393985
146	MITF_91	-0.00122588619735692	0.069376153354105
147	NR4A2_686	-0.00128577205851421	0.0695963654297763
148	DPRX_565	0.0020090715114237	0.0701088551532398
149	KLF9_192	-0.00329787389135333	0.0707263513338591
150	PRDM1_163	-0.00074727294582763	0.0714758505907202
151	HNF4G_688	-0.00163105952103685	0.0721024762836985
152	VDR_663	-0.00129868065624482	0.0743816381693586
153	NKX26_544	-0.00148426352768546	0.0746901232363404
154	KLF6_165	-0.000332771636058317	0.0747166914771908
155	PLAGL1_190	0.000601923532931754	0.0753703185658914
156	HOXA6_417	0.00154704301791034	0.0753966516945197
157	NFYC_800	-0.00135415071846338	0.076384159870738
158	TWIST1_42	0.00101434550474088	0.0766607837560863
159	TP53_706	0.00124982876164539	0.0778248161814595
160	PAX3_608	-0.00202240522118503	0.0782674234206307
161	GFI1B_228	-0.00111147579599417	0.079870877423633
162	UBP1_393	0.000702809061387027	0.0805095851413018
163	SIX5_540	-0.00131882406605824	0.0815401657294816
164	FOSB_121	0.00172518711601731	0.0821999202026664
165	SOX4_754	0.00114440796158683	0.0832015975246797
166	LHX4_450	-0.00140283373888195	0.0836977496402219
167	BATF_129	0.00137878163683968	0.086085423184465
168	KLF13_238	-0.00100152166535833	0.0867742255254632
169	KLF10_826	-0.00100152166535833	0.0867742255254632
170	PTF1A_70	0.000759117295865699	0.0872499935406705
171	ZKSCAN4_273	0.00120760051544314	0.0874102598201574
172	ZKSCAN3_276	0.00120760051544314	0.0874102598201574
173	POU3F3_620	0.00114692402753856	0.089208642367275
174	MYF6_30	-0.00133995395400167	0.0898810098820622
175	TFEC_27	-0.001416400150179	0.0900949907082335
176	RREB1_200	0.000501645795169359	0.0903167507055836
177	TWIST2_101	0.00170600132350114	0.0905236335223329
178	PBX3_518	-0.00139309700309637	0.0906655738204401
179	MYOG_41	-0.000691197699204786	0.0912075159769038
180	IRF6_628	0.00201744813648915	0.0914954289031546
181	FOXI2_375	-0.000833269635936185	0.091549748371589
182	FOXJ3_378	-0.00105132611454655	0.0918835254915834
183	MAZ_178	-0.000203726590631246	0.0926746175619532
184	KLF14_251	-0.000671931093481527	0.0935565338129451
185	KLF11_847	-0.000671931093481527	0.0935565338129451
186	ZBTB47_188	-0.00128127761636091	0.094051440516873
187	ZNF652_278	-0.00128127761636091	0.094051440516873
188	TBP_793	-0.00137401768950774	0.0946598896012229
189	SNAI2_161	0.00108900885068258	0.0963831136275526
190	TGIF2_441	-0.00126751381862629	0.0977575614164829
191	MEOX2_421	0.00157724333773177	0.098778325920137
192	NR5A2_667	0.000933525602044174	0.101992838885594
193	CTCFL_198	0.00035457808400368	0.101998482910198
194	TGIF2LX_492	-0.00123843964966476	0.10241292529498
195	TGIF2LY_538	-0.00123843964966476	0.10241292529498
196	HEY1_68	-0.00111100072754976	0.104764113066528
197	LBX1_481	-0.00139804987244318	0.104994757161055
198	BHLHA15_85	0.00213642613170438	0.106393599121983
199	ZNF384_202	0.000975544492240692	0.107188145129506
200	POU2F1_614	0.00115991987087964	0.109624931817365
201	HOXD13_465	-0.00121999149496025	0.109633106235342
202	NFAT5_717	0.00102226832263161	0.110451552070711
203	KLF16_205	-0.000348061143954817	0.111135110086061
204	IRF1_629	-0.000608601947131744	0.113846053990713
205	GLI1_186	0.000789824691009781	0.11697718927486
206	NEUROG2_81	0.00166889853401065	0.117212354687094
207	E2F3_313	0.00143155871079239	0.117967290839642
208	MAFG_148	0.00143920201813507	0.117990567886076
209	HOXB6_427	-0.00133115724369783	0.118711993111091
210	EGR1_195	-0.000309963880044602	0.118802931340825
211	LMO2_808	0.000758694159404136	0.11890481529502
212	MNT_20	-0.00113304680293897	0.118949786720891
213	HOXB4_549	0.00135239854534322	0.120213483127604
214	HOXC5_562	0.00135239854534322	0.120213483127604
215	MAX_14	-0.000942167638938358	0.12214833082343
216	NANOG_433	-0.00147962046330057	0.129662246640093
217	MLXIP_78	-0.00127741091756934	0.131582108364806
218	SOX2_769	0.00115220617036547	0.132226630644919
219	POU3F2_617	-0.00117372502738553	0.132285053756236
220	SMAD9_867	-0.000963257613916673	0.132307647051661
221	LHX3_424	0.00116337918726289	0.132945795971206
222	ZNF187_849	-0.00212724710360928	0.133280384704753
223	ATF3_132	-0.00108173432285341	0.136705178193129
224	TBX1_792	0.000893183000927833	0.139715224789863
225	FOXP1_353	-0.00110847645593647	0.141209087860795
226	FOXP4_358	-0.00110847645593647	0.141209087860795
227	FOXK2_360	-0.00110847645593647	0.141209087860795
228	FOXG1_368	-0.00110847645593647	0.141209087860795
229	CRX_410	0.00139372457276921	0.143141895352083
230	VTN_430	0.00134588942903578	0.143360070770384
231	STAT2_778	-0.000650624793765839	0.144325844113956
232	LHX2_422	0.00150074895057523	0.145528408368967
233	GLI3_182	0.00075650449902357	0.147904963716308
234	EGR2_196	-0.00052935707199633	0.149167738528698
235	PATZ1_172	-0.000290476878248137	0.149602009884754
236	SOX21_755	0.00106730804051724	0.150593863116271
237	MIXL1_553	0.00140381026265049	0.150802519346125
238	MEIS2_471	-0.00115568809710133	0.152407864735552
239	CPEB1_815	-0.000813606803601469	0.152539821180659
240	DMBX1_560	0.00142790250287867	0.154531036955967
241	HOMEZ_568	-0.00174983481112262	0.154980449526228
242	THAP1_798	0.00072620554576916	0.155568122224121
243	SP4_180	-0.00050092900488991	0.155599554765068
244	MBD2_644	-0.000377837100889698	0.160355764405528
245	NR0B1_811	-0.000450357032193022	0.161495012597372
246	MGA_103	0.000939121196131806	0.161641829893746
247	ZFP161_850	-0.000767528702867792	0.162974267335751
248	NFATC2_716	0.000823671145967363	0.164480206290135
249	MSX2_449	-0.0014642543538456	0.166603475602506
250	BSX_559	-0.0014642543538456	0.166603475602506
251	CREB3L3_104	-0.0011914444274262	0.166954089986702
252	CREB3_111	-0.0011914444274262	0.166954089986702
253	CREB3L4_126	-0.0011914444274262	0.166954089986702
254	TEAD1_796	0.000979742605924862	0.167438162760776
255	HOXC12_454	-0.0010613072643892	0.168492246377569
256	RXRB_698	-0.00111685031580838	0.169818962627296
257	ZFHX2_477	0.00165051488976682	0.170282031731406
258	NFIX_738	0.000899419117033038	0.17170408059616
259	GBX1_508	-0.00159131395557226	0.172045088945143
260	HOXA1_413	0.0013458255403445	0.1734481333861
261	GSC_470	0.00122390321498666	0.175442611650628
262	BRCA1_319	-0.000878267800325058	0.176049300499955
263	ATF7_138	-0.00143925502028914	0.177742776430183
264	TBX20_790	0.000875213952684679	0.178152063725212
265	RFX1_726	0.00105682931146284	0.180154410456476
266	ARNTL2_16	-0.00108506827742309	0.18048448934189
267	ATF1_118	-0.0012780623670885	0.180646145494104
268	RHOXF1_409	0.00148912931030292	0.18121949295837
269	FOXA2_355	0.000908045919071182	0.181520041013246
270	FOXC2_370	0.00115680085890381	0.181964214388797
271	HOXB8_444	-0.00115576783463303	0.182750910970257
272	ID3_38	0.00100990231035052	0.186028192293057
273	ID4_75	0.00100990231035052	0.186028192293057
274	BHLHE41_44	-0.00117837558255055	0.187676419736616
275	TBX19_787	0.00144238504429916	0.18839324807127
276	CREB1_117	-0.00125024751901849	0.191515070934979
277	EBF1_67	0.000549008120217335	0.191681895227679
278	E2F4_318	-0.000500403459226599	0.192207150555686
279	WT1_266	-0.000188946822107489	0.192600393688519
280	ARNT2_76	0.000435983531337485	0.193254198424307
281	PAX5_709	-0.000759204062120839	0.194130697445712
282	ZNF274_244	-0.000710815447326431	0.194386336158769
283	POU4F1_616	0.00087374995559573	0.194494547275037
284	FOXF1_351	-0.000740862638950741	0.19457469748703
285	FOXM1_352	-0.000572065461780658	0.19596520154329
286	HLTF_802	-0.000642843801186312	0.196102280867499
287	SMAD5_866	-0.000326997441108587	0.196535936569513
288	SP8_226	-0.000353639940224425	0.202561297477573
289	SP7_241	-0.000353639940224425	0.202561297477573
290	SP9_283	-0.000353639940224425	0.202561297477573
291	SOX7_766	0.000993448423537616	0.203376687179588
292	NR2F2_694	-0.000792586296954416	0.204917712251197
293	TCF7L1_763	0.000782124732273604	0.206094867325862
294	ZNF281_221	-0.000357446684734156	0.207724281093067
295	HOXB13_494	-0.00089139607140005	0.208341932594537
296	HNF4A_662	-0.00114612904101065	0.208510069753145
297	THRB_684	-0.0010164585726332	0.209139670315022
298	HEYL_65	-0.000946962349955088	0.210211682059321
299	UNCX_507	0.00102608971188524	0.21206408128979
300	HSFY2_625	-0.00187734258565466	0.212419508262583
301	HSFY1_626	-0.00187734258565466	0.212419508262583
302	MYBL1_653	-0.00160466044903889	0.213394505304028
303	OTX2_515	0.0013753012228515	0.215377592201969
304	HIVEP2_160	0.000640848039245104	0.21662940324269
305	YY2_284	-0.000857558014933011	0.217454906638047
306	NKX22_458	-0.000976658984976583	0.218511125653179
307	EOMES_788	0.000928954507391564	0.218868112293791
308	NR2F1_692	-0.000985415419824898	0.225096324064177
309	OLIG3_79	0.00138144095050313	0.228226174851379
310	NRL_123	0.000813812449962094	0.228780797171774
311	MLX_29	-0.00114818374029114	0.22946646319039
312	MLXIPL_15	-0.00116175779428156	0.231471768398341
313	HSF4_624	0.000837968616047111	0.23159981364776
314	EHF_333	0.0010393305842044	0.23408535970357
315	NR5A1_677	0.000728650821043611	0.23525204836065
316	GBX2_520	-0.00116008397811421	0.235328892085715
317	DLX6_397	-0.00127849265071023	0.236172871798351
318	TFAP2A_5	0.000375379062895475	0.236873283050821
319	RXRA_695	-0.000978798732828459	0.239255942782313
320	NR4A1_671	-0.000759591176450093	0.240562713136352
321	ARID5A_9	-0.000824588033630022	0.240883084091557
322	BHLHE40_51	-0.000917726204544346	0.242340364949192
323	MECOM_169	-0.0010632379199691	0.244167250990829
324	VSX2_442	-0.00123490908843648	0.246489091143072
325	PROP1_535	0.00102730257535032	0.24730693545966
326	CTCF_177	0.000356722547740394	0.248487109626653
327	HOXD4_523	-0.000785476941798516	0.248923068506134
328	ELF3_342	0.000988412544690502	0.250754125268644
329	RORC_681	-0.000807470617903222	0.252112679691676
330	NR1H3_656	-0.000920353089309222	0.252792569781548
331	NR1H2_674	-0.000920353089309222	0.252792569781548
332	C11orf9_654	0.000849442540058546	0.253611334857999
333	TEAD4_797	0.000898658666372994	0.254436145496877
334	FOXN3_829	-0.000814390897345824	0.256764949467427
335	FOXN2_854	-0.000814390897345824	0.256764949467427
336	FOXL2_855	-0.000814390897345824	0.256764949467427
337	BHLHE22_86	0.00125588355093828	0.264613831976404
338	EP300_804	-0.000508724669827926	0.265569834396634
339	FOXI1_365	-0.000567664508032403	0.26688708829595
340	ZBTB12_280	-0.000854229798436237	0.266989865998858
341	AL8448538_281	-0.000854229798436237	0.266989865998858
342	CR7597843_285	-0.000854229798436237	0.266989865998858
343	CR3882194_286	-0.000854229798436237	0.266989865998858
344	AL66283413_287	-0.000854229798436237	0.266989865998858
345	NR3C2_685	-0.000840210251853103	0.267994876487277
346	RXRG_679	-0.000943389423713561	0.26800864905321
347	LHX6_423	-0.00121127257512289	0.268355779289008
348	TFCP2_392	0.000488169793109857	0.269035845358382
349	ZFX_158	-0.000156224881883105	0.272136272540622
350	SIM1_31	-0.00113280074137464	0.272237428108399
351	NPAS1_49	-0.00113280074137464	0.272237428108399
352	NPAS3_59	-0.00113280074137464	0.272237428108399
353	SIM2_61	-0.00113280074137464	0.272237428108399
354	ENSG00000250811_102	-0.00113280074137464	0.272237428108399
355	SOX14_765	0.000941418352934201	0.27270515258867
356	DNMT1_301	-0.000398839777972186	0.272885408623331
357	HSF1_627	0.000758629342454198	0.273181650926124
358	NR1I2_682	-0.00065195970199938	0.274398506754444
359	SMAD1_744	0.000453804874715001	0.275070811657115
360	ZIC4_252	-0.000381627306509019	0.276048991908298
361	TFAP2D_2	-0.00019816072263915	0.277438886558097
362	EN2_506	0.00103756976267225	0.278552553777977
363	FOXH1_362	0.000751928135803965	0.280829510216351
364	OLIG2_100	0.00131653458447765	0.283799629862708
365	STAT6_776	-0.000581565213243298	0.28754397470868
366	AIRE_736	0.00078459104456215	0.287806758878013
367	ENSG00000250542_156	-0.00267028421149669	0.28824668280446
368	FOXA3_366	0.000587975121801058	0.289200085065914
369	FOXO6_379	0.000922210730535743	0.290036968451797
370	POU6F2_612	-0.00089849126658556	0.29358728496363
371	HOXA4_863	0.000664016740159126	0.294307743863932
372	PAX6_604	0.00101297493482506	0.29547043804095
373	GSX1_522	0.000966083215281138	0.296135326681107
374	NKX32_432	-0.000699411787113236	0.30018278513163
375	SOX5_758	0.000865802238697566	0.301203760634844
376	SOX6_868	0.000865802238697566	0.301203760634844
377	HNF1A_473	0.000975858888968957	0.301215884443769
378	PPARG_676	0.000734092861088171	0.301224327551299
379	ZBTB1_203	0.000864978441721925	0.30345568993272
380	NKX31_517	-0.0008424140153991	0.306038871604317
381	HESX1_503	-0.00111829743496145	0.307298902466518
382	NR6A1_683	0.000645009831998378	0.307927648821443
383	HOXB7_446	-0.000884677584551265	0.30925232794768
384	ZFY_166	-0.000209818648120535	0.3097644933025
385	SCRT2_282	0.0007017500963924	0.310245753673907
386	ERG_339	-0.000993137210630187	0.311630878224381
387	ASCL1_843	-0.000535686114541811	0.312992305297415
388	FOXC1_349	0.00068646109171522	0.314183650171189
389	HIC2_236	0.000589501408786285	0.317476688522742
390	KLF12_191	0.000447609021792874	0.317528731991826
391	HMG20B_748	0.000662349916358966	0.323982460889509
392	RARA_675	0.000598574751251096	0.32522303081715
393	VSX1_408	-0.000945064104141656	0.327478879303238
394	NFIL3_133	0.00108497632037285	0.328658084704007
395	HBP1_752	0.000796123244636491	0.330693348046844
396	FOXK1_364	-0.000672153034142189	0.333243728181445
397	KIAA0415_381	-0.000672153034142189	0.333243728181445
398	EVX1_419	-0.0012238933762741	0.334061841099858
399	FERD3L_58	-0.000534121337270364	0.334986673355857
400	OTP_530	0.00119354903014707	0.335850229987665
401	NR1H4_655	-0.000655567757532249	0.336456910202646
402	FOXJ2_350	-0.000496784887305263	0.337825564176875
403	IRF3_630	-0.000563916978654927	0.341836512891949
404	NR1I3_680	-0.000574186143054537	0.34282525870668
405	E2F5_315	-0.000787634658301913	0.343910273239965
406	FOXD3_377	-0.000476158133365629	0.346750969820681
407	HAND1_33	-0.000533714528460398	0.347152864184203
408	HAND2_66	-0.000533714528460398	0.347152864184203
409	ZNF263_159	-0.000136267549756897	0.347594910755878
410	CR7538031_135	-0.000791515945885824	0.351491576534815
411	ATF6B_151	-0.000791515945885824	0.351491576534815
412	CR9257962_153	-0.000791515945885824	0.351491576534815
413	AL6628286_154	-0.000791515945885824	0.351491576534815
414	KLF4_208	0.000215783332589597	0.351905312166238
415	XBP1_109	-0.000854961914579381	0.35573633942848
416	DLX4_429	-0.00098932566970786	0.35895152899772
417	DLX2_438	-0.00098932566970786	0.35895152899772
418	CEBPA_155	-0.000921711478682081	0.360736076696838
419	FLI1_337	-0.000883428916240886	0.36277119924661
420	RFX7_728	0.00058443696003191	0.366606394319864
421	BARX1_468	0.000650330135696394	0.369414152741246
422	SP6_275	-0.000317761701236277	0.370406953570565
423	SP5_279	-0.000317761701236277	0.370406953570565
424	HES2_19	-0.000718875895821288	0.371635097414049
425	ETV4_345	-0.000807680174475348	0.373015538498839
426	NFKB2_714	0.000552946672507622	0.373129193616379
427	RFX3_723	-0.000778100685671668	0.375240969773475
428	HES4_95	-0.000530641858908991	0.377973092218593
429	STAT1_773	-0.000506344947070977	0.379767897399099
430	ID2_35	-0.000599759851349736	0.381081395279178
431	ID1_47	-0.000599759851349736	0.381081395279178
432	NFE2_119	0.000608023337028195	0.381304178296964
433	ZNF143_231	-0.000482495631782249	0.384581219673923
434	ZNF202_230	-0.00047874885824171	0.384669854405113
435	ATF6_116	-0.000460427277143466	0.385075789238422
436	ESRRA_691	-0.000610988776030704	0.385425546638749
437	PITX1_404	0.000845725251902289	0.385498953349114
438	NFE2L1_106	-0.000625593004684647	0.390653046002842
439	NFE2L3_845	-0.000625593004684647	0.390653046002842
440	ONECUT3_296	-0.000582817914919287	0.390739139680001
441	LIN54_297	-0.000531381734504299	0.391165791630326
442	ZBTB33_255	-0.000598972021571054	0.39127824789911
443	TERF2_649	-0.000705194799114782	0.395994744389557
444	HMGA2_13	-0.000853990524537804	0.397221894298444
445	DDIT3_141	0.000568680098609101	0.398855999113104
446	HOXC9_547	0.000710322221989062	0.400463709855001
447	POU3F1_618	-0.000638742932408982	0.400595101290381
448	HMX2_558	-0.00065783507012857	0.403331891424387
449	LCOR_711	-0.000589251894465032	0.404013373940494
450	NR1D2_841	-0.000644419014594483	0.405501671907247
451	ZBTB3_269	0.000436575850189391	0.405684155822414
452	LEF1_760	0.000512952398244541	0.405962690493886
453	SCRT1_242	0.000585002779505817	0.406784703792913
454	NR2E1_665	-0.000471850364207706	0.407195761645931
455	GMEB1_737	-0.00136004136650733	0.40961948697695
456	NR2F6_687	-0.000644263287462534	0.411455839673327
457	POU5F1_621	0.000504577382079649	0.412606085217599
458	POU4F2_615	0.000523406885175435	0.416032845158758
459	ERF_325	-0.000782812904815738	0.418683674539008
460	ZNF589_225	0.000566144206963475	0.42118437752852
461	ZBED1_816	0.0015571519946088	0.422778651671288
462	TBX15_782	0.000647074278618751	0.424682806912995
463	TBX18_869	0.000647074278618751	0.424682806912995
464	TBX22_870	0.000647074278618751	0.424682806912995
465	TBX3_785	0.000485157294894507	0.425233401387931
466	ETV2_324	-0.000786296802091165	0.431213404756287
467	POU3F4_619	0.000644973182701847	0.431731308036995
468	HMBOX1_488	-0.000891923440148679	0.434908108830266
469	SP1_267	-0.000109743436606114	0.436553504840719
470	GFI1_220	0.000463355460718615	0.444480265289078
471	ZSCAN16_277	0.000516986396826672	0.448641019560353
472	HOXC6_561	-0.000396078702505103	0.452500309508879
473	NKX28_475	-0.000545585692284157	0.457335319376307
474	NR2C1_670	-0.000438203428938067	0.458089684445331
475	ENSG00000234254_595	-0.000488016709452093	0.462694268647442
476	TLX2_436	0.000624509437340893	0.463236956074363
477	FOXA1_357	0.000619710237511971	0.463883956387044
478	GMEB2_735	0.00164095362285397	0.47082806126681
479	HOXD1_460	-0.00116043381855358	0.47329524585461
480	ZNF282_240	0.00040485566380401	0.477555204210733
481	ENSG00000215754_570	-0.000555622218625776	0.481869733637155
482	ENSG00000217642_571	-0.000555622218625776	0.481869733637155
483	ENSG00000224558_572	-0.000555622218625776	0.481869733637155
484	ENSG00000225958_574	-0.000555622218625776	0.481869733637155
485	ENSG00000226866_576	-0.000555622218625776	0.481869733637155
486	DUX4L5_578	-0.000555622218625776	0.481869733637155
487	ENSG00000227522_579	-0.000555622218625776	0.481869733637155
488	DUX4L2_580	-0.000555622218625776	0.481869733637155
489	DUX4L3_581	-0.000555622218625776	0.481869733637155
490	DUX4L6_582	-0.000555622218625776	0.481869733637155
491	ENSG00000228710_583	-0.000555622218625776	0.481869733637155
492	CT4768282_585	-0.000555622218625776	0.481869733637155
493	ENSG00000230380_586	-0.000555622218625776	0.481869733637155
494	ENSG00000230776_587	-0.000555622218625776	0.481869733637155
495	AL5921702_588	-0.000555622218625776	0.481869733637155
496	ENSG00000232923_590	-0.000555622218625776	0.481869733637155
497	ENSG00000233294_591	-0.000555622218625776	0.481869733637155
498	ENSG00000233361_592	-0.000555622218625776	0.481869733637155
499	ENSG00000233698_593	-0.000555622218625776	0.481869733637155
500	ENSG00000233794_594	-0.000555622218625776	0.481869733637155
501	ENSG00000234550_596	-0.000555622218625776	0.481869733637155
502	ENSG00000236207_598	-0.000555622218625776	0.481869733637155
503	ENSG00000237516_601	-0.000555622218625776	0.481869733637155
504	ENSG00000250589_602	-0.000555622218625776	0.481869733637155
505	DUX4_603	-0.000555622218625776	0.481869733637155
506	DUX1_859	-0.000555622218625776	0.481869733637155
507	DUX3_860	-0.000555622218625776	0.481869733637155
508	SMAD4_739	-0.000366431741304323	0.483598206887964
509	ESR1_661	0.000360954933264023	0.484401484594935
510	HES1_34	-0.000309585421406329	0.485328859217921
511	YY1_173	-0.000405571856619027	0.487336978663457
512	HOXD9_462	-0.000492470796114578	0.488379447770093
513	HOXD10_463	-0.00040643634405518	0.488475829989568
514	ZBTB6_271	-0.000355997598528199	0.488633846976235
515	MEIS3_411	-0.000371408558274295	0.491248344792357
516	FEZF1_204	0.000398697400264686	0.49228039987244
517	FEZF2_214	0.000398697400264686	0.49228039987244
518	FOXO4_373	-0.000407253240481234	0.494113992619568
519	SPDEF_330	0.000692258209748738	0.494253983098107
520	PHOX2B_431	-0.000614858198981227	0.495876094039587
521	PPARD_664	-0.000408317372565459	0.500393370630728
522	ATF2_114	-0.00124709957447479	0.500936547859451
523	SIX4_407	-0.000724084552536889	0.507681160230889
524	SOX13_761	0.000509522888167147	0.508312518243274
525	ETV1_320	-0.000594415504808278	0.508769584217731
526	ZNF410_193	0.000601895953479253	0.510113201879202
527	KLF5_175	0.000123773977340594	0.512724846179611
528	SRY_771	-0.000369273096740568	0.513229139168322
529	SIX1_459	-0.000759181515140553	0.51606091008374
530	MLL_300	-0.000636930065796546	0.517871287140928
531	CEBPE_107	-0.000978346892299372	0.518629717579477
532	ESR2_678	0.000348093817761617	0.51965678871492
533	ZIC1_213	-0.000390077677130917	0.520139196376304
534	SOX12_768	-0.00036600855358093	0.523323456635137
535	SOX9_756	0.000503455017790021	0.525111266716085
536	TCF7L2_762	-0.000396050731345298	0.527756829800467
537	HOXC8_399	0.00053974231235715	0.530919495771147
538	TEAD3_795	0.000495976097079182	0.531500012598009
539	NRF1_805	-0.000411205860032785	0.532297729979466
540	ESRRG_697	-0.000426388214499953	0.536494464067859
541	MSX1_501	-0.0006189389048779	0.541748361682592
542	ATOH1_844	-0.00036200388436569	0.542332205400668
543	NR4A3_668	-0.000361047934424168	0.543503760803234
544	ZNF713_257	-0.00035178532027704	0.545681183002245
545	HSF2_623	0.000395179804274212	0.546845631949958
546	GATA6_387	-0.000502753617073101	0.547585327780788
547	ELF5_334	0.000540203865481594	0.552470455782216
548	BCL6_187	-0.000347815146641117	0.55489049296339
549	REST_168	-0.000267021198033641	0.561838578891996
550	HOXA5_416	0.000455385647558985	0.562126582156416
551	CDC5L_646	-0.000484747422044201	0.562505044443095
552	ARID2_11	-0.000456696108505894	0.565193227809021
553	NKX25_550	-0.000358172142414275	0.566967585979178
554	SIX3_480	-0.000552028616782706	0.571978001494765
555	KLF7_189	-0.000205275286977178	0.5756103261232
556	HOXB3_447	0.000505774831010272	0.576987401161808
557	EMX2_525	-0.000713770163132053	0.577765481509469
558	SNAI3_268	-0.00037040838422076	0.577825088653961
559	PKNOX2_513	0.000387526389694136	0.578182613453695
560	E2F1_312	0.000679441214304843	0.57888032438034
561	RFX5_727	0.000290090208900939	0.57994159012573
562	INSM1_248	0.000196911523563208	0.582502621500889
563	ZFP42_848	-0.00033711957998719	0.583651000512434
564	HOXD12_524	-0.000430813599634755	0.583786078524403
565	ENSG00000235187_346	-0.000561387296170466	0.586001449755748
566	POU4F3_611	0.00036579725883165	0.590204490597755
567	ZIC3_215	-0.000308120985529385	0.590739512915939
568	HOXD8_537	0.000423356929235007	0.591577339361032
569	SOX30_747	0.000375681137488168	0.593073216400817
570	FOXB1_367	-0.000377343429079203	0.593825786759074
571	ZSCAN4_263	0.000280395104721831	0.594669794109891
572	AHRR_17	-0.000278162362752879	0.597322866759161
573	AHR_28	-0.000278162362752879	0.597322866759161
574	DMRTA2_306	0.000449275766758144	0.600680388566383
575	RFX2_724	-0.000307471774130964	0.601263793485139
576	EGR3_259	-0.000224507662177725	0.608254777292032
577	PRDM4_185	0.000268771713116928	0.610110902870311
578	RFX8_730	0.000380156718737844	0.611001829066165
579	GCM1_390	0.000477862966312896	0.611872162191923
580	SOHLH2_819	-0.000359607319803254	0.612895582880116
581	C13orf38SOHLH2_823	-0.000359607319803254	0.612895582880116
582	RBPJ_291	0.000251334408403421	0.613657330958135
583	SIX6_552	0.000481673346811018	0.615214129466656
584	NFATC4_715	0.000270738032705899	0.615255594837827
585	ONECUT2_293	0.000402106249406619	0.61549232561928
586	HIC1_254	0.00024275179446099	0.618061786597148
587	OTX1_437	-0.000902793810874899	0.620904153470757
588	VAX2_439	0.000536806954437817	0.621798122260439
589	VAX1_489	0.000536806954437817	0.621798122260439
590	ZIC2_162	-0.000252007150227579	0.622463104582255
591	KLF2_846	-0.00019018758036048	0.622623647129061
592	NKX11_597	-0.000491975854551433	0.622922402952078
593	TOPORS_814	0.00027863051344999	0.623294691045261
594	FOXD2_374	0.000307864324865873	0.623924761052379
595	FOXO3_354	-0.00044884618203474	0.625408234893305
596	FOXO1_361	-0.00044884618203474	0.625408234893305
597	FOXE3_376	-0.00044884618203474	0.625408234893305
598	FOXD1_382	-0.00044884618203474	0.625408234893305
599	MEOX1_396	-0.000528586161347253	0.625621524299328
600	NKX61_502	-0.000286431824749567	0.625876845704446
601	NOTO_567	-0.000563034120766728	0.627139233504251
602	HMX3_557	-0.000413432494780214	0.627817672551422
603	NPAS4_77	0.000687647613477638	0.628019882134796
604	STAT5A_774	0.000357529663432339	0.628653532186993
605	IRF2_634	-0.000319480724705138	0.631087426800611
606	ALX1_545	-0.000411645770325535	0.632536896899299
607	DMRT2_307	0.000367975684664265	0.639044399644042
608	BARHL1_456	0.000425009896907195	0.645492490974558
609	PLAG1_264	-0.00012578211557791	0.647545586692366
610	DMRT1_305	-0.000416483810786156	0.647818462801377
611	E2F8_314	0.000299477327926905	0.648429722638827
612	LBX2_543	-0.000474250153514308	0.648520010417108
613	EPAS1_36	0.000173678780775173	0.66437700108787
614	CEBPD_152	-0.000420394785400104	0.668635808400425
615	PBX2_563	-0.000319079037814836	0.669377062038626
616	AL8454643_566	-0.000319079037814836	0.669377062038626
617	BX2846861_573	-0.000319079037814836	0.669377062038626
618	CR8124782_575	-0.000319079037814836	0.669377062038626
619	BX9272396_589	-0.000319079037814836	0.669377062038626
620	CR9338788_599	-0.000319079037814836	0.669377062038626
621	AL6628305_600	-0.000319079037814836	0.669377062038626
622	RUNX3_731	0.000421961381466027	0.669456147177253
623	GSC2_402	0.000384685330496519	0.670057492622739
624	HIF1A_24	0.000270218092689054	0.671949315425596
625	ARX_394	0.000382397581121805	0.672063245888086
626	SOX8_746	0.000305973856034225	0.676819916974712
627	NEUROG3_43	0.000488758206206818	0.677236212737966
628	SOX3_759	0.000300915361755053	0.67752270241505
629	ETS1_332	-0.000393976404320412	0.677698670271354
630	NR2E3_657	0.000197795606640598	0.678094784943437
631	GCM2_389	0.00037888786975224	0.681359186145201
632	NEUROG1_87	0.00045011316656752	0.683300515864458
633	ZNF683_253	-0.000191464129308251	0.687189394943806
634	ATF4_122	0.000399086964074944	0.689419959322354
635	ELK1_331	-0.000345851391637124	0.692646705943013
636	KLF15_223	-5.96877827959387e-05	0.693666309354775
637	HINFP_245	-0.000432076221358795	0.69480973764761
638	IRF9_636	-0.000313927790701247	0.695210993124503
639	STAT5B_779	0.000289106667563349	0.695558026417574
640	YBX2_827	0.000378388702030126	0.697610208691351
641	CSDA_828	0.000378388702030126	0.697610208691351
642	FIGLA_88	0.000277578456867405	0.6977390221879
643	ALX3_493	-0.000448574660098682	0.698695387879832
644	IRX1_526	-0.000273580298433601	0.699121587799894
645	IRX3_542	-0.000273580298433601	0.699121587799894
646	ISL1_398	0.000315977237525524	0.70109182550799
647	FEV_343	-0.000366906197460512	0.701534371415113
648	MAFB_150	-0.000223803902365744	0.70234827252383
649	HOXA7_451	-0.000412812983374497	0.70474323383399
650	CUX1_294	0.000614355614170762	0.704935271630967
651	NEUROD1_63	-0.000180015917492569	0.705781513073582
652	ZBTB4_249	-0.000224317945194407	0.706604354612549
653	GATA1_383	0.000348683138240407	0.707959907058791
654	HMGA1_12	0.000177341492762942	0.70961549428584
655	NKX24_457	-0.000360982291658191	0.711468863568166
656	EN1_500	-0.000404428393256007	0.711567411227808
657	SPI1_322	-0.000242439171949368	0.712332753152147
658	IRX2_527	0.000329361851223246	0.71357658807988
659	PPARA_696	-0.000238311743759208	0.714438539453739
660	ZNF148_222	-4.70290384837081e-05	0.714928825633822
661	ARID3C_10	0.000209126087176597	0.715478196678377
662	SMAD3_743	0.000396699249211659	0.716571870667404
663	STAT4_775	0.000283505366621867	0.717863328078729
664	TBX10_791	0.000257421876800341	0.718333879036454
665	TCF3_21	0.000250587136557998	0.719074611627808
666	RARG_690	-0.000251810093775943	0.719630684395157
667	POU6F1_551	-0.000288270502840197	0.721287295404083
668	FOXD4_830	-0.000252508815927508	0.722868811065246
669	FOXD4L1_831	-0.000252508815927508	0.722868811065246
670	FOXJ1_853	-0.000252508815927508	0.722868811065246
671	ZBTB7A_258	-5.52622458254648e-05	0.725310146044077
672	RORB_865	-0.000263525723361852	0.727063495770666
673	TCF15_46	-0.000212134556454608	0.727324664398408
674	SCXB_93	-0.000212134556454608	0.727324664398408
675	SCXA_96	-0.000212134556454608	0.727324664398408
676	IRF8_633	-0.000280105328471732	0.727852318567107
677	ETV3_328	-0.000303654350421635	0.730770704240499
678	FOXP2_356	-0.000217480811942811	0.736517084284597
679	DUXA_564	-0.000281853998756441	0.737447547289636
680	CBFB_801	0.0002097644673423	0.737616470109918
681	SOX17_764	0.00023539347456156	0.737963096998671
682	CEBPB_140	-0.000358191601083835	0.743288668717962
683	ETV6_335	-0.000205023740821828	0.744694818954929
684	HNF1B_428	0.000422324547966512	0.746051336500105
685	ENSG00000229544_584	0.000350678341340027	0.746240211764345
686	HMX1_569	0.000259666157692936	0.749006611357363
687	ZNF350_817	0.000120885048908504	0.750405034756546
688	ZFHX3_483	0.000311549616223431	0.752641337467231
689	ZNF35_239	0.000142149711439181	0.754174411541688
690	MAFA_146	0.000127492226781227	0.755691783904226
691	OVOL1_246	-0.000285613502276976	0.757523127368271
692	MYPOP_652	-0.000314218405860405	0.758713406747618
693	GLIS1_250	-0.000176981246811614	0.763137586760838
694	SPIC_344	-0.000262666511268041	0.767537946184413
695	ARID3B_8	0.000218789520080009	0.768974402621507
696	ESX1_455	-0.000308543756217486	0.769333470646875
697	ZKSCAN1_181	-0.000274770865035361	0.769795367611357
698	HDX_511	-0.000129922856391301	0.770868497149639
699	PRKRIR_799	0.000256850964806279	0.773709515801569
700	TAL1_62	-0.000200313126837528	0.777346011683847
701	TAL2_822	-0.000200313126837528	0.777346011683847
702	ARID5B_7	0.000232160012190366	0.782439286729627
703	BARX2_400	0.000223380601390335	0.782868324124336
704	IRF5_631	-0.000240910007107188	0.783481202682501
705	DLX3_403	-0.000268878436524056	0.783610576386128
706	LHX9_485	-0.000268878436524056	0.783610576386128
707	PRRX2_519	-0.000268878436524056	0.783610576386128
708	SHOX2_521	-0.000268878436524056	0.783610576386128
709	RAX2_533	-0.000268878436524056	0.783610576386128
710	ISX_536	-0.000268878436524056	0.783610576386128
711	SP3_247	-6.46508999188069e-05	0.785286040118121
712	TFDP2_308	-0.000182028444668435	0.787636309903741
713	TFDP3_309	-0.000182028444668435	0.787636309903741
714	TFDP1_310	-0.000182028444668435	0.787636309903741
715	PRRX1_440	0.000364408054724497	0.789316963540315
716	VENTX_490	0.000364408054724497	0.789316963540315
717	SHOX_556	0.000364408054724497	0.789316963540315
718	ZNF75A_219	-0.000123117245255923	0.78969007474542
719	ZNF75D_272	-0.000123117245255923	0.78969007474542
720	ZNF75C_851	-0.000123117245255923	0.78969007474542
721	EVX2_534	-0.000332663031806358	0.792282811794093
722	HOXB1_448	-0.000219747661054615	0.792285666341497
723	NOBOX_420	-0.000259308113307435	0.795135435523691
724	GLIS2_201	-0.000109648334333837	0.796388737005048
725	ZNF354C_256	9.53380972867191e-05	0.798511629350265
726	NR1D1_673	0.000181415610689924	0.799167078500005
727	GATA3_384	-0.000260621495635172	0.801311113645562
728	E2F6_317	-6.71427970411743e-05	0.801430679006532
729	PITX2_504	0.00016513143924644	0.805184302349714
730	MYB_648	-0.000161552381606518	0.809280197041425
731	LHX8_498	0.000274002469805354	0.809818411999179
732	ATF5_136	-9.86943762972613e-05	0.816217544003162
733	ZBTB7B_216	-0.000146448118477444	0.81628001697115
734	TLX1_425	-0.000149521331462929	0.81882372541439
735	TLX3_505	-0.000149521331462929	0.81882372541439
736	CUX2_292	-0.000293816660672352	0.822275736105013
737	E2F7_316	-0.000179239423171404	0.822948093899197
738	HOXA3_415	0.000253261964605356	0.823258563278138
739	FOXB2_380	0.000158531561730802	0.823553322580451
740	AL7735441_836	-0.000130365129948267	0.825199057952878
741	CR3882292_837	-0.000130365129948267	0.825199057952878
742	AL6628334_838	-0.000130365129948267	0.825199057952878
743	CR7598154_839	-0.000130365129948267	0.825199057952878
744	BX0885802_840	-0.000130365129948267	0.825199057952878
745	CR8477943_864	-0.000130365129948267	0.825199057952878
746	ELK4_341	-0.000154336367854624	0.825208833029831
747	SRF_641	-0.000173331334405398	0.825250081131741
748	HOXB5_445	0.000192653141823041	0.826944061678017
749	ELK3_327	-0.000190891849637897	0.831222425782377
750	MYBL2_647	-0.000352277904984552	0.83276548530099
751	BBX_753	0.000109109609094995	0.833162923333966
752	MECP2_645	7.19576255014614e-05	0.836499944150744
753	SOX11_767	-0.000141869003201848	0.836893887282865
754	MAF_144	0.00013585588826796	0.84003550694545
755	ZNF333_217	-0.000221800789345318	0.840999415666917
756	ELF4_323	0.000160698918940338	0.842074601387838
757	AL8445277_699	0.000119148574052061	0.843355796431132
758	AL6628245_700	0.000119148574052061	0.843355796431132
759	CR7597334_701	0.000119148574052061	0.843355796431132
760	CR3545653_702	0.000119148574052061	0.843355796431132
761	CR9368773_703	0.000119148574052061	0.843355796431132
762	DMRT3_304	0.000177461086101925	0.849054142058449
763	ONECUT1_295	0.000148244498092699	0.849622790193188
764	TBX5_781	0.000138051742283796	0.852274208795129
765	TBX4_784	0.000138051742283796	0.852274208795129
766	SPIB_336	-0.000225687467308687	0.852649003179755
767	KLF8_174	-7.12322504951915e-05	0.854064795724167
768	ZIC5_210	-7.83483444494608e-05	0.8546559974448
769	AC2261502_577	0.000179821348016765	0.85499694869774
770	THRA_672	-0.000149863853955943	0.855443327886735
771	FOXS1_372	-0.000115238648971622	0.855985061072415
772	ELF2_326	9.84767588214748e-05	0.857699326562175
773	PBX4_861	0.000145630748746879	0.858422253988856
774	DBP_110	-0.000234615719084745	0.862552080898792
775	PAX7_605	0.000270279732723377	0.862897850703095
776	DRGX_516	-0.000156669128619156	0.863061574788096
777	MZF1_171	6.3038417385951e-05	0.863923718767333
778	GABPA_338	-0.000121453725860843	0.865217760160882
779	HES5_98	-0.000119445675377922	0.869380235075149
780	NKX21_476	0.000103643803536577	0.869687679795799
781	ZNF740_209	4.31510664706904e-05	0.86982858109008
782	ZBTB7C_265	-9.50020404776089e-05	0.870898312472522
783	BARHL2_484	-0.000177017789100321	0.871086096944101
784	TBR1_786	-0.000114638317466693	0.871465214536641
785	HES7_83	-0.000108253667208866	0.876168774774866
786	SOX15_757	-0.000114705065243298	0.879801597917119
787	BPTF_812	-6.33908255998805e-05	0.880070762413915
788	SP2_232	-2.13892150542683e-05	0.884604561065002
789	ETV5_347	-0.000124534482563932	0.887764564419601
790	IRX5_539	-0.000117452815563333	0.888002704389389
791	TBX21_780	0.000142144202987216	0.889597805310459
792	GATA2_388	0.000121968457826557	0.89070646612695
793	FOXP3_348	9.68454981496627e-05	0.891952802634545
794	FOXD4L3_832	9.68454981496627e-05	0.891952802634545
795	FOXD4L5_833	9.68454981496627e-05	0.891952802634545
796	FOXD4L6_834	9.68454981496627e-05	0.891952802634545
797	FOXD4L4_856	9.68454981496627e-05	0.891952802634545
798	FOXD4L2_857	9.68454981496627e-05	0.891952802634545
799	ZBTB49_235	8.11786841959268e-05	0.894277769844591
800	BCL6B_218	8.45418585381949e-05	0.896488030958178
801	ISL2_496	-0.000130294883980974	0.897474999910425
802	NFE2L2_115	7.90321546380222e-05	0.897716955976296
803	BCL11A_194	7.68842327915354e-05	0.897796721087904
804	BCL11B_825	7.68842327915354e-05	0.897796721087904
805	FOXF2_359	-9.38670137720072e-05	0.900094181974802
806	TEF_134	-0.000126512343152484	0.90422116581205
807	PAX2_606	0.000127644400253437	0.904849697521392
808	IRF4_632	-7.22300680809827e-05	0.905027939173722
809	TCF21_39	-0.000107841065664101	0.907288333272419
810	ENSG00000187728_92	-0.000107841065664101	0.907288333272419
811	ETV7_321	-7.30238831746626e-05	0.909498426305338
812	IRF7_635	7.42770890968088e-05	0.910281024928335
813	CIC_749	6.85436852673355e-05	0.91045737365697
814	STAT3_777	-6.14586073717386e-05	0.911688825717194
815	GATA5_385	-0.000119585539056002	0.913650755317165
816	FOXE1_371	-4.64652208271889e-05	0.915622184195991
817	PROX1_712	-0.000110037817611001	0.916817926697108
818	ZNF232_233	8.32269774011224e-05	0.918169611667646
819	CEBPG_128	-0.000148901899266307	0.922563031068127
820	PHOX2A_512	8.0172850337945e-05	0.92445837769948
821	NKX23_443	-7.55520880054424e-05	0.925975794038657
822	GLIS3_183	5.59660426190414e-05	0.928241597665833
823	TET1_302	-0.000164173206022539	0.929276754136345
824	OSR2_227	6.64434330837005e-05	0.935248068242741
825	SREBF2_99	-4.82651435571328e-05	0.93765629869327
826	NAIF1_637	0.000144713146808062	0.937664052642975
827	NANOGP1_835	-7.97224047487307e-05	0.938558247751206
828	SMARCC2_650	-3.75847907721231e-05	0.941102530681981
829	RARB_659	-4.71413165313965e-05	0.941388163847036
830	ZNF32_237	7.63562318785907e-05	0.942042496193929
831	CXXC1_303	-7.17829261834442e-05	0.947482701590296
832	POU2F3_613	-5.25478378191968e-05	0.947915896064058
833	POU5F1B_622	-5.25478378191968e-05	0.947915896064058
834	RAX_472	-6.42600838627359e-05	0.949095017938318
835	CREB3L1_131	-4.51710218385118e-05	0.949128887375592
836	FUBP1_809	2.67523451837607e-05	0.94952804608538
837	RFX6_729	-3.21120236065026e-05	0.953505692560192
838	ZHX1_510	0.00011681300372158	0.957205326960924
839	DMRTC2_852	5.58020533727437e-05	0.957966040243318
840	ZNF691_224	3.72524675985316e-05	0.95855013137625
841	MYOD1_48	-3.15609642488215e-05	0.959126069048447
842	T_789	-4.26798359039616e-05	0.959250452304913
843	ESRRB_669	3.49404884580348e-05	0.961386044282198
844	OSR1_212	3.67949647840535e-05	0.961493167370088
845	ELF1_329	-3.03254282600324e-05	0.962620376427231
846	HLF_112	5.29859736963773e-05	0.964615645973084
847	MAFK_149	2.39495300247536e-05	0.966182068094241
848	PKNOX1_497	-2.95966843358937e-05	0.967118483202589
849	GATA4_386	-2.85282080189028e-05	0.968861255717909
850	ZNF238_260	-2.36652553815006e-05	0.972429379911491
851	ZBTB42_261	-2.36652553815006e-05	0.972429379911491
852	SIX2_528	-3.37308231293499e-05	0.973431181168244
853	ALX4_401	-2.74257316860965e-05	0.976269140828893
854	E2F2_311	-2.39771706017652e-05	0.97874999079879
855	EMX1_474	3.22501485382127e-05	0.979108300528823
856	ZNF423_176	-1.39073431139895e-05	0.980279188194115
857	RORA_658	-1.76333165609912e-05	0.981095374129098
858	CENPB_289	-2.52073776551607e-05	0.981417776162049
859	MAFF_147	1.40015430984383e-05	0.983393608400086
860	PAX4_607	2.21043427603805e-05	0.9851182222103
861	MTF1_274	-1.13554661438359e-05	0.986391146844642
862	POU2F2_609	-1.23458064615056e-05	0.98650023233551
863	FOXL1_369	2.11428380210208e-05	0.987533989170682
864	IKZF4_197	8.21161336498508e-06	0.990212102224976
865	IKZF1_270	8.21161336498508e-06	0.990212102224976
866	FOXQ1_363	-7.18936189546967e-06	0.990570216061056
867	CGBP_298	3.74341226059714e-06	0.997456953087297
868	ZSCAN10_206	-9.07732543506001e-07	0.998564079058074
869	ETS2_340	-8.77033834578527e-07	0.998653747722253
870	ZNF76_164	4.89228333063471e-07	0.999020283000118
