## Supplemental file 2 for "Telomemore enables single-cell analysis of cell cycle and chromatin condensation": allcorr_sample.csv

	gene	cor_cnt_telo	p_rank_telo
1	TP63_704	0.00510266216802795	8.48084143719181e-09
2	NR3C1_666	-0.00287408330110171	2.56050629650222e-06
3	TP73_705	0.00347306459580377	8.97410525578602e-06
4	GRHL1_391	0.00518467484817019	3.43055665747657e-05
5	NHLH2_80	-0.00185184762049388	7.73847956909152e-05
6	MEF2D_642	-0.00339016930186456	0.000112684286486576
7	MYF5_842	-0.00171826992019027	0.0001944846717042
8	TFAP4_23	-0.00162257517348577	0.000196076574152225
9	TGIF1_541	-0.00230662115906769	0.000232958051153797
10	MEIS1_486	-0.00207058714093113	0.000250474789140263
11	ASCL2_89	-0.00222526525130482	0.000304113307763689
12	SOX10_751	0.0022792005872334	0.000660877132274967
13	TCF12_56	-0.00140866489867304	0.000662214328136496
14	AR_689	-0.00303085214671823	0.000817063825033636
15	TCF4_97	0.00253357702852454	0.000863648454453948
16	ZEB1_157	0.00250482489558465	0.000870342865350305
17	MESP1_69	0.00249724125333319	0.00118383309146111
18	MESP2_94	0.00249724125333319	0.00118383309146111
19	NHLH1_74	-0.00133472114778037	0.00191965290256894
20	LYL1_818	-0.00133472114778037	0.00191965290256894
21	PGR_660	-0.00180670528880452	0.00226081441719364
22	MYOG_41	-0.00121055247658926	0.00228667777663946
23	SOX18_772	0.00229397816675344	0.0024518657555093
24	ZNF784_262	0.00236737818708458	0.00272414600074226
25	JDP2_125	0.00331910163895479	0.00314579498801362
26	JUN_143	0.00314457302064744	0.00367563391876667
27	JUNB_139	0.00313346102482795	0.00385945243117487
28	SNAI1_199	0.00165020626029318	0.00418423772471746
29	SREBF1_22	0.00159845942343815	0.00450014500149238
30	SNAI2_161	0.00177102266878489	0.0053218174016949
31	RUNX1_733	0.000952719704359371	0.00538721700909748
32	CDX4_467	-0.00196221013592629	0.00641322229220682
33	FOSL2_105	0.00295199003022714	0.0067004432907579
34	NR2C2_693	0.00153134681530883	0.00678317294154338
35	HOXA13_418	-0.00193208757950114	0.00718961218474146
36	MSC_82	-0.00180662677490395	0.00719466307298635
37	FOS_137	0.00287878251663127	0.00719626934990479
38	POU1F1_610	0.00179293853432256	0.00763062880993367
39	HOXC10_548	-0.00173254322758782	0.00814460905718194
40	SMAD2_745	-0.00117500685837899	0.00925682051818016
41	FOSL1_142	0.00268527849844593	0.0100999220613548
42	HOXD11_464	-0.0030987990945311	0.0101892878253749
43	TGIF2LX_492	-0.00186785713096671	0.0109928063909929
44	TGIF2LY_538	-0.00186785713096671	0.0109928063909929
45	TBX2_783	0.00210276029887471	0.0111531611989188
46	NEUROD2_73	0.00323562749718736	0.0111547817491581
47	ID3_38	0.00188082914287714	0.0111561178300953
48	ID4_75	0.00188082914287714	0.0111561178300953
49	HNF4G_688	-0.00223568523600142	0.011262481176879
50	PBX1_555	-0.0022401676555165	0.0124312491092229
51	HOXA11_395	-0.00224662454819619	0.0128711854993683
52	MEF2A_639	-0.00171544494892698	0.0135757080494117
53	MYF6_30	-0.00188550338307083	0.0137440653565406
54	TGIF2_441	-0.00182137619761695	0.0141045419239693
55	CDX1_435	-0.0019074639946523	0.014235846309131
56	SMAD9_867	-0.00151552292777011	0.0143397176815954
57	ARNT2_76	0.000791407439795708	0.0147029653594226
58	RELB_718	0.00118400091912803	0.0161196275668705
59	PRDM16_211	-0.00164537229491312	0.0173172272228531
60	TFAP2C_3	0.000766391054097114	0.0179894546431125
61	ZNF384_202	0.00138674696298508	0.0181039429127189
62	CDX2_514	-0.00173747165017696	0.0186172240454073
63	RELA_722	0.00120409407950039	0.0186868209071752
64	POU2F1_614	0.00163974249545088	0.019429498755038
65	SOX1_770	-0.00146312033364903	0.0200480175453918
66	POU3F3_620	0.00151687362386296	0.0201621855401394
67	KLF3_184	0.00118930842312297	0.0202618154973521
68	ZNF524_243	0.00121455618912136	0.0204779225385815
69	MNX1_466	0.00175707642909575	0.0208348417904213
70	ASCL1_843	-0.00117992397016629	0.0219458837778219
71	JUND_124	0.00242565869784605	0.0223486324370117
72	SMARCC1_651	0.00228648902012676	0.0225059635438688
73	TWIST1_42	0.00126480503040766	0.0227746873564305
74	ATOH7_84	0.00251661690832461	0.0230510877843924
75	HHEX_491	-0.00188119766634176	0.0231123087686915
76	FOXA2_355	0.00149808134510927	0.0234440461312163
77	AC0021266_638	-0.00168866182632229	0.0236090949235797
78	MEF2B_643	-0.00168866182632229	0.0236090949235797
79	BACH1_130	0.0022838185358517	0.0238434096861718
80	NKX62_862	0.00211548716115938	0.0258465394708192
81	NKX63_509	0.00202200429364534	0.0260064911016621
82	NFATC1_720	-0.00133919039984489	0.0265539025576481
83	DLX5_412	-0.00335906496576126	0.0267136474515625
84	LMX1B_479	0.00309038025447212	0.0276979100890949
85	LMX1A_499	0.00309038025447212	0.0276979100890949
86	ATOH8_71	0.00138985822982675	0.0277004330750791
87	SMAD4_739	-0.00110924967233174	0.0285797699856811
88	RREB1_200	0.000623724397440012	0.0299317512204269
89	HOXB2_532	0.00197810823072737	0.0310397382835728
90	TBX1_792	0.00125431294714259	0.032159087035993
91	GSX2_546	0.00165901492118055	0.0330933383486529
92	FOXC2_370	0.00177905918082444	0.0341388348476552
93	EHF_333	0.00178651208667785	0.0351692367729305
94	NR4A2_686	-0.00144361290334604	0.0354827660875649
95	HOXB9_529	-0.00156155792406648	0.0363098865753537
96	BACH2_113	0.00208140141824358	0.03657600623691
97	HOXA2_414	0.00162330053773758	0.0368036158071277
98	HOXA9_405	-0.00217468948393361	0.0400406929180456
99	KDM2B_299	-0.00368860035114868	0.0410295288795497
100	ZBTB3_269	0.00104024664217993	0.0413554355419303
101	MEF2C_640	-0.0010808804610352	0.0422228665298868
102	HOXC13_452	-0.00133487123295792	0.0423766938495087
103	SOX4_754	0.00129533079721172	0.0428578898310596
104	HOXC11_453	-0.00221077385120364	0.0431957744055122
105	TFCP2L1_858	0.000962231860604267	0.0443347006550334
106	HOXD3_461	0.00266038387227048	0.0448480013606124
107	RUNX2_732	0.00112031743421155	0.0452858371942518
108	ENSG00000250096_734	0.00112031743421155	0.0452858371942518
109	PAX6_604	0.00188153994270876	0.0452868445713331
110	BATF_129	0.00155628995167031	0.0459804343945267
111	DDIT3_141	0.00129982245207365	0.0464819869388248
112	LHX5_406	0.00152630495619544	0.0471075636312281
113	LHX1_469	0.00152630495619544	0.0471075636312281
114	REL_721	0.00109765204297495	0.0476690252634723
115	ZNF274_244	-0.00104852263540807	0.0477748700372844
116	HOXD8_537	0.00151689192061454	0.0478880746825391
117	OLIG1_90	0.00249354700083122	0.0480193161279733
118	HNF4A_662	-0.00175226208562433	0.0480751648247786
119	SPZ1_810	0.000728723079468974	0.0482802787203467
120	NFKB1_719	0.000925754160015344	0.0493158458772524
121	IRX4_434	0.0015224460809501	0.0497172538858887
122	IRX6_495	0.0015224460809501	0.0497172538858887
123	FOXC1_349	0.00128632279851841	0.0516513820940487
124	PRDM1_163	-0.000779318073461448	0.0522840491591074
125	TCF23_64	0.00244917359358531	0.0523884332871829
126	TOPORS_814	0.00106667026550413	0.0529677233053275
127	ELF3_342	0.00161184339467422	0.0536795428140242
128	PURA_813	-0.000320868286393589	0.0548388943217759
129	LHX3_424	0.00142732367809601	0.0566766823758954
130	IRF6_628	0.00220363340447386	0.0567808396191073
131	NEUROD4_820	0.00223217087415336	0.057327525668772
132	NEUROD6_821	0.00223217087415336	0.057327525668772
133	TCF7_750	0.00124785497330924	0.0585631486385129
134	MGA_103	0.00122049493485875	0.0605836934056168
135	VDR_663	-0.00131834708220424	0.0610899018190513
136	HLX_478	0.00120280707966349	0.0618772391129624
137	AC0125311_531	0.00120280707966349	0.0618772391129624
138	DBX2_554	0.00120280707966349	0.0618772391129624
139	BHLHA15_85	0.00238165322114949	0.062904592979625
140	MYC_55	-0.000930187584683739	0.0630292846363723
141	MYCL1_37	-0.00101141142917425	0.0635157597985154
142	TBX20_790	0.00116691213473151	0.0635948339355032
143	FOXA3_366	0.00099581197596564	0.0644854419266944
144	MAZ_178	-0.000216412736090675	0.0650864707742076
145	BHLHE23_45	0.00232773530780481	0.0651220742000349
146	GLI2_167	0.000971959637436405	0.0663353976141267
147	LMO2_808	0.000862725252799377	0.0673935951253268
148	NFIC_740	0.000637297283680126	0.0696296094134298
149	ENSG00000234254_595	-0.00116151484139704	0.0710901649570677
150	E2F3_313	0.00159309320469678	0.0723461654652802
151	HLTF_802	-0.000862241860189386	0.0729523968935055
152	PAX1_708	-0.00172918101631934	0.0731567947296644
153	TFAP2E_4	0.00072333172360555	0.0732226634701738
154	PDX1_482	-0.00244189936912274	0.0734887766280135
155	NR1I3_680	-0.00104133400612619	0.0753046355681413
156	LHX4_450	-0.00139524800229959	0.0753219031690349
157	DLX1_487	-0.00174391778149876	0.0786138824289744
158	NANOG_433	-0.00165099468442374	0.0803133266375891
159	NR5A2_667	0.000968326133332092	0.0806524522153979
160	PAX3_608	-0.00193635392080814	0.0813933288707921
161	MEIS2_471	-0.00135966010124361	0.0819922319191822
162	HOXD13_465	-0.00128287281344335	0.0823555759172223
163	PITX3_426	0.00133739216942684	0.0885780106954529
164	YBX1_290	-0.00106193854670407	0.0889245041428857
165	HOXA6_417	0.00143135887078011	0.089024413291237
166	HIVEP1_170	0.000762625375547679	0.0896778255539828
167	HIVEP3_824	0.000762625375547679	0.0896778255539828
168	TFAP2B_1	0.000638182526426738	0.0897920345816024
169	EGR4_207	-0.000628806702161499	0.0928559468969575
170	POU4F1_616	0.00109433546485219	0.0929461358863682
171	HNF1A_473	0.00154068300848451	0.0931901896092205
172	NR5A1_677	0.000995972901226187	0.0948132326167375
173	NR2F1_692	-0.00131801232873956	0.0949125248759119
174	KLF1_179	0.000565918583456992	0.0951902134057965
175	HOXB4_549	0.00140032025955622	0.0964984771588886
176	HOXC5_562	0.00140032025955622	0.0964984771588886
177	LBX1_481	-0.00137828820977686	0.0984725986286222
178	DPRX_565	0.00176919725920641	0.099177540418487
179	SOX7_766	0.00124395835165003	0.0995190771817696
180	TEAD1_796	0.00113553927859678	0.099876267522033
181	MYCN_52	-0.00107727073479936	0.100051626239865
182	MITF_91	-0.00107411175654615	0.100608524848831
183	ONECUT2_293	0.00127085667506783	0.100956344507906
184	FERD3L_58	-0.000879231358816771	0.101739693472281
185	SNAI3_268	-0.00105018736232619	0.103049270896784
186	POU3F4_619	0.00128665320794729	0.105248808736392
187	NFATC3_713	0.000956335886013924	0.106657623050249
188	NFAT5_717	0.000996233202666325	0.107849469368663
189	EGR1_195	-0.000309261803104144	0.108164495102823
190	KLF9_192	-0.00283527614353816	0.108210585360589
191	HOXA4_863	0.00097448058012387	0.111765634430466
192	MEOX2_421	0.0014610624837111	0.113910845363893
193	SPDEF_330	0.00154253448155115	0.116207505491817
194	MAFG_148	0.00139295189523966	0.117937322344457
195	PTF1A_70	0.000666298216958812	0.120780699849416
196	TP53_706	0.00106572290728131	0.12104927067659
197	SOX2_769	0.00114063835938575	0.123273708495078
198	FOSB_121	0.00148844068035449	0.124064336242765
199	PITX2_504	0.000998825360496036	0.125195113149181
200	HOXC12_454	-0.00114215401107898	0.125962461128205
201	RXRB_698	-0.00120844402169018	0.126186459063131
202	ZNF263_159	-0.000214634326829021	0.126515628950449
203	HIC2_236	0.000864783130808009	0.130315831506423
204	HMGA1_12	0.000698662570345623	0.13061364823058
205	NR2F2_694	-0.000917146179645108	0.130783478408889
206	ONECUT1_295	0.00114113196443337	0.131555052941811
207	RFX1_726	0.00114814915420968	0.13272461822965
208	HAND1_33	-0.000821729551154431	0.134489208233336
209	HAND2_66	-0.000821729551154431	0.134489208233336
210	NFKB2_714	0.000901258987380391	0.134706585081693
211	ZNF35_239	0.000655114385253168	0.136196552411187
212	NR6A1_683	0.000911164189650498	0.136693187078331
213	HSF4_624	0.00100817905714682	0.136733874164684
214	GLI1_186	0.000727776240311866	0.136788473517331
215	NR1H3_656	-0.00115824341135251	0.13766392265826
216	NR1H2_674	-0.00115824341135251	0.13766392265826
217	PAX8_707	-0.00116491109825051	0.13788587990954
218	GATA6_387	-0.00120098065907323	0.138052378744978
219	TAL1_62	-0.00101458807939723	0.139420634109911
220	TAL2_822	-0.00101458807939723	0.139420634109911
221	TBX19_787	0.00156707754356601	0.139459538911954
222	RFX7_728	0.000920786360360514	0.142068659821073
223	HOXA1_413	0.00140231470165062	0.142623217480353
224	GLI3_182	0.000740482579386023	0.144139826475344
225	EOMES_788	0.0010615289453725	0.146376091257011
226	LHX2_422	0.00144482010402513	0.147356673877189
227	HSF1_627	0.000967010932714863	0.148628793705956
228	E2F1_312	0.00168936037345197	0.153785279372361
229	CREM_108	-0.00101868989308923	0.154078194137935
230	FUBP1_809	0.000583782485660392	0.154708964971884
231	MECOM_169	-0.0012555454951452	0.155597219867182
232	POU3F2_617	-0.00106835199873718	0.156515950271218
233	RFX8_730	0.00101909914824819	0.159688366140372
234	BATF3_120	-0.00134062143830558	0.160547833486683
235	RORC_681	-0.000952299526553131	0.162701873515035
236	FOXA1_357	0.00114583621220597	0.164245957661311
237	NPAS2_72	-0.00099004773727505	0.164693528663745
238	SOX14_765	0.00115110260549558	0.165439410112455
239	ENO1_803	-0.00071673647507127	0.166011007664374
240	STAT6_776	-0.000730419189181376	0.16744053144056
241	C11orf9_654	0.000989354017555647	0.169170519034848
242	HOXB13_494	-0.000935576236485341	0.172430940173613
243	PLAGL1_190	0.000447554447992179	0.173311813146646
244	ZFHX2_477	0.00158372227054658	0.173669219561561
245	UNCX_507	0.00107466740455825	0.176519083072932
246	RXRA_695	-0.00109159584359157	0.176639995779314
247	SOX21_755	0.000968543693891525	0.177358958251606
248	FOXO6_379	0.00112687340167261	0.181253570713687
249	MXI1_40	-0.000728416963451723	0.18443352190624
250	PROP1_535	0.00113670662856123	0.185571180163302
251	ZBTB47_188	-0.000979059713952157	0.185896126139767
252	ZNF652_278	-0.000979059713952157	0.185896126139767
253	CEBPA_155	-0.00129137167562033	0.186206316624048
254	HEY2_54	-0.00087616788082544	0.187390458215269
255	PAX9_710	-0.00112666053444299	0.188532713899351
256	CRX_410	0.00120982783763245	0.188836889795886
257	HIVEP2_160	0.000657539915008616	0.189922127916806
258	ZNF187_849	-0.00179581680700564	0.189944811506179
259	NR0B1_811	-0.000406860907713319	0.191042417805262
260	ZBTB1_203	0.00106235557906892	0.191235647265456
261	RXRG_679	-0.00107773413974487	0.192654122213762
262	TBPL2_794	-0.000673933926873749	0.19585948254558
263	HSFY2_625	-0.00188022606910121	0.196508153811409
264	HSFY1_626	-0.00188022606910121	0.196508153811409
265	CLOCK_53	-0.00123848005407962	0.198060936339697
266	MEIS3_411	-0.000672200573566463	0.198241153563079
267	EGR2_196	-0.000455478427448655	0.200023972995887
268	ZKSCAN4_273	0.000872502139769667	0.201558214832298
269	ZKSCAN3_276	0.000872502139769667	0.201558214832298
270	ZFX_158	-0.000175667881642767	0.201697612227131
271	ZNF202_230	-0.000676456789198111	0.205489952837394
272	NFE2L1_106	-0.000892136341137486	0.205647664962662
273	NFE2L3_845	-0.000892136341137486	0.205647664962662
274	IRF3_630	-0.000725707854524262	0.206569453587723
275	FOXE1_371	0.000536960804679951	0.206811572763911
276	HOMEZ_568	-0.00149974314935183	0.207636684491427
277	GATA3_384	-0.00126303537268681	0.208944272897397
278	MBD2_644	-0.000324167938683086	0.213604651360605
279	VTN_430	0.00110181154652968	0.215515314816663
280	KLF6_165	-0.000223057200387837	0.217981731524429
281	KLF13_238	-0.000698766650508838	0.218254425411448
282	KLF10_826	-0.000698766650508838	0.218254425411448
283	HESX1_503	-0.00130187059429278	0.219037708614775
284	HIF1A_24	0.00075644010640088	0.220444161863773
285	BPTF_812	0.00049941111835464	0.220529910208697
286	VSX2_442	-0.00125505890195392	0.223180614137893
287	NFIA_742	0.00077686500645218	0.226172621978505
288	OLIG3_79	0.00133568561371806	0.228453569515955
289	ZIC4_252	-0.000407804806907019	0.228948626550192
290	DLX6_397	-0.0012467181871059	0.232298698114646
291	PATZ1_172	-0.000232738334569773	0.233011399280233
292	CREB3L2_145	-0.000802311305677118	0.235290923279319
293	NEUROG2_81	0.00121443697596055	0.23865929278056
294	UBP1_393	0.000457299113946866	0.240046930934533
295	ZNF238_260	-0.000779376422375848	0.240119425915416
296	ZBTB42_261	-0.000779376422375848	0.240119425915416
297	FOXB2_380	0.000807990489295534	0.241563001354947
298	NR2F6_687	-0.000891774054865722	0.241714749079001
299	DMBX1_560	0.00113595145106146	0.241758317188463
300	LCOR_711	-0.000798436567667261	0.242929621496747
301	ZNF219_229	-0.000276954225969456	0.243014520166359
302	TEAD4_797	0.000893316236601108	0.243930295145412
303	MIXL1_553	0.00110024497438142	0.24424960700762
304	ZBED1_816	0.00217752266785786	0.24644490004786
305	GFI1B_228	-0.000710789446778667	0.247017430348161
306	NRL_123	0.00075640318594457	0.247373327830589
307	NR1I2_682	-0.000666680167872387	0.24816708290615
308	EP300_804	-0.000509842971231097	0.248716592409842
309	NRF1_805	0.000738118273912816	0.24875775914962
310	FOXD2_374	0.000695342571734375	0.252933509885555
311	BHLHE22_86	0.00124204223923415	0.25410036867249
312	TCFL5_25	-0.00102247600123897	0.256498877671378
313	HMG20B_748	0.000735109625575594	0.257703464279134
314	MAFB_150	-0.000639068462820661	0.259644940839626
315	LHX6_423	-0.00119026470665316	0.260758381308187
316	FOXH1_362	0.000756201771904998	0.262000476237698
317	TWIST2_101	0.00109311764063737	0.262768267193657
318	NFYA_288	-0.000927263943414075	0.263125414823707
319	ELF5_334	0.000986315217704954	0.263520430752264
320	DNMT1_301	-0.000392806624114694	0.265006402057183
321	HOXD4_523	-0.00072900441630148	0.268459108944193
322	TCF21_39	-0.000987679350419265	0.270860814930432
323	ENSG00000187728_92	-0.000987679350419265	0.270860814930432
324	POU4F2_615	0.000684355281553252	0.271631763998091
325	NFIB_741	0.000693307198979293	0.272007075791326
326	BARX1_468	0.000764896302847458	0.274981185023158
327	USF1_60	-0.000668494380631014	0.278414131618864
328	GSC_470	0.000945515153544538	0.279316576480061
329	GATA4_386	-0.00076569741203336	0.27966929144288
330	NR2E3_657	0.000495542734515693	0.282941040198399
331	TBX3_785	0.000628914340085767	0.28562266513681
332	TCF7L1_763	0.000638659793581878	0.28607297351511
333	TBP_793	-0.000844816298435641	0.288182167643113
334	HSF2_623	0.000673367175011061	0.288468599583846
335	MYB_648	-0.000678558732767296	0.294592653092952
336	OTP_530	0.00124369931720625	0.299790397753334
337	FIGLA_88	0.000717721532248433	0.300356770599991
338	ZNF282_240	0.000570037107113257	0.300965796398078
339	PPARD_664	-0.000606300058005705	0.301901581810953
340	ELF4_323	0.00080603936268046	0.303303124760013
341	TCF15_46	-0.000606011017478194	0.303341331326224
342	SCXB_93	-0.000606011017478194	0.303341331326224
343	SCXA_96	-0.000606011017478194	0.303341331326224
344	POU6F2_612	-0.000850981237115512	0.30370172299787
345	KLF14_251	-0.000400218391121292	0.304487870838007
346	KLF11_847	-0.000400218391121292	0.304487870838007
347	OTX2_515	0.00110249433458507	0.30471625839005
348	NFIL3_133	0.00110186605792146	0.305724330014071
349	USF2_26	-0.000622270245903863	0.306177411299287
350	OLIG2_100	0.00121080631185624	0.308179939672519
351	NR4A1_671	-0.000639700074127405	0.308957999954124
352	SOX5_758	0.000821690590632501	0.310371489752089
353	SOX6_868	0.000821690590632501	0.310371489752089
354	NEUROD1_63	-0.000468441595050326	0.310802358664072
355	ARID5B_7	0.00082367036742593	0.310928547529827
356	RHOXF1_409	0.00108349412431416	0.314433624986022
357	STAT2_778	-0.000434264378728267	0.314635266906299
358	EPAS1_36	0.000389517043706034	0.314874748545197
359	CREB5_127	-0.00101088040703336	0.316743752544259
360	FOXP1_353	-0.000728083550961441	0.318463235229562
361	FOXP4_358	-0.000728083550961441	0.318463235229562
362	FOXK2_360	-0.000728083550961441	0.318463235229562
363	FOXG1_368	-0.000728083550961441	0.318463235229562
364	HNF1B_428	0.00126449332545061	0.318870321288484
365	KLF16_205	-0.000211266182107566	0.31919609613081
366	NKX25_550	0.000607335501940804	0.319350972293786
367	NR3C2_685	-0.000727023665255998	0.321914844283265
368	GBX2_520	-0.000935109177127866	0.32265792955297
369	GSX1_522	0.000878109373789705	0.326179859409908
370	PHOX2B_431	-0.000854766699328098	0.32754836718596
371	POU2F2_609	0.000691216286038874	0.327723710044865
372	NR1D2_841	-0.000732241525988613	0.328380645991036
373	HBP1_752	0.000772992728768002	0.328812410200652
374	TEAD3_795	0.000746071001687915	0.332028107941878
375	POU2F3_613	0.000753459292180829	0.333503044131501
376	POU5F1B_622	0.000753459292180829	0.333503044131501
377	THRB_684	-0.000756399855308669	0.333924117267398
378	FOXJ3_378	-0.000582862572635671	0.334612890870941
379	GATA2_388	-0.000831713381352852	0.334660424586367
380	EN2_506	0.000885406813936619	0.338998524519805
381	EVX1_419	-0.00117061999621248	0.339397619929994
382	E2F4_318	-0.000353678546795415	0.34143529139128
383	ARNT_57	-0.00091003590628993	0.342379086517182
384	ZBTB6_271	-0.000470825056990861	0.343654849349616
385	NPAS4_77	0.00129101510991509	0.346792517834832
386	BRCA1_319	-0.000589211001979546	0.34786427053205
387	LEF1_760	0.000560010282398954	0.348377294099899
388	CEBPZ_806	-0.000772880723695573	0.34937754443466
389	HIC1_254	0.000439684317171891	0.35099203602731
390	AIRE_736	0.000656421728718906	0.357820932556577
391	TCF3_21	0.00061946517386385	0.359101140221605
392	SMAD5_866	-0.000225111842525568	0.359221932582458
393	FOXS1_372	0.000560838304871517	0.363000542584092
394	GBX1_508	-0.00102351116817448	0.363755120125634
395	HOXD9_462	-0.000612068870560362	0.373279363106833
396	HOXA5_416	0.000674074324659785	0.374928268570886
397	HOXB8_444	-0.000743529994954523	0.375573638733808
398	ELF1_329	0.000556441340327462	0.375598230102842
399	PITX1_404	0.000832921992016929	0.376907139933047
400	RFX6_729	0.00047149331619848	0.377129884826804
401	NR4A3_668	-0.000507686976531036	0.37846664688555
402	STAT1_773	-0.000490788964482337	0.37923615694776
403	NR1H4_655	-0.000580206540618279	0.37949061953685
404	HES5_98	0.000617046838530782	0.380543460510549
405	MEOX1_396	-0.000915217330248935	0.382528909169127
406	HMGA2_13	-0.0008497136619364	0.383701818422133
407	REST_168	-0.000388118175618226	0.384037400837822
408	HES7_83	0.00057334470423845	0.394274457336794
409	E4F1_234	-0.000896300486092676	0.394448099038769
410	ZFP42_848	0.000503943085927421	0.398510123254679
411	DMRTA2_306	0.000698518002908337	0.399979096139439
412	SCRT2_282	0.000563541996801733	0.400084476188508
413	MYBL1_653	-0.00104789974576497	0.400892086195683
414	CTCFL_198	0.000176405154292823	0.401737268034942
415	SIX3_480	-0.000784687962136452	0.406352608893124
416	HOXB3_447	0.000723962213496768	0.409208439300804
417	HOXC8_399	0.000686874324386442	0.409588040888636
418	RFX5_727	0.00041709951807782	0.411167905251592
419	PPARA_696	-0.000515437976328991	0.413714706793944
420	ZNF75A_219	-0.000363962347938066	0.415132382105445
421	ZNF75D_272	-0.000363962347938066	0.415132382105445
422	ZNF75C_851	-0.000363962347938066	0.415132382105445
423	ZFY_166	-0.000162453641255664	0.416870994730849
424	NKX26_544	-0.000655602336736024	0.419253965231582
425	NFATC2_716	0.000463139295388795	0.419458039410331
426	ARNTL_50	-0.000679673920562704	0.420764904363607
427	TFCP2_392	0.000342633916172467	0.422593560519155
428	ENSG00000215754_570	-0.000611674316932966	0.42348216194826
429	ENSG00000217642_571	-0.000611674316932966	0.42348216194826
430	ENSG00000224558_572	-0.000611674316932966	0.42348216194826
431	ENSG00000225958_574	-0.000611674316932966	0.42348216194826
432	ENSG00000226866_576	-0.000611674316932966	0.42348216194826
433	DUX4L5_578	-0.000611674316932966	0.42348216194826
434	ENSG00000227522_579	-0.000611674316932966	0.42348216194826
435	DUX4L2_580	-0.000611674316932966	0.42348216194826
436	DUX4L3_581	-0.000611674316932966	0.42348216194826
437	DUX4L6_582	-0.000611674316932966	0.42348216194826
438	ENSG00000228710_583	-0.000611674316932966	0.42348216194826
439	CT4768282_585	-0.000611674316932966	0.42348216194826
440	ENSG00000230380_586	-0.000611674316932966	0.42348216194826
441	ENSG00000230776_587	-0.000611674316932966	0.42348216194826
442	AL5921702_588	-0.000611674316932966	0.42348216194826
443	ENSG00000232923_590	-0.000611674316932966	0.42348216194826
444	ENSG00000233294_591	-0.000611674316932966	0.42348216194826
445	ENSG00000233361_592	-0.000611674316932966	0.42348216194826
446	ENSG00000233698_593	-0.000611674316932966	0.42348216194826
447	ENSG00000233794_594	-0.000611674316932966	0.42348216194826
448	ENSG00000234550_596	-0.000611674316932966	0.42348216194826
449	ENSG00000236207_598	-0.000611674316932966	0.42348216194826
450	ENSG00000237516_601	-0.000611674316932966	0.42348216194826
451	ENSG00000250589_602	-0.000611674316932966	0.42348216194826
452	DUX4_603	-0.000611674316932966	0.42348216194826
453	DUX1_859	-0.000611674316932966	0.42348216194826
454	DUX3_860	-0.000611674316932966	0.42348216194826
455	MLL_300	0.0007584485173168	0.426468446075179
456	GFI1_220	0.000464953668601794	0.427625108213359
457	MSX2_449	-0.000809244750273543	0.429550118356684
458	BSX_559	-0.000809244750273543	0.429550118356684
459	WT1_266	-0.000110276327312895	0.43238901656141
460	ZNF713_257	-0.000438645911892406	0.43599709696852
461	ZBTB12_280	-0.000574551353879568	0.440063355211001
462	AL8448538_281	-0.000574551353879568	0.440063355211001
463	CR7597843_285	-0.000574551353879568	0.440063355211001
464	CR3882194_286	-0.000574551353879568	0.440063355211001
465	AL66283413_287	-0.000574551353879568	0.440063355211001
466	SIX1_459	-0.000867564101892541	0.442864060661141
467	SIX6_552	0.000709888044359944	0.443725142179219
468	HOXD12_524	-0.000581030331333369	0.445386937370644
469	ENSG00000250542_156	-0.00184518000113712	0.447854629495801
470	ATF1_118	-0.000695126177556471	0.45264978525581
471	DMRT2_307	0.000569640615893847	0.452900140936834
472	NR2C1_670	-0.00042851355657997	0.454266497609209
473	IKZF4_197	-0.000480947410587564	0.457646457377412
474	IKZF1_270	-0.000480947410587564	0.457646457377412
475	VSX1_408	-0.000691126055172154	0.459188447960267
476	PPARG_676	0.000508013451190788	0.459972113906914
477	ZNF281_221	-0.000203018591261372	0.46003690901459
478	ETV5_347	0.000628536187972059	0.4628864019261
479	SOX9_756	0.000561371640713475	0.463861928769335
480	THAP1_798	0.000360540308213281	0.466430366832721
481	ARID3A_6	-0.000280545919891357	0.466956960427298
482	GLIS1_250	-0.000412638882851532	0.467890220225272
483	FOXI2_375	-0.000346788598355289	0.468118573182227
484	GMEB2_735	0.00158963420394738	0.470183243461952
485	GATA5_385	-0.000772455321100831	0.470313599938251
486	ZNF683_253	-0.000332380491179295	0.470332762576381
487	GABPA_338	0.000499418644774483	0.472184679577984
488	HOXB1_448	-0.000574226825189963	0.47725751920433
489	GLIS2_201	-0.000291520401549375	0.478597795550354
490	ETV6_335	0.000428478326910859	0.48254522430799
491	HOXA7_451	-0.000737454694594556	0.483932336619088
492	TBX15_782	0.000545774362038861	0.486301804684161
493	TBX18_869	0.000545774362038861	0.486301804684161
494	TBX22_870	0.000545774362038861	0.486301804684161
495	CEBPE_107	-0.00102029675858535	0.486975144397809
496	SMARCC2_650	0.000341920390099257	0.488184963015356
497	POU3F1_618	-0.00050809186863142	0.489351575659039
498	CUX1_294	0.00107352220480809	0.493959234482292
499	ZFP161_850	-0.000363665149253373	0.494537647041969
500	SCRT1_242	0.000461051358980097	0.499631365306438
501	ELF2_326	0.000359025447676818	0.49976577140624
502	IRF1_629	-0.000250078044005204	0.50277217517709
503	NKX32_432	-0.000438112696066984	0.503026786742682
504	SIM1_31	-0.000666580683832154	0.504184754271087
505	NPAS1_49	-0.000666580683832154	0.504184754271087
506	NPAS3_59	-0.000666580683832154	0.504184754271087
507	SIM2_61	-0.000666580683832154	0.504184754271087
508	ENSG00000250811_102	-0.000666580683832154	0.504184754271087
509	ATOH1_844	-0.000380394914646567	0.509010852618241
510	ETV3_328	0.000565695835937772	0.509036416096752
511	TBX5_781	0.000473767153013691	0.509532925674268
512	TBX4_784	0.000473767153013691	0.509532925674268
513	IRF2_634	-0.000423107146334751	0.511371680895144
514	MAFA_146	-0.000259438996313238	0.512935252073731
515	ZBTB49_235	0.000384548444292767	0.515180950544613
516	MAF_144	-0.000423643816264353	0.515337588793765
517	SP2_232	9.28009642769897e-05	0.516464242156282
518	NFE2_119	0.000438391973991361	0.516546585445208
519	HOXB6_427	-0.000534620949350581	0.517125355496397
520	ZFHX3_483	0.000617952999994712	0.518037005473725
521	SP4_180	-0.000220685140972299	0.520256477847131
522	ZNF232_233	0.000502170337267531	0.521598915183973
523	SMAD3_743	-0.00067403767042309	0.523577128789076
524	RARB_659	0.000393312486679738	0.526971203549251
525	ATF7_138	-0.000653319765436603	0.528347107951375
526	ELK4_341	0.000423926700546967	0.531876592575117
527	SOX17_764	0.000425337401856455	0.531997273811569
528	LBX2_543	-0.000626706848113827	0.533287320075661
529	FOXB1_367	0.000426990641578605	0.53376253960699
530	E2F8_314	0.000393908811314683	0.535476487248429
531	KLF4_208	0.000139474677867668	0.535608636814759
532	HMX1_569	0.000484415813419913	0.53719792126047
533	SOX13_761	0.000459852191145583	0.537261563257088
534	CREB3L3_104	-0.000508072644168022	0.543464273894244
535	CREB3_111	-0.000508072644168022	0.543464273894244
536	CREB3L4_126	-0.000508072644168022	0.543464273894244
537	ARID5A_9	-0.000412916507128822	0.543693897107123
538	TFAP2D_2	0.000106871458757179	0.545521002877724
539	NFYC_800	-0.000446453632378932	0.548983509366901
540	ZNF410_193	0.000527990252561091	0.550286444403321
541	NEUROG1_87	0.000637312565753806	0.550541349514688
542	RORB_865	-0.000432749322969129	0.553516731457657
543	FOXN3_829	-0.00041074974415432	0.55477812008101
544	FOXN2_854	-0.00041074974415432	0.55477812008101
545	FOXL2_855	-0.00041074974415432	0.55477812008101
546	DLX4_429	-0.000610233544886944	0.558498361916107
547	DLX2_438	-0.000610233544886944	0.558498361916107
548	DMRT3_304	0.000526521999399213	0.55921609319697
549	GATA1_383	-0.000526342575393067	0.560501020139089
550	HMBOX1_488	-0.000642109507244064	0.561096605932168
551	MYPOP_652	0.00057519711135444	0.5611965791375
552	NFIX_738	0.000372048448943192	0.561937446713868
553	E2F2_311	0.000503638825496578	0.562934131192987
554	HOXD1_460	-0.000903880168729832	0.563556015633623
555	PRDM4_185	0.000292535605969196	0.566065690052254
556	ESRRA_691	-0.000391471649784084	0.567024874951267
557	YY1_173	0.00032301128870941	0.568659815909154
558	ZSCAN4_263	0.000289355248961629	0.570195279766651
559	ESRRB_669	0.000394663485648581	0.573192033212241
560	ZIC1_213	-0.000330426993741909	0.573896934130668
561	FEZF1_204	0.000314302648667109	0.575649175267437
562	FEZF2_214	0.000314302648667109	0.575649175267437
563	ELK3_327	0.000481092890368348	0.579966366037946
564	MSX1_501	-0.000540215872747326	0.581801455576866
565	ARID3B_8	0.000395100001743748	0.583391527894686
566	OVOL1_246	-0.000489378116334079	0.584410843905097
567	TFEB_32	-0.000422571405211979	0.584930380647869
568	FOXM1_352	-0.000233725640635954	0.585402246928638
569	BARHL1_456	0.000486594916450647	0.585963930774485
570	HEY1_68	-0.000349693745214931	0.598197025661767
571	TLX2_436	0.000432538548881742	0.599410304756567
572	MLXIP_78	-0.000428146556222764	0.60153095384817
573	EBF1_67	-0.000212612370036175	0.602676002380545
574	MECP2_645	-0.000174752448225646	0.604430601469966
575	SOHLH2_819	-0.000352231335945508	0.608318977598764
576	C13orf38SOHLH2_823	-0.000352231335945508	0.608318977598764
577	NOTO_567	-0.000571794810692285	0.609948783475836
578	ATF5_136	-0.000209268334387696	0.610443144080395
579	STAT5B_779	0.000363520696633282	0.611293530246584
580	CEBPB_140	-0.000538353508028336	0.611391455267482
581	FOXK1_364	-0.000340459452835912	0.613031359532664
582	KIAA0415_381	-0.000340459452835912	0.613031359532664
583	NFYB_807	-0.0004229068194877	0.613382303185811
584	CPEB1_815	-0.000276256484053255	0.615708229695491
585	SP8_226	-0.000134831212150945	0.616846044941306
586	SP7_241	-0.000134831212150945	0.616846044941306
587	SP9_283	-0.000134831212150945	0.616846044941306
588	GMEB1_737	-0.000795217705758516	0.618511964692608
589	POU5F1_621	0.00029602319315083	0.61918393880141
590	ARID3C_10	0.00027464127599958	0.620664382000446
591	ZNF148_222	-6.12151236057043e-05	0.623286664182253
592	TCF7L2_762	-0.000297389213503522	0.624246632023983
593	CGBP_298	0.000554451160242279	0.625487082073672
594	HES4_95	0.000284010808278924	0.626098996022994
595	ZNF740_209	0.000123999603574426	0.626684371017957
596	SREBF2_99	0.000289771746975568	0.627940478199185
597	NKX23_443	0.000378911480237947	0.631366408055251
598	CTCF_177	-0.000143961543248897	0.631402077484447
599	TERF2_649	-0.000384881753836348	0.63187644430312
600	CREB1_117	-0.000443920230408673	0.632528582636916
601	HOXC9_547	0.000387314805818985	0.635679965837204
602	VAX2_439	0.000497017617525127	0.63678516689364
603	VAX1_489	0.000497017617525127	0.63678516689364
604	ZNF32_237	0.000479553290138126	0.636934868775549
605	NKX21_476	0.00029070154884189	0.636947935167083
606	BARX2_400	0.000368326910759683	0.638515538668245
607	ALX3_493	-0.000525773469125203	0.638927446070471
608	CEBPD_152	-0.000444483934388049	0.64036173353295
609	EMX2_525	-0.00057276884585301	0.644190307971362
610	CDC5L_646	-0.000372183692077763	0.645631754399827
611	SOX12_768	-0.000251143397512313	0.650889541005494
612	ETS1_332	0.000415304702965403	0.651549029006851
613	ARX_394	0.000392585747474835	0.653137943119254
614	STAT5A_774	0.000315490464483489	0.659341143406974
615	HOXD10_463	-0.000249953162433594	0.659664465943041
616	ZNF143_231	-0.000234778203577477	0.662453825628422
617	ZIC2_162	-0.000213810609999931	0.666873725875057
618	FEV_343	0.000397772404130005	0.668471286780293
619	YBX2_827	0.000402666987319386	0.668969759078142
620	CSDA_828	0.000402666987319386	0.668969759078142
621	TFE3_18	-0.000337214402119154	0.669340735426699
622	ESRRG_697	-0.000285832261071423	0.669636050286503
623	RARA_675	0.000249224318984563	0.672075831320953
624	POU4F3_611	0.000276032330011941	0.674369512903128
625	NR1D1_673	-0.000285626207033759	0.678778921828647
626	ISL1_398	0.000328404793125225	0.680255920005537
627	TBX10_791	0.000284462739226617	0.680387208186171
628	MNT_20	-0.000286938879912674	0.683442143629716
629	ZIC3_215	-0.00022618322427195	0.684156770170065
630	CUX2_292	0.000513910584722709	0.684630610344235
631	KLF5_175	7.44599696175868e-05	0.684905014077032
632	ZNF76_164	0.00015294062216053	0.691531392689288
633	ONECUT3_296	0.000256553072234979	0.696240088877903
634	SPIB_336	0.000457612640097199	0.697293824038493
635	CREB3L1_131	0.000266515591129103	0.697301869935457
636	RUNX3_731	0.000370005057753074	0.699238202536432
637	ETS2_340	0.000194247538559041	0.699688672450188
638	EN1_500	-0.000403617968009497	0.702805957288775
639	PAX2_606	0.000392886527036462	0.703813352526419
640	OTX1_437	-0.000668853988372388	0.704751365882136
641	KLF12_191	0.000164560957632589	0.704751689866857
642	MLX_29	0.000349126407727978	0.706352568967181
643	ELK1_331	0.000319983789839869	0.706376384517875
644	BCL6_187	-0.000214662500908098	0.706473907504986
645	ZNF423_176	-0.000202705738505186	0.709741780060278
646	ESX1_455	-0.000375042052527607	0.712421858242776
647	RFX2_724	0.000209035675709327	0.714189410068675
648	XBP1_109	-0.000324023895051592	0.717713531546873
649	ESR2_678	-0.000188063596850276	0.71957912617029
650	SOX30_747	0.000242125234040649	0.721793548082274
651	ZNF333_217	-0.00037653592992004	0.724764033491444
652	NKX11_597	-0.000340247264267533	0.725144833755981
653	RFX4_725	-0.000287327180097249	0.726587446126006
654	EVX2_534	-0.000426976954592872	0.726720991938542
655	BHLHE40_51	0.000264516605207078	0.728115849549915
656	AC2261502_577	-0.000330121669484154	0.728660936892588
657	MLXIPL_15	0.000323511173135372	0.731122093335458
658	IRX1_526	-0.00023498863370512	0.731354333937345
659	IRX3_542	-0.00023498863370512	0.731354333937345
660	CIC_749	-0.000202466425420416	0.731438048138717
661	HOXC6_561	-0.000174081592587309	0.732927606103714
662	IRF7_635	-0.000217599606572984	0.733048954117784
663	TFDP2_308	0.000222864448051233	0.733382427096753
664	TFDP3_309	0.000222864448051233	0.733382427096753
665	TFDP1_310	0.000222864448051233	0.733382427096753
666	ATF4_122	0.00032950700363285	0.733526702339323
667	IRF8_633	-0.000264207011256336	0.734690672066077
668	NR2E1_665	-0.000184914218354278	0.738024063202111
669	SIX5_540	-0.000245110731002392	0.73853492493034
670	SIX4_407	-0.000351186503438148	0.739753365387292
671	PBX3_518	-0.000264803836829571	0.741618517222451
672	STAT3_777	-0.00017678578436942	0.741823545662307
673	HMX2_558	-0.000250290616948842	0.7425922160926
674	KLF7_189	-0.000116387084208252	0.744210857492836
675	CENPB_289	0.000339390582620025	0.745735815921176
676	ZSCAN16_277	0.000213894972541604	0.745920060441716
677	HOXB7_446	-0.00027216715716302	0.746439776906364
678	FOXO3_354	-0.000283422586422377	0.750409881698892
679	FOXO1_361	-0.000283422586422377	0.750409881698892
680	FOXE3_376	-0.000283422586422377	0.750409881698892
681	FOXD1_382	-0.000283422586422377	0.750409881698892
682	FOXQ1_363	0.000185670125667045	0.752517111649943
683	NKX24_457	0.000297625384007269	0.753368232240328
684	IRF9_636	-0.000242882491460344	0.75426291768087
685	PLAG1_264	-8.20338645351604e-05	0.758995760791969
686	MAFF_147	-0.000198795896025049	0.760554601302936
687	HES2_19	-0.000234487517305754	0.763207410006123
688	FOXI1_365	0.000148474462761365	0.76444149506329
689	ALX1_545	-0.000249005633804944	0.764841878437436
690	INSM1_248	0.000103687433389119	0.765097294929347
691	ARNTL2_16	0.000234668138299352	0.76527764697552
692	AHRR_17	0.000150042085108363	0.768319830306567
693	AHR_28	0.000150042085108363	0.768319830306567
694	E2F7_316	-0.000226070273186595	0.770609758174969
695	PKNOX2_513	0.00019614970668249	0.771531316912226
696	ATF6_116	0.000148699535765077	0.772017590309951
697	DMRTC2_852	0.000295852693972743	0.77262992489745
698	KLF8_174	-0.000106825465062726	0.775814128642399
699	TFEC_27	-0.000230500393356007	0.776266553949266
700	KLF2_846	-0.000105687953464792	0.778551241654765
701	FOXP3_348	0.000193801289809199	0.779435347991532
702	FOXD4L3_832	0.000193801289809199	0.779435347991532
703	FOXD4L5_833	0.000193801289809199	0.779435347991532
704	FOXD4L6_834	0.000193801289809199	0.779435347991532
705	FOXD4L4_856	0.000193801289809199	0.779435347991532
706	FOXD4L2_857	0.000193801289809199	0.779435347991532
707	PAX7_605	0.000413006611475544	0.784920292892875
708	NAIF1_637	0.000481536397499326	0.788085115007344
709	TET1_302	-0.000464764996811285	0.794987938279553
710	PBX2_563	-0.000186483227675592	0.79640101774173
711	AL8454643_566	-0.000186483227675592	0.79640101774173
712	BX2846861_573	-0.000186483227675592	0.79640101774173
713	CR8124782_575	-0.000186483227675592	0.79640101774173
714	BX9272396_589	-0.000186483227675592	0.79640101774173
715	CR9338788_599	-0.000186483227675592	0.79640101774173
716	AL6628305_600	-0.000186483227675592	0.79640101774173
717	IRF4_632	-0.000148694821285572	0.799774155314716
718	E2F5_315	-0.000201677389280726	0.802325816755163
719	ERG_339	-0.000236488764920828	0.803821119961214
720	SOX11_767	-0.000164401272119722	0.805256343604263
721	FOXD3_377	-0.000120530890229611	0.80632152249006
722	FOXF1_351	-0.000135368989772052	0.806624491696328
723	PAX5_709	0.000136302737409652	0.811874442601242
724	THRA_672	0.000188266713024098	0.812949928269795
725	ZIC5_210	9.80748525034665e-05	0.813277535605901
726	GCM1_390	0.000212269202802572	0.815781536087447
727	HOXB5_445	0.000197636146640643	0.81662687831965
728	GLIS3_183	-0.000139448963380619	0.816835451527002
729	BARHL2_484	-0.000241207679715835	0.819114584973586
730	DMRT1_305	-0.000199463762090618	0.821020267084898
731	IRF5_631	-0.000191273197412701	0.821691614216746
732	EMX1_474	0.000267093726877613	0.822569417876371
733	NKX31_517	-0.000174714404841423	0.826257590505469
734	PKNOX1_497	-0.000152489083877801	0.826523864387628
735	SRY_771	-0.000118101294310699	0.829083396890201
736	DUXA_564	-0.000173255118593149	0.831310748307891
737	ID2_35	0.000139710060193466	0.833153235112874
738	ID1_47	0.000139710060193466	0.833153235112874
739	SRF_641	-0.000158895976626469	0.83442734844143
740	SOX3_759	0.000145308013452681	0.835618876608623
741	ZKSCAN1_181	-0.000187988445654002	0.835922517265265
742	ZNF350_817	7.45308065886664e-05	0.839307077480638
743	ZSCAN10_206	-9.86685852672629e-05	0.839751040454486
744	ENSG00000229544_584	0.000206317567496288	0.843959101368073
745	ETV7_321	0.000121930577735092	0.844588527637462
746	PRKRIR_799	0.000167619454243046	0.846135610476872
747	FOXF2_359	0.000139599148597909	0.847207913910495
748	MTF1_274	-0.000123746472356892	0.847538901845391
749	RFX3_723	0.000163510063514203	0.84764686873049
750	EGR3_259	7.96621917750649e-05	0.850902599977103
751	SOX15_757	0.000136917368672235	0.851941244141269
752	ISL2_496	0.000181389551374591	0.853011306770185
753	RORA_658	-0.000129291411450686	0.857480908230931
754	HEYL_65	-0.000130406689534955	0.858595290204655
755	ENSG00000235187_346	0.000178043505209404	0.858634404349815
756	SPIC_344	0.000151176292254221	0.860509725136485
757	NANOGP1_835	-0.000173624357974421	0.8621752390371
758	NKX61_502	-9.81266041223684e-05	0.862925951926186
759	LIN54_297	-0.000100291594922374	0.867121957068578
760	SIX2_528	0.000161407316131895	0.869132688648686
761	STAT4_775	-0.000123015228725056	0.871217857244604
762	ZNF691_224	-0.000112014843148365	0.871718680616502
763	DLX3_403	-0.000150528588526284	0.873689675528057
764	LHX9_485	-0.000150528588526284	0.873689675528057
765	PRRX2_519	-0.000150528588526284	0.873689675528057
766	SHOX2_521	-0.000150528588526284	0.873689675528057
767	RAX2_533	-0.000150528588526284	0.873689675528057
768	ISX_536	-0.000150528588526284	0.873689675528057
769	ZHX1_510	0.000334442446736899	0.873808657573225
770	GCM2_389	0.000141396662119926	0.874082043048763
771	PAX4_607	-0.000178318457417217	0.876347820810302
772	TBR1_786	0.000105871640354312	0.877245222787804
773	DRGX_516	-0.000134137994138243	0.878624040823509
774	ZBTB4_249	-8.76220868399193e-05	0.879160401941446
775	FOXO4_373	-8.66513822268825e-05	0.880707937419984
776	PBX4_861	-0.000117118815572588	0.882059030285143
777	HMX3_557	-0.000119895857376156	0.884433259901814
778	NKX22_458	-0.000112198731472745	0.884446788931246
779	YY2_284	-9.57346318738731e-05	0.887132577727079
780	FOXL1_369	0.000181680582645741	0.889604948720811
781	ETV4_345	-0.00012205905260398	0.889663434250739
782	ATF3_132	-9.76508607965126e-05	0.889980940221728
783	KLF15_223	-2.01134016018512e-05	0.890920596901815
784	CBFB_801	-8.23640346242379e-05	0.89202498924768
785	IRX5_539	-0.000109413743868126	0.892091196028775
786	SP3_247	3.02014452581148e-05	0.895702213261013
787	MAFK_149	7.00109351841872e-05	0.898293983796542
788	SP6_275	4.37176946917932e-05	0.899294472330298
789	SP5_279	4.37176946917932e-05	0.899294472330298
790	OSR2_227	9.91238659793413e-05	0.900298207865373
791	HINFP_245	0.000130265800101443	0.902706919957357
792	CXXC1_303	0.000127436244755637	0.903755375044457
793	ZBTB7B_216	-7.36506568601934e-05	0.903900843351619
794	LHX8_498	0.000124811336025079	0.909756259033567
795	TEF_134	0.000115269494190999	0.909855039484427
796	BHLHE41_44	9.79890251846945e-05	0.909944847254746
797	ZNF354C_256	3.91171620310641e-05	0.91403779309565
798	PHOX2A_512	-8.7520120832265e-05	0.914751098326091
799	PROX1_712	0.000109043278828056	0.914756549418114
800	AL7735441_836	-6.03060761595539e-05	0.915861686385955
801	CR3882292_837	-6.03060761595539e-05	0.915861686385955
802	AL6628334_838	-6.03060761595539e-05	0.915861686385955
803	CR7598154_839	-6.03060761595539e-05	0.915861686385955
804	BX0885802_840	-6.03060761595539e-05	0.915861686385955
805	CR8477943_864	-6.03060761595539e-05	0.915861686385955
806	ALX4_401	9.25906844593305e-05	0.917290275613385
807	HDX_511	-4.46005832804003e-05	0.917771694366313
808	FLI1_337	-9.65260263165945e-05	0.918342679975255
809	IRX2_527	8.88473584216186e-05	0.918465773450418
810	HOXA3_415	0.000110523918388188	0.919717468695689
811	PRRX1_440	0.000128037242433642	0.922654518998375
812	VENTX_490	0.000128037242433642	0.922654518998375
813	SHOX_556	0.000128037242433642	0.922654518998375
814	SP1_267	1.29884340112329e-05	0.92436302253421
815	NKX28_475	-6.65179607124432e-05	0.925608032065173
816	ARID2_11	-7.15502616216868e-05	0.925862810323316
817	ZBTB33_255	-6.28291555191402e-05	0.926023695917855
818	CEBPG_128	-0.000135423685175579	0.927263362869372
819	FOXJ2_350	-4.51856316705956e-05	0.928373185108726
820	NFE2L2_115	5.28597662807962e-05	0.929506271824206
821	ETV2_324	8.39956277642805e-05	0.930870318934248
822	NEUROG3_43	9.80307205974534e-05	0.931246674687521
823	CR7538031_135	-7.01687413414111e-05	0.932097698303558
824	ATF6B_151	-7.01687413414111e-05	0.932097698303558
825	CR9257962_153	-7.01687413414111e-05	0.932097698303558
826	AL6628286_154	-7.01687413414111e-05	0.932097698303558
827	FOXP2_356	5.219510526826e-05	0.933684637871633
828	BCL6B_218	4.97060164056821e-05	0.936963985395938
829	ESR1_661	3.94088957225954e-05	0.93724382491389
830	ZBTB7A_258	1.1532513877688e-05	0.939663604224311
831	NFATC4_715	3.83350477969428e-05	0.941407328584635
832	TFAP2A_5	2.21067291572256e-05	0.942612892139352
833	RARG_690	4.8486350615902e-05	0.943073336553848
834	SPI1_322	-4.4388588699572e-05	0.944419280819312
835	HES1_34	2.97341526952762e-05	0.944765414135749
836	SOX8_746	4.8542361305401e-05	0.945478040255186
837	OSR1_212	-4.97475096303168e-05	0.946184174931578
838	TBX21_780	5.46305811849e-05	0.956007290373893
839	E2F6_317	-1.34274355879076e-05	0.958591116897685
840	NOBOX_420	-5.0063662522725e-05	0.958664955274712
841	T_789	4.16677321830377e-05	0.958864124437758
842	DBP_110	6.36163776063768e-05	0.961362577313184
843	AL8445277_699	2.55272813442662e-05	0.96513252448665
844	AL6628245_700	2.55272813442662e-05	0.96513252448665
845	CR7597334_701	2.55272813442662e-05	0.96513252448665
846	CR3545653_702	2.55272813442662e-05	0.96513252448665
847	CR9368773_703	2.55272813442662e-05	0.96513252448665
848	BCL11A_194	2.50096613176336e-05	0.965577580725759
849	BCL11B_825	2.50096613176336e-05	0.965577580725759
850	ZNF589_225	2.87567940456605e-05	0.966290078829206
851	HLF_112	4.81715498517651e-05	0.966790050706623
852	ZBTB7C_265	-2.11861474406047e-05	0.970114800495453
853	MZF1_171	-1.0189717872227e-05	0.977206415532457
854	POU6F1_551	-1.75593503599696e-05	0.98207158305109
855	ETV1_320	1.69290443895012e-05	0.984528167493161
856	BBX_753	-9.57558972134077e-06	0.984751574610621
857	MYOD1_48	-1.10529269254745e-05	0.985237421591282
858	TLX1_425	-1.04431391292334e-05	0.986809644208664
859	TLX3_505	-1.04431391292334e-05	0.986809644208664
860	RAX_472	-1.43716049869463e-05	0.988221196981368
861	ERF_325	1.31633104619895e-05	0.988812703010735
862	MAX_14	7.43794485909518e-06	0.98996095325659
863	FOXD4_830	8.58831184821207e-06	0.990070145679451
864	FOXD4L1_831	8.58831184821207e-06	0.990070145679451
865	FOXJ1_853	8.58831184821207e-06	0.990070145679451
866	ATF2_114	2.0341387591432e-05	0.99095796543081
867	SMAD1_744	-4.15253087531454e-06	0.991779408320299
868	MYBL2_647	-1.09927063504931e-05	0.994565142347617
869	RBPJ_291	-1.00545078685913e-06	0.998335082622144
870	GSC2_402	1.35199372276653e-06	0.998764919822444
